# Dynamics of Contaminant Microbes in Bioethanol Production from Sugarcane

**DOI:** 10.64898/2026.02.04.703784

**Authors:** Ana Laura Ramos Romano, Natalia Coutouné, Artur Rego-Costa, Michael M. Desai, Marcelo F. Carazzolle, Andreas K. Gombert

## Abstract

The dynamics and impact of microbial contaminants in industrial sugarcane bioethanol production in Brazil were investigated through a two-year metagenomic study across two biorefineries. Shotgun metagenomic sequencing revealed that temporal shifts in the contaminant microbiome dynamics within production seasons were more pronounced than inter-annual or inter-mill variations. While *Saccharomyces* spp. dominated, bacterial communities, primarily within the Firmicutes phylum and dominated by the genera *Lactobacillus*, *Limosilactobacillus*, and *Bacillus*, exhibited dynamic changes. Correlation analyses with industrial process parameters revealed a complex interplay: lower *Lactobacillus* levels in one mill were associated with increased ethanol yield, whereas higher levels in another mill correlated with reduced yeast viability and increased flocculation. The presence of *Limosilactobacillus* was linked to decreased yeast viability, whereas *Bacillus* showed potential for inhibiting both *Lactobacillus* and *Limosilactobacillus*. These findings highlight the nuanced and species-specific impacts of bacterial contaminants on bioethanol production, underscoring the need for strain-level functional studies and targeted interventions to optimize fermentation efficiency and stability in industrial settings.
