## Supplementary Material 1 for "Dynamics of Contaminant Microbes in Bioethanol Production from Sugarcane": kraken_UIR_2019_1.txt

27.53	136521	136521	U	0	unclassified
72.47	359354	13545	R	1	root
68.12	337809	180	R1	131567	cellular organisms
67.96	337015	179	D	2	Bacteria
67.74	335895	81	D1	1783272	Terrabacteria group
66.11	327829	20	P	1239	Firmicutes
66.08	327694	114	C	91061	Bacilli
59.46	294872	1658	O	186826	Lactobacillales
59.11	293093	22768	F	33958	Lactobacillaceae
34.61	171617	822	G	2742598	Limosilactobacillus
34.10	169113	166448	S	1613	Limosilactobacillus fermentum
0.21	1021	1021	S1	334390	Limosilactobacillus fermentum IFO 3956
0.18	868	868	S1	1381124	Limosilactobacillus fermentum 3872
0.16	776	776	S1	767453	Limosilactobacillus fermentum F-6
0.09	427	427	S	47493	Limosilactobacillus panis
0.08	411	308	S	1598	Limosilactobacillus reuteri
0.02	89	89	S1	491077	Limosilactobacillus reuteri SD2112
0.00	8	8	S1	1340495	Limosilactobacillus reuteri I5007
0.00	3	2	S1	927703	Limosilactobacillus reuteri subsp. suis
0.00	1	1	S2	1273150	Limosilactobacillus reuteri 1063
0.00	3	3	S1	1358027	Limosilactobacillus reuteri TD1
0.07	325	291	S	97478	Limosilactobacillus mucosae
0.01	34	34	S1	1130798	Limosilactobacillus mucosae LM1
0.03	159	159	S	104955	Limosilactobacillus frumenti
0.03	154	154	S	35787	Limosilactobacillus pontis
0.03	148	148	S	1633	Limosilactobacillus vaginalis
0.01	58	58	S	227942	Limosilactobacillus gastricus
17.13	84961	7902	G	1578	Lactobacillus
14.06	69696	43779	S	1604	Lactobacillus amylovorus
4.56	22619	22619	S1	1423723	Lactobacillus amylovorus DSM 20531
0.41	2015	2015	S1	695560	Lactobacillus amylovorus GRL 1112
0.26	1283	1283	S1	695562	Lactobacillus amylovorus GRL1118
0.57	2836	2643	S	1587	Lactobacillus helveticus
0.02	84	84	S1	767462	Lactobacillus helveticus H10
0.01	56	56	S1	405566	Lactobacillus helveticus DPC 4571
0.01	47	47	S1	767456	Lactobacillus helveticus H9
0.00	5	5	S1	585520	Lactobacillus helveticus DSM 20075 = CGMCC 1.1877
0.00	1	1	S1	880633	Lactobacillus helveticus R0052
0.22	1069	1068	S	1579	Lactobacillus acidophilus
0.00	1	1	S1	272621	Lactobacillus acidophilus NCFM
0.21	1032	954	S	47770	Lactobacillus crispatus
0.01	48	48	S1	748671	Lactobacillus crispatus ST1
0.01	30	30	S1	1381118	Lactobacillus crispatus 2029
0.09	464	386	S	33959	Lactobacillus johnsonii
0.01	65	65	S1	633699	Lactobacillus johnsonii FI9785
0.00	13	13	S1	909954	Lactobacillus johnsonii DPC 6026
0.08	393	393	S	83683	Lactobacillus amylolyticus
0.08	393	346	S	267818	Lactobacillus kefiranofaciens
0.01	47	47	S1	190905	Lactobacillus kefiranofaciens subsp. kefiranofaciens
0.07	334	275	S	1596	Lactobacillus gasseri
0.01	41	41	S1	1380360	Lactobacillus gasseri DSM 14869
0.00	18	18	S1	324831	Lactobacillus gasseri ATCC 33323 = JCM 1131
0.07	330	330	S	227945	Lactobacillus ultunensis
0.05	234	157	S	2107999	Lactobacillus paragasseri
0.02	77	77	S1	525326	Lactobacillus paragasseri JV-V03
0.02	119	119	S	1600	Lactobacillus acetotolerans
0.01	68	0	G1	2620435	unclassified Lactobacillus
0.01	51	51	S	2099789	Lactobacillus sp. CBA3606
0.00	7	7	S	2690380	Lactobacillus sp. JM1
0.00	7	7	S	2695882	Lactobacillus sp. 3B(2020)
0.00	2	2	S	2108362	Lactobacillus sp. D1501
0.00	1	1	S	2099788	Lactobacillus sp. CBA3605
0.01	55	20	S	1584	Lactobacillus delbrueckii
0.00	12	12	S1	1585	Lactobacillus delbrueckii subsp. bulgaricus
0.00	12	11	S1	83684	Lactobacillus delbrueckii subsp. delbrueckii
0.00	1	1	S2	1423823	Lactobacillus delbrueckii subsp. delbrueckii DSM 20074 = JCM 1012
0.00	6	6	S1	29397	Lactobacillus delbrueckii subsp. lactis
0.00	4	0	S1	1537158	Lactobacillus delbrueckii subsp. jakobsenii
0.00	4	4	S2	1217420	Lactobacillus delbrueckii subsp. jakobsenii ZN7a-9 = DSM 26046
0.00	1	1	S1	1050107	Lactobacillus delbrueckii subsp. sunkii
0.00	8	8	S	147802	Lactobacillus iners
0.00	8	8	S	109790	Lactobacillus jensenii
0.00	7	7	S	1218493	Lactobacillus kullabergensis
0.00	7	7	S	2012495	Lactobacillus panisapium
0.00	3	3	S	303541	Lactobacillus apis
0.00	3	3	S	508451	Lactobacillus taiwanensis
0.69	3433	0	G	1253	Pediococcus
0.64	3178	15	S	187452	Pediococcus claussenii
0.64	3163	3163	S1	701521	Pediococcus claussenii ATCC BAA-344
0.03	136	136	S	1255	Pediococcus pentosaceus
0.02	103	0	G1	1670797	Pediococcus acidilactici group
0.02	103	103	S	1254	Pediococcus acidilactici
0.00	8	8	S	51663	Pediococcus damnosus
0.00	7	7	S	114090	Pediococcus inopinatus
0.00	1	1	S	54062	Pediococcus parvulus
0.63	3136	169	G	2767842	Lactiplantibacillus
0.59	2949	2784	S	1590	Lactiplantibacillus plantarum
0.02	116	116	S1	337330	Lactiplantibacillus plantarum subsp. plantarum
0.00	24	24	S1	1327988	Lacticaseibacillus plantarum 16
0.00	21	21	S1	1304889	Lacticaseibacillus plantarum CMPG5300
0.00	4	4	S1	1385856	Lacticaseibacillus plantarum 2025
0.00	8	8	S	1589	Lactiplantibacillus pentosus
0.00	8	8	S	60520	Lactiplantibacillus paraplantarum
0.00	2	2	S	271881	Lactiplantibacillus argentoratensis
0.52	2586	241	G	2759736	Lacticaseibacillus
0.35	1734	1734	S	2100821	Lacticaseibacillus chiayiensis
0.10	477	408	S	1597	Lacticaseibacillus paracasei
0.01	57	53	S1	47714	Lacticaseibacillus paracasei subsp. paracasei
0.00	4	4	S2	537973	Lacticaseibacillus paracasei subsp. paracasei 8700:2
0.00	6	6	S1	113557	Lacticaseibacillus paracasei subsp. tolerans
0.00	5	5	S1	321967	Lacticaseibacillus paracasei ATCC 334
0.00	1	1	S1	1446494	Lacticaseibacillus paracasei N1115
0.03	125	122	S	47715	Lacticaseibacillus rhamnosus
0.00	3	3	S1	486408	Lacticaseibacillus rhamnosus HN001
0.00	4	4	S	88233	Lacticaseibacillus manihotivorans
0.00	3	3	S	57037	Lacticaseibacillus zeae
0.00	2	2	S	1582	Lacticaseibacillus casei
0.24	1167	0	G	2767891	Schleiferilactobacillus
0.24	1167	1167	S	304207	Schleiferilactobacillus harbinensis
0.10	514	1	G	2767893	Lentilactobacillus
0.06	273	5	S	1581	Lentilactobacillus buchneri
0.05	258	258	S1	511437	Lentilactobacillus buchneri NRRL B-30929
0.00	10	0	S1	2737512	Lentilactobacillus buchneri subsp. silagei
0.00	10	10	S2	1071400	Lentilactobacillus buchneri subsp. silagei CD034
0.04	177	177	S	1588	Lentilactobacillus hilgardii
0.01	60	60	S	152331	Lentilactobacillus parabuchneri
0.00	2	2	S	33962	Lentilactobacillus kefiri
0.00	1	1	S	1138822	Lentilactobacillus curieae
0.10	486	5	G	2767888	Liquorilactobacillus
0.08	392	1	S	468911	Liquorilactobacillus hordei
0.08	391	391	S1	1423759	Liquorilactobacillus hordei DSM 19519
0.02	80	45	S	82688	Liquorilactobacillus nagelii
0.01	35	35	S1	1122150	Liquorilactobacillus nagelii DSM 13675
0.00	9	9	S	1618	Liquorilactobacillus mali
0.10	479	1	G	2767886	Levilactobacillus
0.09	433	357	S	1580	Levilactobacillus brevis
0.01	73	73	S1	1334191	Levilactobacillus brevis BSO 464
0.00	2	2	S1	1001583	Levilactobacillus brevis KB290
0.00	1	1	S1	387344	Levilactobacillus brevis ATCC 367
0.01	38	38	S	267363	Levilactobacillus zymae
0.00	6	6	S	2292255	Levilactobacillus suantsaii
0.00	1	1	S	637971	Levilactobacillus koreensis
0.10	479	20	G	46255	Weissella
0.04	207	207	S	1249	Weissella paramesenteroides
0.03	165	165	S	46256	Weissella hellenica
0.01	65	65	S	137591	Weissella cibaria
0.00	12	12	S	1631871	Weissella jogaejeotgali
0.00	6	6	S	2714949	Weissella coleopterorum
0.00	4	4	S	1583	Weissella confusa
0.07	334	3	G	2767887	Ligilactobacillus
0.04	202	51	S	1624	Ligilactobacillus salivarius
0.03	151	151	S1	362948	Ligilactobacillus salivarius UCC118
0.02	105	105	S	89059	Ligilactobacillus acidipiscis
0.00	15	15	S	1605	Ligilactobacillus animalis
0.00	8	8	S	228229	Ligilactobacillus saerimneri
0.00	1	1	S	1601	Ligilactobacillus agilis
0.05	260	25	G	1243	Leuconostoc
0.02	79	2	S	1245	Leuconostoc mesenteroides
0.01	74	74	S1	2026657	Leuconostoc mesenteroides subsp. jonggajibkimchii
0.00	3	3	S1	33967	Leuconostoc mesenteroides subsp. mesenteroides
0.01	53	23	S	33964	Leuconostoc citreum
0.01	30	30	S1	349519	Leuconostoc citreum KM20
0.01	52	52	S	2766470	Leuconostoc falkenbergense
0.01	32	32	S	1252	Leuconostoc carnosum
0.00	6	0	S	136609	Leuconostoc kimchii
0.00	6	6	S1	762051	Leuconostoc kimchii IMSNU 11154
0.00	5	5	S	1246	Leuconostoc lactis
0.00	5	5	S	1511761	Leuconostoc suionicum
0.00	3	3	S	33968	Leuconostoc pseudomesenteroides
0.04	212	0	G	2767892	Secundilactobacillus
0.04	196	196	S	240427	Secundilactobacillus paracollinoides
0.00	16	16	S	176292	Secundilactobacillus malefermentans
0.03	160	1	G	2767889	Loigolactobacillus
0.02	101	101	S	375175	Loigolactobacillus backii
0.01	36	8	S	1610	Loigolactobacillus coryniformis
0.01	27	0	S1	115542	Loigolactobacillus coryniformis subsp. torquens
0.01	27	27	S2	1423822	Loigolactobacillus coryniformis subsp. torquens DSM 20004 = KCTC 3535
0.00	1	0	S1	115541	Loigolactobacillus coryniformis subsp. coryniformis
0.00	1	1	S2	913848	Loigolactobacillus coryniformis subsp. coryniformis KCTC 3167 = DSM 20001
0.00	22	22	S	1607	Loigolactobacillus bifermentans
0.03	144	12	G	2767885	Latilactobacillus
0.01	71	70	S	1599	Latilactobacillus sakei
0.00	1	0	S1	214326	Latilactobacillus sakei subsp. sakei
0.00	1	1	S2	314315	Latilactobacillus sakei subsp. sakei 23K
0.01	61	61	S	28038	Latilactobacillus curvatus
0.03	132	0	G	2767879	Companilactobacillus
0.02	84	0	S	1602	Companilactobacillus alimentarius
0.02	84	84	S1	1423720	Companilactobacillus alimentarius DSM 20249
0.00	19	19	S	938155	Companilactobacillus futsaii
0.00	15	15	S	83526	Companilactobacillus paralimentarius
0.00	6	6	S	1007676	Companilactobacillus ginsenosidimutans
0.00	3	3	S	1847728	Companilactobacillus allii
0.00	2	2	S	392416	Companilactobacillus crustorum
0.00	2	2	S	2304606	Companilactobacillus zhachilii
0.00	1	1	S	1074467	Companilactobacillus heilongjiangensis
0.03	124	0	G	46254	Oenococcus
0.02	89	0	G1	2636988	unclassified Oenococcus
0.02	89	89	S	2259623	Oenococcus sp. UCMA 16435
0.01	32	0	S	336988	Oenococcus kitaharae
0.01	32	32	S1	1045004	Oenococcus kitaharae DSM 17330
0.00	3	3	S	1247	Oenococcus oeni
0.01	63	1	G	2767890	Paucilactobacillus
0.01	32	0	S	1193095	Paucilactobacillus hokkaidonensis
0.01	32	32	S1	1291742	Paucilactobacillus hokkaidonensis JCM 18461
0.01	30	30	S	1296540	Paucilactobacillus nenjiangensis
0.00	21	0	G	2767882	Furfurilactobacillus
0.00	21	21	S	231049	Furfurilactobacillus rossiae
0.00	9	0	G	2767878	Bombilactobacillus
0.00	9	9	S	1303590	Bombilactobacillus bombi
0.00	4	1	G	2767881	Fructilactobacillus
0.00	3	3	S	1625	Fructilactobacillus sanfranciscensis
0.00	2	0	G	2767876	Amylolactobacillus
0.00	2	0	S	1603	Amylolactobacillus amylophilus
0.00	2	2	S1	1423721	Amylolactobacillus amylophilus DSM 20533 = JCM 1125
0.00	1	0	G	2767884	Lapidilactobacillus
0.00	1	1	S	51664	Lapidilactobacillus dextrinicus
0.00	1	0	G	2767874	Acetilactobacillus
0.00	1	1	S	1720083	Acetilactobacillus jinshanensis
0.01	66	2	F	1300	Streptococcaceae
0.01	42	3	G	1301	Streptococcus
0.00	21	21	S	1314	Streptococcus pyogenes
0.00	3	2	S	1308	Streptococcus thermophilus
0.00	1	1	S1	1436725	Streptococcus thermophilus TH1477
0.00	3	3	S	28037	Streptococcus mitis
0.00	2	2	S	1305	Streptococcus sanguinis
0.00	2	1	S	1307	Streptococcus suis
0.00	1	1	S1	1007064	Streptococcus suis ST3
0.00	2	2	S	1313	Streptococcus pneumoniae
0.00	1	1	S	1303	Streptococcus oralis
0.00	1	0	G1	2608887	unclassified Streptococcus
0.00	1	1	S	1316411	Streptococcus sp. HSISS2
0.00	1	1	S	1234680	Streptococcus rubneri
0.00	1	1	S	315405	Streptococcus gallolyticus
0.00	1	1	S	1335	Streptococcus equinus
0.00	1	0	S	1311	Streptococcus agalactiae
0.00	1	1	S1	1427374	Streptococcus agalactiae CNCTC 10/84
0.00	22	0	G	1357	Lactococcus
0.00	10	7	S	1358	Lactococcus lactis
0.00	3	0	S1	1360	Lactococcus lactis subsp. lactis
0.00	3	3	S2	44688	Lactococcus lactis subsp. lactis bv. diacetylactis
0.00	7	7	S	1363	Lactococcus garvieae
0.00	4	0	S	1364	Lactococcus piscium
0.00	4	4	S1	297352	Lactococcus piscium MKFS47
0.00	1	1	S	1359	Lactococcus cremoris
0.01	53	1	F	81852	Enterococcaceae
0.01	48	34	G	1350	Enterococcus
0.00	10	10	S	1352	Enterococcus faecium
0.00	2	2	S	1351	Enterococcus faecalis
0.00	2	2	S	33945	Enterococcus avium
0.00	2	0	G	2737	Vagococcus
0.00	2	2	S	519472	Vagococcus teuberi
0.00	2	0	G	51668	Tetragenococcus
0.00	2	2	S	290335	Tetragenococcus koreensis
0.00	1	0	F	186827	Aerococcaceae
0.00	1	0	G	1375	Aerococcus
0.00	1	1	S	51665	Aerococcus urinaeequi
0.00	1	0	F	186828	Carnobacteriaceae
0.00	1	0	G	1470540	Jeotgalibaca
0.00	1	1	S	1868794	Jeotgalibaca arthritidis
6.60	32708	3	O	1385	Bacillales
6.53	32364	5	F	186817	Bacillaceae
6.52	32341	7	G	1386	Bacillus
6.52	32310	10	G1	86661	Bacillus cereus group
5.55	27519	0	S	1396	Bacillus cereus
5.55	27519	27519	S1	526969	Bacillus cereus m1550
0.96	4776	4776	S	1890302	Bacillus wiedmannii
0.00	2	1	S	1392	Bacillus anthracis
0.00	1	1	S1	1452727	Bacillus anthracis str. Turkey32
0.00	2	2	S	1428	Bacillus thuringiensis
0.00	1	1	S	1405	Bacillus mycoides
0.00	20	0	G1	653685	Bacillus subtilis group
0.00	20	0	G2	1938374	Bacillus amyloliquefaciens group
0.00	19	19	S	492670	Bacillus velezensis
0.00	1	1	S	1390	Bacillus amyloliquefaciens
0.00	3	0	G1	185979	unclassified Bacillus (in: Bacteria)
0.00	3	3	S	666686	Bacillus sp. 1NLA3E
0.00	1	1	S	1479	Bacillus smithii
0.00	7	0	G	2817139	Weizmannia
0.00	7	6	S	1398	Weizmannia coagulans
0.00	1	1	S1	941639	Weizmannia coagulans 2-6
0.00	3	0	G	84406	Virgibacillus
0.00	3	3	S	1482	Virgibacillus halodenitrificans
0.00	2	0	G	2837511	Sutcliffiella
0.00	2	2	S	33932	Sutcliffiella cohnii
0.00	2	0	G	2675232	Neobacillus
0.00	2	2	S	1193713	Neobacillus mesonae
0.00	2	1	G	1906945	Parageobacillus
0.00	1	1	S	81408	Parageobacillus caldoxylosilyticus
0.00	1	0	G	182709	Oceanobacillus
0.00	1	1	S	182710	Oceanobacillus iheyensis
0.00	1	0	G	379065	Caldalkalibacillus
0.00	1	0	S	296745	Caldalkalibacillus thermarum
0.00	1	1	S1	986075	Caldalkalibacillus thermarum TA2.A1
0.04	223	1	F	90964	Staphylococcaceae
0.04	209	44	G	1279	Staphylococcus
0.03	144	144	S	28035	Staphylococcus lugdunensis
0.00	20	20	S	1280	Staphylococcus aureus
0.00	1	0	G1	2815305	Staphylococcus intermedius group
0.00	1	1	S	283734	Staphylococcus pseudintermedius
0.00	11	0	G	69965	Macrococcus
0.00	11	11	S	1855823	Macrococcus canis
0.00	2	0	G	227979	Jeotgalicoccus
0.00	2	0	G1	2630462	unclassified Jeotgalicoccus
0.00	2	2	S	946435	Jeotgalicoccus sp. ATCC 8456
0.02	98	0	F	186822	Paenibacillaceae
0.02	97	0	G	44249	Paenibacillus
0.02	91	0	G1	2044880	Paenibacillus sonchi group
0.01	65	65	S	373687	Paenibacillus sonchi
0.01	26	0	S	483937	Paenibacillus riograndensis
0.01	26	26	S1	1073571	Paenibacillus riograndensis SBR5
0.00	5	0	G1	185978	unclassified Paenibacillus
0.00	4	4	S	1536772	Paenibacillus sp. FSL R7-0273
0.00	1	1	S	1536775	Paenibacillus sp. FSL H7-0737
0.00	1	1	S	59843	Paenibacillus glucanolyticus
0.00	1	0	G	55080	Brevibacillus
0.00	1	1	S	51101	Brevibacillus agri
0.00	9	0	F	186823	Alicyclobacillaceae
0.00	9	0	G	29330	Alicyclobacillus
0.00	9	0	S	405212	Alicyclobacillus acidocaldarius
0.00	9	0	S1	1388	Alicyclobacillus acidocaldarius subsp. acidocaldarius
0.00	8	8	S2	521098	Alicyclobacillus acidocaldarius subsp. acidocaldarius DSM 446
0.00	1	1	S2	1048834	Alicyclobacillus acidocaldarius subsp. acidocaldarius Tc-4-1
0.00	5	0	F	186818	Planococcaceae
0.00	2	0	G	1569	Sporosarcina
0.00	1	1	S	1571	Sporosarcina ureae
0.00	1	0	G1	2647733	unclassified Sporosarcina
0.00	1	1	S	2810514	Sporosarcina sp. Marseille-Q4063
0.00	2	0	G	651660	Paenisporosarcina
0.00	2	2	S	417367	Paenisporosarcina antarctica
0.00	1	0	G	1649	Kurthia
0.00	1	1	S	1650	Kurthia zopfii
0.00	4	0	F	186820	Listeriaceae
0.00	4	0	G	1637	Listeria
0.00	2	2	S	1639	Listeria monocytogenes
0.00	2	2	S	1640	Listeria seeligeri
0.00	2	0	O1	539002	Bacillales incertae sedis
0.00	2	0	O2	539738	Bacillales Family XI. Incertae Sedis
0.00	2	0	G	1378	Gemella
0.00	2	0	G1	2624949	unclassified Gemella
0.00	2	2	S	2840371	Gemella sp. zg-570
0.02	102	0	C	186801	Clostridia
0.01	62	0	O	186802	Eubacteriales
0.01	39	0	F	31979	Clostridiaceae
0.01	37	4	G	1485	Clostridium
0.00	11	0	S	1538	Clostridium ljungdahlii
0.00	11	11	S1	748727	Clostridium ljungdahlii DSM 13528
0.00	9	9	S	1491	Clostridium botulinum
0.00	5	0	G1	2614128	unclassified Clostridium
0.00	3	3	S	1970093	Clostridium sp. 001
0.00	2	2	S	2483110	Clostridium sp. JN-1
0.00	4	0	S	238834	Clostridium estertheticum
0.00	4	4	S1	1552	Clostridium estertheticum subsp. estertheticum
0.00	3	0	S	217159	Clostridium carboxidivorans
0.00	3	3	S1	536227	Clostridium carboxidivorans P7
0.00	1	1	S	1502	Clostridium perfringens
0.00	1	0	G	49082	Candidatus Arthromitus
0.00	1	0	G1	2638829	unclassified Candidatus Arthromitus
0.00	1	1	S	1041504	Candidatus Arthromitus sp. SFB-rat-Yit
0.00	1	0	G	1848399	Crassaminicella
0.00	1	0	G1	2633479	unclassified Crassaminicella
0.00	1	1	S	2599308	Crassaminicella sp. SY095
0.00	15	0	F	216572	Oscillospiraceae
0.00	14	0	G	1508657	Ruminiclostridium
0.00	14	0	S	1521	Ruminiclostridium cellulolyticum
0.00	14	14	S1	394503	Ruminiclostridium cellulolyticum H10
0.00	1	0	G	1263	Ruminococcus
0.00	1	0	G1	2608920	unclassified Ruminococcus
0.00	1	1	S	2564099	Ruminococcus sp. JE7A12
0.00	3	0	F	186803	Lachnospiraceae
0.00	3	0	G	1843210	Anaerocolumna
0.00	3	3	S	2696063	Anaerocolumna sedimenticola
0.00	3	0	F	186804	Peptostreptococcaceae
0.00	3	0	G	1501226	Romboutsia
0.00	3	3	S	1115758	Romboutsia ilealis
0.00	2	0	F	68298	Syntrophomonadaceae
0.00	2	0	G	129001	Syntrophothermus
0.00	2	0	S	86170	Syntrophothermus lipocalidus
0.00	2	2	S1	643648	Syntrophothermus lipocalidus DSM 12680
0.01	38	0	O	68295	Thermoanaerobacterales
0.01	38	0	F	543371	Thermoanaerobacterales Family III. Incertae Sedis
0.01	37	8	G	44000	Caldicellulosiruptor
0.00	11	0	S	52765	Caldicellulosiruptor kristjanssonii
0.00	11	11	S1	632335	Caldicellulosiruptor kristjanssonii I77R1B
0.00	8	8	S	1222016	Caldicellulosiruptor changbaiensis
0.00	5	0	S	52766	Caldicellulosiruptor lactoaceticus
0.00	5	5	S1	632516	Caldicellulosiruptor lactoaceticus 6A
0.00	3	0	S	31899	Caldicellulosiruptor bescii
0.00	3	3	S1	521460	Caldicellulosiruptor bescii DSM 6725
0.00	2	0	S	413888	Caldicellulosiruptor hydrothermalis
0.00	2	2	S1	632292	Caldicellulosiruptor hydrothermalis 108
0.00	1	0	G	28895	Thermoanaerobacterium
0.00	1	1	S	47490	Thermoanaerobacterium aotearoense
0.00	2	0	O	53433	Halanaerobiales
0.00	2	0	F	972	Halanaerobiaceae
0.00	2	0	G	32636	Halothermothrix
0.00	2	0	S	31909	Halothermothrix orenii
0.00	2	2	S1	373903	Halothermothrix orenii H 168
0.00	9	0	C	1737404	Tissierellia
0.00	9	0	O	1737405	Tissierellales
0.00	8	0	F	1570339	Peptoniphilaceae
0.00	6	0	G	150022	Finegoldia
0.00	6	0	S	1260	Finegoldia magna
0.00	6	6	S1	525282	Finegoldia magna ATCC 53516
0.00	2	0	G	165779	Anaerococcus
0.00	1	0	S	33034	Anaerococcus prevotii
0.00	1	1	S1	525919	Anaerococcus prevotii DSM 20548
0.00	1	1	S	1870984	Anaerococcus mediterraneensis
0.00	1	0	F	1737406	Tissierellaceae
0.00	1	0	G	2692382	Gudongella
0.00	1	1	S	1582259	Gudongella oleilytica
0.00	2	0	C	526524	Erysipelotrichia
0.00	2	0	O	526525	Erysipelotrichales
0.00	2	0	F	128827	Erysipelotrichaceae
0.00	1	1	G	1647	Erysipelothrix
0.00	1	0	G	2679910	Intestinibaculum
0.00	1	1	S	2487118	Intestinibaculum porci
0.00	2	0	C	909932	Negativicutes
0.00	1	0	O	909929	Selenomonadales
0.00	1	0	F	1843490	Sporomusaceae
0.00	1	0	G	2375	Sporomusa
0.00	1	1	S	2377	Sporomusa termitida
0.00	1	0	O	1843489	Veillonellales
0.00	1	0	F	31977	Veillonellaceae
0.00	1	0	G	906	Megasphaera
0.00	1	0	S	907	Megasphaera elsdenii
0.00	1	1	S1	1458465	Megasphaera elsdenii 14-14
1.55	7688	0	P	201174	Actinobacteria
1.55	7687	31	C	1760	Actinomycetia
1.51	7485	43	O	85006	Micrococcales
1.50	7431	1	F	85017	Promicromonosporaceae
1.50	7430	4582	G	157920	Cellulosimicrobium
0.57	2832	2832	S	1710	Cellulosimicrobium cellulans
0.00	16	2	G1	2624466	unclassified Cellulosimicrobium
0.00	5	5	S	1906273	Cellulosimicrobium sp. JZ28
0.00	5	5	S	1980001	Cellulosimicrobium sp. TH-20
0.00	3	3	S	2587808	Cellulosimicrobium sp. BI34T
0.00	1	1	S	2731680	Cellulosimicrobium sp. 72-3
0.00	5	1	F	85023	Microbacteriaceae
0.00	2	0	G	2034	Curtobacterium
0.00	2	1	G1	257496	unclassified Curtobacterium
0.00	1	1	S	2070337	Curtobacterium sp. SGAir0471
0.00	1	0	G	33886	Rathayibacter
0.00	1	1	S	1671680	Rathayibacter tanaceti
0.00	1	1	G	1331730	Chryseoglobus
0.00	4	0	F	1268	Micrococcaceae
0.00	4	0	G	1663	Arthrobacter
0.00	4	0	G1	235627	unclassified Arthrobacter
0.00	4	4	S	2575374	Arthrobacter sp. 24S4-2
0.00	1	0	F	85019	Brevibacteriaceae
0.00	1	1	G	1696	Brevibacterium
0.00	1	0	F	145358	Bogoriellaceae
0.00	1	0	G	154116	Georgenia
0.00	1	0	G1	2626815	unclassified Georgenia
0.00	1	1	S	2585135	Georgenia sp. Z294
0.03	130	0	O	85007	Corynebacteriales
0.02	117	1	F	1762	Mycobacteriaceae
0.02	95	0	G	1763	Mycobacterium
0.02	95	0	G1	2642494	unclassified Mycobacterium
0.02	95	95	S	212767	Mycobacterium sp. JS623
0.00	21	0	G	1866885	Mycolicibacterium
0.00	15	15	S	53462	Mycolicibacterium mageritense
0.00	5	5	S	1793	Mycolicibacterium fallax
0.00	1	1	S	39692	Mycolicibacterium parafortuitum
0.00	12	0	F	85025	Nocardiaceae
0.00	12	0	G	1827	Rhodococcus
0.00	9	0	S	132919	Rhodococcus jostii
0.00	9	9	S1	101510	Rhodococcus jostii RHA1
0.00	3	3	S	38310	Rhodococcus coprophilus
0.00	1	0	F	1653	Corynebacteriaceae
0.00	1	0	G	1716	Corynebacterium
0.00	1	1	S	1862358	Corynebacterium choanae
0.00	17	0	O	85011	Streptomycetales
0.00	17	0	F	2062	Streptomycetaceae
0.00	17	0	G	1883	Streptomyces
0.00	7	0	G1	2593676	unclassified Streptomyces
0.00	3	3	S	2099583	Streptomyces sp. ICC1
0.00	2	2	S	1882757	Streptomyces sp. 3214.6
0.00	2	2	S	2099584	Streptomyces sp. ICC4
0.00	7	0	S	379067	Streptomyces bingchenggensis
0.00	7	7	S1	749414	Streptomyces bingchenggensis BCW-1
0.00	1	0	S	193462	Streptomyces niveus
0.00	1	1	S1	1352941	Streptomyces niveus NCIMB 11891
0.00	1	1	S	1977088	Streptomyces ficellus
0.00	1	0	S	33903	Streptomyces avermitilis
0.00	1	1	S1	227882	Streptomyces avermitilis MA-4680 = NBRC 14893
0.00	15	0	O	85009	Propionibacteriales
0.00	8	0	F	85015	Nocardioidaceae
0.00	8	0	G	1839	Nocardioides
0.00	7	7	S	402297	Nocardioides daphniae
0.00	1	1	S	2712223	Nocardioides anomalus
0.00	6	0	F	31957	Propionibacteriaceae
0.00	6	0	G	1912216	Cutibacterium
0.00	6	6	S	1747	Cutibacterium acnes
0.00	1	0	F	2726069	Kribbellaceae
0.00	1	0	G	182639	Kribbella
0.00	1	0	S	182640	Kribbella flavida
0.00	1	1	S1	479435	Kribbella flavida DSM 17836
0.00	4	0	O	2495578	Sporichthyales
0.00	4	0	F	85033	Sporichthyaceae
0.00	4	0	G	2078948	Epidermidibacterium
0.00	4	4	S	1891644	Epidermidibacterium keratini
0.00	3	0	O	2037	Actinomycetales
0.00	3	0	F	2049	Actinomycetaceae
0.00	2	0	G	1654	Actinomyces
0.00	2	0	G1	2609248	unclassified Actinomyces
0.00	2	2	S	2708340	Actinomyces sp. zg-332
0.00	1	0	G	1069494	Trueperella
0.00	1	1	S	1661	Trueperella pyogenes
0.00	1	0	O	85010	Pseudonocardiales
0.00	1	0	F	2070	Pseudonocardiaceae
0.00	1	0	G	1835	Saccharopolyspora
0.00	1	1	S	1836	Saccharopolyspora erythraea
0.00	1	0	O	1643684	Nakamurellales
0.00	1	0	F	85031	Nakamurellaceae
0.00	1	0	G	53460	Nakamurella
0.00	1	0	G1	2618968	unclassified Nakamurella
0.00	1	1	S	2762325	Nakamurella sp. PAMC28650
0.00	1	0	C	84998	Coriobacteriia
0.00	1	0	O	1643822	Eggerthellales
0.00	1	0	F	1643826	Eggerthellaceae
0.00	1	0	G	2005386	Arabia
0.00	1	1	S	1870985	Arabia massiliensis
0.05	241	0	P	544448	Tenericutes
0.05	241	0	C	31969	Mollicutes
0.04	181	0	O	186328	Entomoplasmatales
0.04	181	0	F	2131	Spiroplasmataceae
0.04	181	0	G	2132	Spiroplasma
0.04	177	177	S	216931	Spiroplasma alleghenense
0.00	3	0	S	216937	Spiroplasma floricola
0.00	3	3	S1	1336749	Spiroplasma floricola 23-6
0.00	1	1	S	2133	Spiroplasma citri
0.01	59	0	O	2085	Mycoplasmatales
0.01	59	1	F	2092	Mycoplasmataceae
0.00	24	0	G	2767358	Mycoplasmopsis
0.00	23	23	S	76629	Mycoplasmopsis gallopavonis
0.00	1	1	S	2112	Mycoplasmopsis bovigenitalium
0.00	17	0	G	2093	Mycoplasma
0.00	17	17	S	45363	Mycoplasma alkalescens
0.00	17	0	G	295595	Candidatus Hepatoplasma
0.00	17	0	S	295596	Candidatus Hepatoplasma crinochetorum
0.00	17	17	S1	1427984	Candidatus Hepatoplasma crinochetorum Av
0.00	1	0	O	186329	Acholeplasmatales
0.00	1	0	F	2146	Acholeplasmataceae
0.00	1	0	G	33926	Candidatus Phytoplasma
0.00	1	0	G1	85620	Candidatus Phytoplasma asteris
0.00	1	0	S	229545	Aster yellows witches'-broom phytoplasma
0.00	1	1	S1	322098	Aster yellows witches'-broom phytoplasma AYWB
0.01	47	0	D2	1798711	Cyanobacteria/Melainabacteria group
0.01	47	0	P	1117	Cyanobacteria
0.01	40	1	O	1161	Nostocales
0.01	34	0	F	2661849	Calotrichaceae
0.01	34	0	G	1186	Calothrix
0.01	34	0	G1	2619626	unclassified Calothrix
0.01	34	34	S	1954172	Calothrix sp. NIES-2100
0.00	3	0	F	1162	Nostocaceae
0.00	3	1	G	1177	Nostoc
0.00	2	0	G1	2593658	unclassified Nostoc
0.00	1	1	S	76335	Nostoc sp. ATCC 53789
0.00	1	1	S	2572090	Nostoc sp. TCL240-02
0.00	2	0	F	1185	Rivulariaceae
0.00	2	0	G	373984	Rivularia
0.00	2	0	G1	2676603	unclassified Rivularia (in: Bacteria)
0.00	2	2	S	373994	Rivularia sp. PCC 7116
0.00	6	0	O	1890424	Synechococcales
0.00	4	0	F	1890426	Synechococcaceae
0.00	4	0	G	1129	Synechococcus
0.00	4	0	G1	2626047	unclassified Synechococcus
0.00	2	2	S	195253	Synechococcus sp. PCC 6312
0.00	2	2	S	1916956	Synechococcus sp. SynAce01
0.00	1	0	F	1213	Prochloraceae
0.00	1	0	G	1218	Prochlorococcus
0.00	1	0	G1	2627481	unclassified Prochlorococcus
0.00	1	1	S	1501268	Prochlorococcus sp. MIT 0604
0.00	1	0	F	1890438	Leptolyngbyaceae
0.00	1	0	G	47251	Leptolyngbya
0.00	1	0	G1	2650499	unclassified Leptolyngbya
0.00	1	1	S	2812896	Leptolyngbya sp. 7M
0.00	1	0	P1	1301283	Oscillatoriophycideae
0.00	1	0	O	1150	Oscillatoriales
0.00	1	0	F	1892252	Microcoleaceae
0.00	1	0	G	44471	Microcoleus
0.00	1	0	G1	2642155	unclassified Microcoleus
0.00	1	1	S	1173027	Microcoleus sp. PCC 7113
0.00	8	0	P	1297	Deinococcus-Thermus
0.00	8	0	C	188787	Deinococci
0.00	7	0	O	68933	Thermales
0.00	7	0	F	188786	Thermaceae
0.00	6	3	G	270	Thermus
0.00	1	1	S	56956	Thermus brockianus
0.00	1	1	S	456163	Thermus parvatiensis
0.00	1	1	S	2483360	Thermus caldilimi
0.00	1	1	G	65551	Meiothermus
0.00	1	0	O	118964	Deinococcales
0.00	1	0	F	183710	Deinococcaceae
0.00	1	0	G	1298	Deinococcus
0.00	1	1	S	317577	Deinococcus ficus
0.00	1	1	P	200795	Chloroflexi
0.14	676	21	P	1224	Proteobacteria
0.08	386	19	C	1236	Gammaproteobacteria
0.03	159	1	O	91347	Enterobacterales
0.02	77	13	F	543	Enterobacteriaceae
0.01	29	1	G	570	Klebsiella
0.01	28	28	S	1463165	Klebsiella quasipneumoniae
0.00	9	1	G	547	Enterobacter
0.00	8	3	G1	354276	Enterobacter cloacae complex
0.00	3	3	S	550	Enterobacter cloacae
0.00	2	2	S	61645	Enterobacter asburiae
0.00	9	0	G	1330547	Kosakonia
0.00	4	4	S	283686	Kosakonia radicincitans
0.00	3	0	G1	2632876	unclassified Kosakonia
0.00	2	2	S	2492396	Kosakonia sp. CCTCC M2018092
0.00	1	1	S	2067958	Kosakonia sp. MUSA4
0.00	2	2	S	208223	Kosakonia cowanii
0.00	5	0	G	590	Salmonella
0.00	5	0	S	28901	Salmonella enterica
0.00	4	0	S1	59201	Salmonella enterica subsp. enterica
0.00	2	2	S2	58712	Salmonella enterica subsp. enterica serovar Anatum
0.00	1	1	S2	2583588	Salmonella enterica subsp. enterica serovar 1,4,[5],12:i:-
0.00	1	0	S2	611	Salmonella enterica subsp. enterica serovar Heidelberg
0.00	1	1	S3	1124936	Salmonella enterica subsp. enterica serovar Heidelberg str. 41578
0.00	1	0	S1	59202	Salmonella enterica subsp. salamae
0.00	1	0	S2	1243601	Salmonella enterica subsp. salamae serovar 55:k:z39
0.00	1	1	S3	1243602	Salmonella enterica subsp. salamae serovar 55:k:z39 str. 1315K
0.00	4	0	G	2726810	Scandinavium
0.00	4	4	S	1851514	Scandinavium goeteborgense
0.00	3	0	G	561	Escherichia
0.00	3	3	S	562	Escherichia coli
0.00	2	2	F1	36866	unclassified Enterobacteriaceae
0.00	1	0	G	83654	Leclercia
0.00	1	0	G1	2627398	unclassified Leclercia
0.00	1	1	S	2815358	Leclercia sp. 4-9-1-25
0.00	1	0	F1	191675	Enterobacteriaceae incertae sedis
0.00	1	0	F2	84563	ant, tsetse, mealybug, aphid, etc. endosymbionts
0.00	1	0	G	801	Candidatus Symbiopectobacterium
0.00	1	0	G1	2794573	unclassified Candidatus Symbiopectobacterium
0.00	1	1	S	2871826	Candidatus Symbiopectobacterium sp. SyEd1
0.00	1	0	G	158483	Cedecea
0.00	1	1	S	158822	Cedecea neteri
0.01	62	0	F	1903411	Yersiniaceae
0.01	60	0	G	629	Yersinia
0.01	60	0	G1	1649845	Yersinia pseudotuberculosis complex
0.01	59	59	S	632	Yersinia pestis
0.00	1	1	S	633	Yersinia pseudotuberculosis
0.00	2	0	G	613	Serratia
0.00	2	0	S	138074	Serratia symbiotica
0.00	2	2	S1	568817	Serratia symbiotica str. 'Cinara cedri'
0.00	13	0	F	1903409	Erwiniaceae
0.00	8	0	G	53335	Pantoea
0.00	3	3	S	553	Pantoea ananatis
0.00	3	3	S	59814	Pantoea dispersa
0.00	1	1	S	66269	Pantoea stewartii
0.00	1	0	G1	2630326	unclassified Pantoea
0.00	1	1	S	2575375	Pantoea sp. SO10
0.00	5	0	G	32199	Buchnera
0.00	5	0	S	9	Buchnera aphidicola
0.00	2	2	S1	1241869	Buchnera aphidicola (Muscaphis stroyani)
0.00	2	2	S1	1241878	Buchnera aphidicola (Sarucallis kahawaluokalani)
0.00	1	1	S1	2518977	Buchnera aphidicola (Cinara laricifoliae)
0.00	5	0	F	1903414	Morganellaceae
0.00	5	0	G	583	Proteus
0.00	5	5	S	584	Proteus mirabilis
0.00	1	0	F	1903410	Pectobacteriaceae
0.00	1	0	G	1082702	Lonsdalea
0.00	1	1	S	1172565	Lonsdalea populi
0.01	53	0	O	72274	Pseudomonadales
0.01	33	0	F	468	Moraxellaceae
0.01	31	1	G	469	Acinetobacter
0.00	13	13	S	40215	Acinetobacter junii
0.00	13	0	G1	909768	Acinetobacter calcoaceticus/baumannii complex
0.00	6	6	S	48296	Acinetobacter pittii
0.00	5	5	S	1785128	Acinetobacter lactucae
0.00	2	2	S	470	Acinetobacter baumannii
0.00	3	3	S	29430	Acinetobacter haemolyticus
0.00	1	1	S	70348	Acinetobacter dispersus
0.00	1	0	G	497	Psychrobacter
0.00	1	0	G1	196806	unclassified Psychrobacter
0.00	1	1	S	1720344	Psychrobacter sp. AntiMn-1
0.00	1	0	G	2824158	Aquirhabdus
0.00	1	1	S	2283318	Aquirhabdus parva
0.00	20	2	F	135621	Pseudomonadaceae
0.00	17	4	G	286	Pseudomonas
0.00	5	0	G1	136845	Pseudomonas putida group
0.00	3	3	S	47885	Pseudomonas oryzihabitans
0.00	2	1	S	47880	Pseudomonas fulva
0.00	1	1	S1	743720	Pseudomonas fulva 12-X
0.00	4	2	G1	196821	unclassified Pseudomonas
0.00	1	1	S	2866277	Pseudomonas sp. S11A 273
0.00	1	1	S	2834406	Pseudomonas sp. RC3H12
0.00	2	2	S	237610	Pseudomonas psychrotolerans
0.00	1	0	G1	136841	Pseudomonas aeruginosa group
0.00	1	1	S	43263	Pseudomonas alcaligenes
0.00	1	0	G1	136843	Pseudomonas fluorescens group
0.00	1	1	S	294	Pseudomonas fluorescens
0.00	1	0	F1	351	Azotobacter group
0.00	1	0	G	352	Azotobacter
0.00	1	1	S	353	Azotobacter chroococcum
0.01	51	0	O	135614	Xanthomonadales
0.01	49	1	F	32033	Xanthomonadaceae
0.01	26	1	G	40323	Stenotrophomonas
0.00	20	0	G1	196198	unclassified Stenotrophomonas
0.00	20	20	S	1904944	Stenotrophomonas sp. LM091
0.00	4	2	G1	995085	Stenotrophomonas maltophilia group
0.00	1	1	S	40324	Stenotrophomonas maltophilia
0.00	1	1	S	2072408	Stenotrophomonas sp. YAU14A_MKIMI4_1
0.00	1	1	S	216778	Stenotrophomonas rhizophila
0.00	19	16	G	338	Xanthomonas
0.00	3	3	S	29447	Xanthomonas albilineans
0.00	2	0	G	83614	Luteimonas
0.00	2	2	S	2006110	Luteimonas chenhongjianii
0.00	1	1	G	68	Lysobacter
0.00	2	0	F	1775411	Rhodanobacteraceae
0.00	1	0	G	231454	Dyella
0.00	1	0	G1	2634549	unclassified Dyella
0.00	1	1	S	2763498	Dyella sp. G9
0.00	1	0	G	242605	Luteibacter
0.00	1	1	S	2589080	Luteibacter pinisoli
0.01	26	0	O	135622	Alteromonadales
0.00	17	0	F	267888	Pseudoalteromonadaceae
0.00	17	0	G	53246	Pseudoalteromonas
0.00	16	0	G1	194690	unclassified Pseudoalteromonas
0.00	15	15	S	1390185	Pseudoalteromonas sp. DL-6
0.00	1	1	S	649161	Pseudoalteromonas sp. 3J6
0.00	1	0	S	166935	Pseudoalteromonas translucida
0.00	1	1	S1	1315283	Pseudoalteromonas translucida KMM 520
0.00	5	0	F	267890	Shewanellaceae
0.00	4	0	G	22	Shewanella
0.00	4	0	G1	196818	unclassified Shewanella
0.00	3	3	S	2803864	Shewanella sp. KX20019
0.00	1	1	S	2864208	Shewanella sp. FJAT-53870
0.00	1	0	G	2547964	Parashewanella
0.00	1	1	S	342950	Parashewanella spongiae
0.00	2	0	F	267889	Colwelliaceae
0.00	2	0	G	1518149	Thalassotalea
0.00	2	0	G1	2614972	unclassified Thalassotalea
0.00	2	2	S	2769490	Thalassotalea sp. LPB0316
0.00	2	0	F	267891	Moritellaceae
0.00	2	0	G	58050	Moritella
0.00	2	0	S	90736	Moritella marina
0.00	2	2	S1	1202962	Moritella marina ATCC 15381
0.00	23	0	O	135625	Pasteurellales
0.00	23	0	F	712	Pasteurellaceae
0.00	22	0	G	109471	Bisgaardia
0.00	22	22	S	109472	Bisgaardia hudsonensis
0.00	1	0	G	745	Pasteurella
0.00	1	1	S	747	Pasteurella multocida
0.00	19	0	O	135619	Oceanospirillales
0.00	18	0	F	191033	Oleiphilaceae
0.00	18	0	G	141450	Oleiphilus
0.00	18	18	S	141451	Oleiphilus messinensis
0.00	1	0	F	28256	Halomonadaceae
0.00	1	0	F1	114403	Zymobacter group
0.00	1	0	G	235572	Candidatus Portiera
0.00	1	1	S	91844	Candidatus Portiera aleyrodidarum
0.00	19	0	O	135623	Vibrionales
0.00	19	0	F	641	Vibrionaceae
0.00	18	0	G	662	Vibrio
0.00	17	17	S	55601	Vibrio anguillarum
0.00	1	0	G1	717610	Vibrio harveyi group
0.00	1	0	G2	2315253	Vibrio diabolicus subgroup
0.00	1	1	S	50719	Vibrio diabolicus
0.00	1	0	G	657	Photobacterium
0.00	1	0	G1	2628852	unclassified Photobacterium
0.00	1	1	S	2829502	Photobacterium sp. GJ3
0.00	9	0	O	118969	Legionellales
0.00	5	0	F	118968	Coxiellaceae
0.00	5	0	G	776	Coxiella
0.00	5	5	S	2054173	Candidatus Coxiella mudrowiae
0.00	4	0	F	444	Legionellaceae
0.00	4	0	G	445	Legionella
0.00	4	0	S	446	Legionella pneumophila
0.00	4	0	S1	66976	Legionella pneumophila serogroup 1
0.00	4	4	S2	423212	Legionella pneumophila 2300/99 Alcoy
0.00	5	0	O	1240482	Orbales
0.00	5	0	F	1240483	Orbaceae
0.00	5	0	G	1193503	Gilliamella
0.00	5	5	S	1196095	Gilliamella apicola
0.00	2	0	O	135613	Chromatiales
0.00	1	0	F	449719	Granulosicoccaceae
0.00	1	0	G	437504	Granulosicoccus
0.00	1	0	S	437505	Granulosicoccus antarcticus
0.00	1	1	S1	1192854	Granulosicoccus antarcticus IMCC3135
0.00	1	0	F	1676141	Wenzhouxiangellaceae
0.00	1	0	G	1676142	Wenzhouxiangella
0.00	1	0	G1	2613841	unclassified Wenzhouxiangella
0.00	1	1	S	2771012	Wenzhouxiangella sp. AB-CW3
0.00	1	0	O	1706369	Cellvibrionales
0.00	1	0	F	1706371	Cellvibrionaceae
0.00	1	0	G	10	Cellvibrio
0.00	1	0	G1	2624793	unclassified Cellvibrio
0.00	1	1	S	454662	Cellvibrio sp. KY-YJ-3
0.03	145	1	C	28216	Betaproteobacteria
0.02	95	1	O	80840	Burkholderiales
0.01	46	26	F	119060	Burkholderiaceae
0.00	12	0	G	32008	Burkholderia
0.00	10	0	G1	87882	Burkholderia cepacia complex
0.00	9	0	S	152500	Burkholderia dolosa
0.00	9	9	S1	1385930	Burkholderia dolosa PC543
0.00	1	1	S	95485	Burkholderia stabilis
0.00	1	1	S	28095	Burkholderia gladioli
0.00	1	1	S	41899	Burkholderia plantarii
0.00	4	0	G	1822464	Paraburkholderia
0.00	2	2	S	92647	Paraburkholderia tropica
0.00	1	1	S	134536	Paraburkholderia caledonica
0.00	1	0	G1	2615204	unclassified Paraburkholderia
0.00	1	1	S	1926494	Paraburkholderia sp. SOS3
0.00	1	0	G	106589	Cupriavidus
0.00	1	1	S	119219	Cupriavidus metallidurans
0.00	1	0	G	1810868	Mycoavidus
0.00	1	0	G1	2649241	unclassified Mycoavidus
0.00	1	1	S	2651972	Mycoavidus sp. B2-EB
0.00	1	0	G	1827195	Caballeronia
0.00	1	1	S	758793	Caballeronia insecticola
0.00	1	0	G	2680021	Ephemeroptericola
0.00	1	1	S	2268024	Ephemeroptericola cinctiostellae
0.01	38	0	F	75682	Oxalobacteraceae
0.01	25	0	G	963	Herbaspirillum
0.01	25	25	S	964	Herbaspirillum seropedicae
0.00	12	0	G	149698	Massilia
0.00	11	11	S	321985	Massilia lutea
0.00	1	1	S	945844	Massilia oculi
0.00	1	0	G	75654	Duganella
0.00	1	0	G1	2636909	unclassified Duganella
0.00	1	1	S	2728021	Duganella sp. AF9R3
0.00	5	0	F	80864	Comamonadaceae
0.00	2	0	G	12916	Acidovorax
0.00	1	0	S	80867	Acidovorax avenae
0.00	1	1	S1	80870	Acidovorax avenae subsp. avenae
0.00	1	0	G1	2684926	unclassified Acidovorax
0.00	1	1	S	1842533	Acidovorax sp. RAC01
0.00	2	0	G	283	Comamonas
0.00	1	1	S	160825	Comamonas koreensis
0.00	1	0	G1	2638500	unclassified Comamonas
0.00	1	1	S	2853163	Comamonas sp. NLF-1-9
0.00	1	0	G	47420	Hydrogenophaga
0.00	1	0	G1	2610897	unclassified Hydrogenophaga
0.00	1	1	S	2806262	Hydrogenophaga sp. YM1
0.00	3	0	F	506	Alcaligenaceae
0.00	1	0	G	222	Achromobacter
0.00	1	1	S	217203	Achromobacter spanius
0.00	1	0	G	507	Alcaligenes
0.00	1	1	S	511	Alcaligenes faecalis
0.00	1	0	G	517	Bordetella
0.00	1	1	S	463025	Bordetella bronchialis
0.00	1	0	O1	224471	Burkholderiales genera incertae sedis
0.00	1	0	G	212743	Rhizobacter
0.00	1	1	S	946333	Rhizobacter gummiphilus
0.00	1	0	F	995019	Sutterellaceae
0.00	1	0	G	1918598	Turicimonas
0.00	1	1	S	1796652	Turicimonas muris
0.01	35	0	O	206351	Neisseriales
0.01	35	0	F	1499392	Chromobacteriaceae
0.01	35	0	G	885864	Jeongeupia
0.01	35	0	G1	2619593	unclassified Jeongeupia
0.01	35	35	S	1906741	Jeongeupia sp. USM3
0.00	14	0	O	32003	Nitrosomonadales
0.00	14	0	F	2008790	Thiobacillaceae
0.00	14	0	G	919	Thiobacillus
0.00	14	0	S	36861	Thiobacillus denitrificans
0.00	14	14	S1	292415	Thiobacillus denitrificans ATCC 25259
0.02	81	2	C	28211	Alphaproteobacteria
0.01	28	0	O	204441	Rhodospirillales
0.01	25	1	F	433	Acetobacteraceae
0.00	21	2	G	434	Acetobacter
0.00	13	12	S	438	Acetobacter pasteurianus
0.00	1	1	S1	1266844	Acetobacter pasteurianus 386B
0.00	3	3	S	2500548	Acetobacter oryzoeni
0.00	2	2	S	446692	Acetobacter senegalensis
0.00	1	1	S	481146	Acetobacter ascendens
0.00	3	0	G	1434011	Komagataeibacter
0.00	1	1	S	65958	Komagataeibacter oboediens
0.00	1	1	S	215221	Komagataeibacter rhaeticus
0.00	1	1	S	265959	Komagataeibacter saccharivorans
0.00	3	0	F	41295	Rhodospirillaceae
0.00	3	0	G	1231242	Ferrovibrio
0.00	3	3	S	2594003	Ferrovibrio terrae
0.01	25	0	O	356	Hyphomicrobiales
0.00	10	1	F	41294	Bradyrhizobiaceae
0.00	5	1	G	374	Bradyrhizobium
0.00	2	0	G1	2631580	unclassified Bradyrhizobium
0.00	2	2	S	2840469	Bradyrhizobium sp. S2-20-1
0.00	1	1	S	1355477	Bradyrhizobium diazoefficiens
0.00	1	1	S	1325107	Bradyrhizobium zhanjiangense
0.00	3	0	G	1395974	Tardiphaga
0.00	2	2	G1	2631404	unclassified Tardiphaga
0.00	1	1	S	943830	Tardiphaga robiniae
0.00	1	0	G	1033	Afipia
0.00	1	0	G1	2642050	unclassified Afipia
0.00	1	1	S	1882747	Afipia sp. GAS231
0.00	8	0	F	82115	Rhizobiaceae
0.00	7	1	F1	227290	Rhizobium/Agrobacterium group
0.00	3	0	G	379	Rhizobium
0.00	1	1	G1	2613769	unclassified Rhizobium
0.00	1	1	S	1138194	Rhizobium lentis
0.00	1	1	S	1138189	Rhizobium bangladeshense
0.00	2	0	G	357	Agrobacterium
0.00	2	0	G1	2632611	unclassified Agrobacterium
0.00	1	1	S	2580515	Agrobacterium sp. T29
0.00	1	1	S	2664893	Agrobacterium sp. MA01
0.00	1	0	G	1525371	Neorhizobium
0.00	1	0	S	399	Neorhizobium galegae
0.00	1	0	S1	323656	Neorhizobium galegae bv. officinalis
0.00	1	1	S2	1028801	Neorhizobium galegae bv. officinalis bv. officinalis str. HAMBI 1141
0.00	1	1	F1	227292	Sinorhizobium/Ensifer group
0.00	4	0	F	69277	Phyllobacteriaceae
0.00	4	1	G	68287	Mesorhizobium
0.00	1	0	S	71433	Mesorhizobium amorphae
0.00	1	1	S1	1082933	Mesorhizobium amorphae CCNWGS0123
0.00	1	0	G1	325217	unclassified Mesorhizobium
0.00	1	1	S	2584466	Mesorhizobium sp. 8
0.00	1	0	S	536018	Mesorhizobium australicum
0.00	1	1	S1	754035	Mesorhizobium australicum WSM2073
0.00	1	0	F	31993	Methylocystaceae
0.00	1	0	G	425	Methylosinus
0.00	1	0	S	426	Methylosinus trichosporium
0.00	1	1	S1	595536	Methylosinus trichosporium OB3b
0.00	1	0	F	45404	Beijerinckiaceae
0.00	1	0	G	120652	Methylocella
0.00	1	0	S	199596	Methylocella silvestris
0.00	1	1	S1	395965	Methylocella silvestris BL2
0.00	1	0	F	119045	Methylobacteriaceae
0.00	1	0	G	407	Methylobacterium
0.00	1	1	S	269660	Methylobacterium brachiatum
0.00	12	0	O	204457	Sphingomonadales
0.00	11	1	F	41297	Sphingomonadaceae
0.00	8	2	G	13687	Sphingomonas
0.00	5	0	G1	196159	unclassified Sphingomonas
0.00	2	2	S	2735134	Sphingomonas sp. AP4-R1
0.00	1	1	S	2596913	Sphingomonas sp. NBWT7
0.00	1	1	S	1517551	Sphingomonas sp. HMP6
0.00	1	1	S	1523415	Sphingomonas sp. AAP5
0.00	1	0	S	152682	Sphingomonas melonis
0.00	1	1	S1	621456	Sphingomonas melonis TY
0.00	1	0	G	165695	Sphingobium
0.00	1	1	S	120107	Sphingobium cloacae
0.00	1	0	G	165696	Novosphingobium
0.00	1	0	G1	2644732	unclassified Novosphingobium
0.00	1	1	S	164608	Novosphingobium sp. KA1
0.00	1	0	F	335929	Erythrobacteraceae
0.00	1	0	G	1855416	Qipengyuania
0.00	1	0	G1	2645039	unclassified Qipengyuania
0.00	1	1	S	2867235	Qipengyuania sp. 1NDW3
0.00	9	0	O	204458	Caulobacterales
0.00	9	0	F	76892	Caulobacteraceae
0.00	7	0	G	75	Caulobacter
0.00	7	0	G1	2648921	unclassified Caulobacter
0.00	7	7	S	69665	Caulobacter sp. FWC26
0.00	2	1	G	41275	Brevundimonas
0.00	1	0	G1	2622653	unclassified Brevundimonas
0.00	1	1	S	1938605	Brevundimonas sp. LM2
0.00	5	0	O	2800059	Maricaulales
0.00	5	0	F	2800061	Maricaulaceae
0.00	5	0	G	2004661	Hyphobacterium
0.00	5	0	G1	2638931	unclassified Hyphobacterium
0.00	5	5	S	2749086	Hyphobacterium sp. CCMP332
0.01	42	0	P1	68525	delta/epsilon subdivisions
0.01	40	0	C	29547	Epsilonproteobacteria
0.01	40	0	O	213849	Campylobacterales
0.01	34	0	F	72294	Campylobacteraceae
0.01	30	0	F1	2321108	Arcobacter group
0.00	10	0	G	2321115	Halarcobacter
0.00	10	10	S	663364	Halarcobacter bivalviorum
0.00	9	0	G	2321111	Aliarcobacter
0.00	4	0	S	544718	Aliarcobacter thereius
0.00	4	4	S1	1032240	Aliarcobacter thereius LMG 24486
0.00	4	4	S	1355374	Aliarcobacter lanthieri
0.00	1	1	S	1564138	Aliarcobacter faecis
0.00	9	0	G	2321114	Malaciobacter
0.00	6	6	S	505249	Malaciobacter marinus
0.00	3	0	S	1032072	Malaciobacter molluscorum
0.00	3	3	S1	870501	Malaciobacter molluscorum LMG 25693
0.00	2	0	G	28196	Arcobacter
0.00	1	1	S	1054033	Arcobacter venerupis
0.00	1	1	S	2320140	Arcobacter peruensis
0.00	4	0	G	194	Campylobacter
0.00	4	0	G1	2593542	unclassified Campylobacter
0.00	4	4	S	1813595	Campylobacter sp. 2014D-0216
0.00	6	0	F	72293	Helicobacteraceae
0.00	6	0	G	209	Helicobacter
0.00	4	4	S	135569	Helicobacter apodemus
0.00	1	1	S	213	Helicobacter cinaedi
0.00	1	1	S	210	Helicobacter pylori
0.00	2	0	C	28221	Deltaproteobacteria
0.00	2	0	O	69541	Desulfuromonadales
0.00	2	0	F	2812024	Syntrophotaleaceae
0.00	2	0	G	2812025	Syntrophotalea
0.00	2	2	S	29542	Syntrophotalea acetylenica
0.00	1	0	C	1553900	Oligoflexia
0.00	1	0	O	213481	Bdellovibrionales
0.00	1	0	F	213483	Bdellovibrionaceae
0.00	1	0	G	958	Bdellovibrio
0.00	1	1	S	959	Bdellovibrio bacteriovorus
0.04	196	0	D1	1783270	FCB group
0.04	196	0	D2	68336	Bacteroidetes/Chlorobi group
0.04	196	0	P	976	Bacteroidetes
0.03	161	0	C	117743	Flavobacteriia
0.03	161	1	O	200644	Flavobacteriales
0.02	83	0	F	39782	Blattabacteriaceae
0.02	83	0	G	34098	Blattabacterium
0.02	83	83	S	1653831	Blattabacterium cuenoti
0.01	47	0	F	49546	Flavobacteriaceae
0.00	19	0	G	244698	Gillisia
0.00	19	0	G1	2615025	unclassified Gillisia
0.00	19	19	S	1336796	Gillisia sp. Hel1_33_143
0.00	8	0	G	286104	Winogradskyella
0.00	4	0	G1	2615021	unclassified Winogradskyella
0.00	4	4	S	754417	Winogradskyella sp. PC-19
0.00	4	4	S	2697010	Winogradskyella helgolandensis
0.00	7	0	G	52959	Polaribacter
0.00	7	3	G1	196858	unclassified Polaribacter
0.00	3	3	S	2806551	Polaribacter sp. Q13
0.00	1	1	S	1336804	Polaribacter sp. Hel1_33_78
0.00	3	0	G	1287916	Euzebyella
0.00	3	3	S	1761453	Euzebyella marina
0.00	3	0	G	290174	Aquimarina
0.00	3	0	G1	2627091	unclassified Aquimarina
0.00	3	3	S	1714848	Aquimarina sp. AD1
0.00	2	0	G	291183	Lacinutrix
0.00	2	2	S	1486034	Lacinutrix venerupis
0.00	2	0	G	527198	Mariniflexile
0.00	2	0	G1	2643887	unclassified Mariniflexile
0.00	2	2	S	2027857	Mariniflexile sp. TRM1-10
0.00	2	0	G	1016	Capnocytophaga
0.00	1	1	S	1019	Capnocytophaga sputigena
0.00	1	1	S	28189	Capnocytophaga cynodegmi
0.00	1	0	G	237	Flavobacterium
0.00	1	1	S	96345	Flavobacterium psychrophilum
0.01	30	0	F	2762318	Weeksellaceae
0.00	24	0	F1	2782232	Chryseobacterium group
0.00	23	6	G	59732	Chryseobacterium
0.00	17	0	G1	2593645	unclassified Chryseobacterium
0.00	17	17	S	2039166	Chryseobacterium sp. 6424
0.00	1	0	G	2782231	Kaistella
0.00	1	1	S	1241979	Kaistella carnis
0.00	4	0	G	308865	Elizabethkingia
0.00	4	4	S	238	Elizabethkingia meningoseptica
0.00	2	0	G	59735	Bergeyella
0.00	2	2	S	1585976	Bergeyella cardium
0.00	17	0	C	768503	Cytophagia
0.00	17	0	O	768507	Cytophagales
0.00	11	0	F	200667	Flammeovirgaceae
0.00	11	11	G	59739	Flammeovirga
0.00	3	0	F	89373	Cytophagaceae
0.00	3	0	G	2173039	Arcticibacterium
0.00	3	3	S	1784714	Arcticibacterium luteifluviistationis
0.00	2	0	F	1853232	Hymenobacteraceae
0.00	2	0	G	323449	Pontibacter
0.00	2	2	S	400092	Pontibacter korlensis
0.00	1	0	F	1937968	Bernardetiaceae
0.00	1	0	G	1937972	Bernardetia
0.00	1	0	S	999	Bernardetia litoralis
0.00	1	1	S1	880071	Bernardetia litoralis DSM 6794
0.00	15	0	C	200643	Bacteroidia
0.00	14	0	O	171549	Bacteroidales
0.00	9	0	F	815	Bacteroidaceae
0.00	8	0	G	816	Bacteroides
0.00	8	8	S	329854	Bacteroides intestinalis
0.00	1	0	G	909656	Phocaeicola
0.00	1	1	S	387090	Phocaeicola coprophilus
0.00	3	0	F	171552	Prevotellaceae
0.00	3	0	G	838	Prevotella
0.00	3	0	G1	2638335	unclassified Prevotella
0.00	3	3	S	2801997	Prevotella sp. WR041
0.00	2	0	F	171550	Rikenellaceae
0.00	2	0	G	239759	Alistipes
0.00	2	0	S	328813	Alistipes onderdonkii
0.00	2	2	S1	2585117	Alistipes onderdonkii subsp. vulgaris
0.00	1	1	O	1970189	Marinilabiliales
0.00	3	0	C	1853228	Chitinophagia
0.00	3	0	O	1853229	Chitinophagales
0.00	3	0	F	563835	Chitinophagaceae
0.00	3	0	G	398041	Flavisolibacter
0.00	3	3	S	1492898	Flavisolibacter tropicus
0.01	46	0	D1	1783257	PVC group
0.01	44	0	P	74201	Verrucomicrobia
0.01	44	0	C	203494	Verrucomicrobiae
0.01	44	0	O	48461	Verrucomicrobiales
0.01	44	0	F	1647988	Akkermansiaceae
0.01	44	0	G	239934	Akkermansia
0.01	44	44	S	239935	Akkermansia muciniphila
0.00	2	0	P	203682	Planctomycetes
0.00	2	0	C	203683	Planctomycetia
0.00	1	0	O	112	Planctomycetales
0.00	1	0	F	126	Planctomycetaceae
0.00	1	0	G	1649453	Gimesia
0.00	1	1	S	2527978	Gimesia panareensis
0.00	1	0	O	2691354	Pirellulales
0.00	1	0	F	2691359	Lacipirellulaceae
0.00	1	0	G	2795783	Pirellulimonas
0.00	1	1	S	2528009	Pirellulimonas nuda
0.00	18	0	P	32066	Fusobacteria
0.00	18	0	C	203490	Fusobacteriia
0.00	18	0	O	203491	Fusobacteriales
0.00	11	0	F	1129771	Leptotrichiaceae
0.00	11	0	G	32067	Leptotrichia
0.00	9	0	G1	2633022	unclassified Leptotrichia
0.00	7	7	S	712357	Leptotrichia sp. oral taxon 212
0.00	2	2	S	712368	Leptotrichia sp. oral taxon 498
0.00	2	2	S	157687	Leptotrichia wadei
0.00	7	0	F	203492	Fusobacteriaceae
0.00	7	0	G	848	Fusobacterium
0.00	6	0	S	861	Fusobacterium ulcerans
0.00	6	6	S1	469617	Fusobacterium ulcerans ATCC 49185
0.00	1	0	G1	2648384	unclassified Fusobacterium
0.00	1	1	S	671211	Fusobacterium sp. oral taxon 203
0.00	4	0	P	203691	Spirochaetes
0.00	4	0	C	203692	Spirochaetia
0.00	4	0	O	1643686	Brachyspirales
0.00	4	0	F	143786	Brachyspiraceae
0.00	4	0	G	29521	Brachyspira
0.00	3	3	S	1287055	Brachyspira hampsonii
0.00	1	0	S	159	Brachyspira hyodysenteriae
0.00	1	1	S1	1266923	Brachyspira hyodysenteriae ATCC 27164
0.00	1	0	P	57723	Acidobacteria
0.00	1	0	C	204432	Acidobacteriia
0.00	1	0	O	204433	Acidobacteriales
0.00	1	0	F	204434	Acidobacteriaceae
0.00	1	0	G	392733	Terriglobus
0.00	1	0	S	392734	Terriglobus roseus
0.00	1	1	S1	926566	Terriglobus roseus DSM 18391
0.12	590	0	D	2759	Eukaryota
0.12	590	0	D1	33154	Opisthokonta
0.12	590	0	K	33208	Metazoa
0.12	590	0	K1	6072	Eumetazoa
0.12	590	0	K2	33213	Bilateria
0.12	590	0	K3	33511	Deuterostomia
0.12	590	0	P	7711	Chordata
0.12	590	0	P1	89593	Craniata
0.12	590	0	P2	7742	Vertebrata
0.12	590	0	P3	7776	Gnathostomata
0.12	590	0	P4	117570	Teleostomi
0.12	590	0	P5	117571	Euteleostomi
0.12	590	0	P6	8287	Sarcopterygii
0.12	590	0	P7	1338369	Dipnotetrapodomorpha
0.12	590	0	P8	32523	Tetrapoda
0.12	590	0	P9	32524	Amniota
0.12	590	0	C	40674	Mammalia
0.12	590	0	C1	32525	Theria
0.12	590	0	C2	9347	Eutheria
0.12	590	0	C3	1437010	Boreoeutheria
0.12	590	0	C4	314146	Euarchontoglires
0.12	590	0	O	9443	Primates
0.12	590	0	O1	376913	Haplorrhini
0.12	590	0	O2	314293	Simiiformes
0.12	590	0	O3	9526	Catarrhini
0.12	590	0	O4	314295	Hominoidea
0.12	590	0	F	9604	Hominidae
0.12	590	0	F1	207598	Homininae
0.12	590	0	G	9605	Homo
0.12	590	590	S	9606	Homo sapiens
0.00	24	0	D	2157	Archaea
0.00	20	0	P	28890	Euryarchaeota
0.00	19	0	P1	2290931	Stenosarchaea group
0.00	19	0	C	224756	Methanomicrobia
0.00	19	0	O	94695	Methanosarcinales
0.00	19	0	F	2206	Methanosarcinaceae
0.00	19	0	G	2207	Methanosarcina
0.00	17	0	S	2214	Methanosarcina acetivorans
0.00	17	17	S1	188937	Methanosarcina acetivorans C2A
0.00	2	2	S	1715806	Methanosarcina flavescens
0.00	1	0	P1	2283794	Methanomada group
0.00	1	0	C	183939	Methanococci
0.00	1	0	O	2182	Methanococcales
0.00	1	0	F	196117	Methanocaldococcaceae
0.00	1	0	G	196118	Methanocaldococcus
0.00	1	0	G1	2641196	unclassified Methanocaldococcus
0.00	1	1	S	644281	Methanocaldococcus sp. FS406-22
0.00	4	0	D1	1783275	TACK group
0.00	4	0	P	651137	Thaumarchaeota
0.00	4	0	O	31932	Nitrosopumilales
0.00	4	0	F	338190	Nitrosopumilaceae
0.00	4	0	G	338191	Nitrosopumilus
0.00	4	4	S	1959104	Nitrosopumilus oxyclinae
1.35	6687	0	R1	2787854	other entries
1.35	6687	6687	R2	28384	other sequences
0.26	1313	0	D	10239	Viruses
0.26	1312	0	D1	2731341	Duplodnaviria
0.26	1312	0	K	2731360	Heunggongvirae
0.26	1312	0	P	2731618	Uroviricota
0.26	1312	0	C	2731619	Caudoviricetes
0.26	1312	0	O	28883	Caudovirales
0.25	1222	1	F	10699	Siphoviridae
0.21	1045	0	F1	196894	unclassified Siphoviridae
0.21	1038	1038	S	438780	Lactobacillus phage phiPYB5
0.00	7	7	S	12417	Lactobacillus phage phiadh
0.04	176	0	G	2843410	Lafunavirus
0.04	176	0	S	2845133	Lactobacillus virus LF1
0.04	176	176	S1	947980	Lactobacillus phage LF1
0.02	86	0	F	10662	Myoviridae
0.02	81	0	F1	196896	unclassified Myoviridae
0.02	81	81	S	1206110	Lactobacillus phage phiAQ113
0.00	5	0	G	2843406	Kungbxnavirus
0.00	5	0	S	2846436	Tenacibaculum virus pT24
0.00	5	5	S1	1880590	Tenacibaculum phage pT24
0.00	4	0	F	2560065	Herelleviridae
0.00	4	0	G	2842737	Hopescreekvirus
0.00	4	0	S	2845136	Lactobacillus virus LfeInf
0.00	4	4	S1	1567484	Lactobacillus phage LfeInf
0.00	1	0	D1	2732004	Varidnaviria
0.00	1	0	K	2732005	Bamfordvirae
0.00	1	0	P	2732008	Preplasmiviricota
0.00	1	0	C	2732529	Tectiliviricetes
0.00	1	0	O	2732559	Rowavirales
0.00	1	0	F	10508	Adenoviridae
0.00	1	0	G	10509	Mastadenovirus
0.00	1	0	S	2015370	Bat mastadenovirus C
0.00	1	1	S1	1788432	Bat mastadenovirus WIV10
