## Supplementary Material 1 for "Dynamics of Contaminant Microbes in Bioethanol Production from Sugarcane": kraken_UIR_2019_92.txt

14.33	42906	42906	U	0	unclassified
85.67	256422	2425	R	1	root
84.55	253091	57	R1	131567	cellular organisms
84.47	252844	224	D	2	Bacteria
84.23	252126	37	D1	1783272	Terrabacteria group
82.56	247123	30	P	1239	Firmicutes
82.51	246988	52	C	91061	Bacilli
80.74	241675	528	O	186826	Lactobacillales
80.52	241024	19708	F	33958	Lactobacillaceae
63.69	190646	20718	G	1578	Lactobacillus
51.03	152745	100664	S	1604	Lactobacillus amylovorus
15.07	45122	45122	S1	1423723	Lactobacillus amylovorus DSM 20531
1.46	4363	4363	S1	695560	Lactobacillus amylovorus GRL 1112
0.87	2596	2596	S1	695562	Lactobacillus amylovorus GRL1118
1.99	5942	5808	S	47770	Lactobacillus crispatus
0.04	108	108	S1	748671	Lactobacillus crispatus ST1
0.01	26	26	S1	1381118	Lactobacillus crispatus 2029
1.86	5564	4969	S	1587	Lactobacillus helveticus
0.06	190	190	S1	767462	Lactobacillus helveticus H10
0.06	175	175	S1	585520	Lactobacillus helveticus DSM 20075 = CGMCC 1.1877
0.04	118	118	S1	767456	Lactobacillus helveticus H9
0.04	106	106	S1	405566	Lactobacillus helveticus DPC 4571
0.00	5	5	S1	880633	Lactobacillus helveticus R0052
0.00	1	1	S1	326425	Lactobacillus helveticus CNRZ32
0.70	2099	2099	S	1579	Lactobacillus acidophilus
0.25	756	756	S	83683	Lactobacillus amylolyticus
0.25	742	742	S	227945	Lactobacillus ultunensis
0.25	737	651	S	267818	Lactobacillus kefiranofaciens
0.03	86	86	S1	190905	Lactobacillus kefiranofaciens subsp. kefiranofaciens
0.25	736	617	S	33959	Lactobacillus johnsonii
0.04	116	116	S1	633699	Lactobacillus johnsonii FI9785
0.00	3	3	S1	909954	Lactobacillus johnsonii DPC 6026
0.07	205	189	S	1596	Lactobacillus gasseri
0.00	12	12	S1	1380360	Lactobacillus gasseri DSM 14869
0.00	4	4	S1	324831	Lactobacillus gasseri ATCC 33323 = JCM 1131
0.06	173	173	S	1600	Lactobacillus acetotolerans
0.02	51	7	S	1584	Lactobacillus delbrueckii
0.01	19	17	S1	83684	Lactobacillus delbrueckii subsp. delbrueckii
0.00	2	2	S2	1423823	Lactobacillus delbrueckii subsp. delbrueckii DSM 20074 = JCM 1012
0.00	14	14	S1	1585	Lactobacillus delbrueckii subsp. bulgaricus
0.00	6	0	S1	1537158	Lactobacillus delbrueckii subsp. jakobsenii
0.00	6	6	S2	1217420	Lactobacillus delbrueckii subsp. jakobsenii ZN7a-9 = DSM 26046
0.00	4	4	S1	29397	Lactobacillus delbrueckii subsp. lactis
0.00	1	1	S1	249265	Lactobacillus delbrueckii subsp. indicus
0.02	49	41	S	2107999	Lactobacillus paragasseri
0.00	8	8	S1	525326	Lactobacillus paragasseri JV-V03
0.02	45	45	S	109790	Lactobacillus jensenii
0.01	19	19	S	2012495	Lactobacillus panisapium
0.01	18	18	S	147802	Lactobacillus iners
0.01	15	15	S	1218493	Lactobacillus kullabergensis
0.01	15	15	S	303541	Lactobacillus apis
0.00	12	0	G1	2620435	unclassified Lactobacillus
0.00	6	6	S	2099789	Lactobacillus sp. CBA3606
0.00	5	5	S	2690380	Lactobacillus sp. JM1
0.00	1	1	S	2099788	Lactobacillus sp. CBA3605
0.00	5	5	S	508451	Lactobacillus taiwanensis
6.94	20785	167	G	2742598	Limosilactobacillus
6.47	19352	19121	S	1613	Limosilactobacillus fermentum
0.03	90	90	S1	334390	Limosilactobacillus fermentum IFO 3956
0.03	86	86	S1	1381124	Limosilactobacillus fermentum 3872
0.02	55	55	S1	767453	Limosilactobacillus fermentum F-6
0.18	529	529	S	47493	Limosilactobacillus panis
0.11	317	163	S	1598	Limosilactobacillus reuteri
0.05	142	142	S1	491077	Limosilactobacillus reuteri SD2112
0.00	10	10	S1	1340495	Limosilactobacillus reuteri I5007
0.00	2	2	S1	1358027	Limosilactobacillus reuteri TD1
0.04	127	127	S	1633	Limosilactobacillus vaginalis
0.04	115	105	S	97478	Limosilactobacillus mucosae
0.00	10	10	S1	1130798	Limosilactobacillus mucosae LM1
0.03	90	90	S	227942	Limosilactobacillus gastricus
0.02	71	71	S	104955	Limosilactobacillus frumenti
0.01	17	17	S	35787	Limosilactobacillus pontis
0.85	2531	0	G	1253	Pediococcus
0.79	2364	14	S	187452	Pediococcus claussenii
0.79	2350	2350	S1	701521	Pediococcus claussenii ATCC BAA-344
0.04	134	0	G1	1670797	Pediococcus acidilactici group
0.04	134	134	S	1254	Pediococcus acidilactici
0.01	27	27	S	1255	Pediococcus pentosaceus
0.00	5	5	S	51663	Pediococcus damnosus
0.00	1	1	S	114090	Pediococcus inopinatus
0.76	2274	291	G	2767842	Lactiplantibacillus
0.66	1968	1630	S	1590	Lactiplantibacillus plantarum
0.10	290	290	S1	337330	Lactiplantibacillus plantarum subsp. plantarum
0.01	39	39	S1	1304889	Lacticaseibacillus plantarum CMPG5300
0.00	6	6	S1	1327988	Lacticaseibacillus plantarum 16
0.00	3	3	S1	1385856	Lacticaseibacillus plantarum 2025
0.00	10	10	S	60520	Lactiplantibacillus paraplantarum
0.00	4	4	S	1589	Lactiplantibacillus pentosus
0.00	1	1	S	271881	Lactiplantibacillus argentoratensis
0.56	1681	134	G	2759736	Lacticaseibacillus
0.36	1067	1067	S	2100821	Lacticaseibacillus chiayiensis
0.15	453	427	S	1597	Lacticaseibacillus paracasei
0.00	13	4	S1	47714	Lacticaseibacillus paracasei subsp. paracasei
0.00	9	9	S2	537973	Lacticaseibacillus paracasei subsp. paracasei 8700:2
0.00	9	9	S1	113557	Lacticaseibacillus paracasei subsp. tolerans
0.00	4	4	S1	321967	Lacticaseibacillus paracasei ATCC 334
0.01	20	17	S	47715	Lacticaseibacillus rhamnosus
0.00	3	3	S1	486408	Lacticaseibacillus rhamnosus HN001
0.00	7	7	S	88233	Lacticaseibacillus manihotivorans
0.26	772	0	G	2767893	Lentilactobacillus
0.15	462	4	S	1581	Lentilactobacillus buchneri
0.15	446	446	S1	511437	Lentilactobacillus buchneri NRRL B-30929
0.00	12	0	S1	2737512	Lentilactobacillus buchneri subsp. silagei
0.00	12	12	S2	1071400	Lentilactobacillus buchneri subsp. silagei CD034
0.10	285	285	S	1588	Lentilactobacillus hilgardii
0.01	24	24	S	152331	Lentilactobacillus parabuchneri
0.00	1	1	S	33962	Lentilactobacillus kefiri
0.22	656	6	G	2767888	Liquorilactobacillus
0.20	592	2	S	468911	Liquorilactobacillus hordei
0.20	590	590	S1	1423759	Liquorilactobacillus hordei DSM 19519
0.02	54	6	S	82688	Liquorilactobacillus nagelii
0.02	48	48	S1	1122150	Liquorilactobacillus nagelii DSM 13675
0.00	4	4	S	1618	Liquorilactobacillus mali
0.21	624	30	G	46255	Weissella
0.09	279	279	S	1249	Weissella paramesenteroides
0.07	218	218	S	46256	Weissella hellenica
0.03	86	86	S	137591	Weissella cibaria
0.00	9	9	S	2714949	Weissella coleopterorum
0.00	2	2	S	1583	Weissella confusa
0.08	239	0	G	2767887	Ligilactobacillus
0.07	198	198	S	89059	Ligilactobacillus acidipiscis
0.01	29	12	S	1624	Ligilactobacillus salivarius
0.01	17	17	S1	362948	Ligilactobacillus salivarius UCC118
0.00	5	5	S	1605	Ligilactobacillus animalis
0.00	4	4	S	1622	Ligilactobacillus murinus
0.00	2	2	S	228229	Ligilactobacillus saerimneri
0.00	1	0	S	1623	Ligilactobacillus ruminis
0.00	1	1	S1	1069534	Ligilactobacillus ruminis ATCC 27782
0.06	189	0	G	2767886	Levilactobacillus
0.05	147	141	S	1580	Levilactobacillus brevis
0.00	6	6	S1	1334191	Levilactobacillus brevis BSO 464
0.01	40	40	S	267363	Levilactobacillus zymae
0.00	1	1	S	637971	Levilactobacillus koreensis
0.00	1	1	S	2292255	Levilactobacillus suantsaii
0.06	181	0	G	2767892	Secundilactobacillus
0.06	180	180	S	240427	Secundilactobacillus paracollinoides
0.00	1	1	S	176292	Secundilactobacillus malefermentans
0.06	172	1	G	1243	Leuconostoc
0.03	102	1	S	1245	Leuconostoc mesenteroides
0.03	99	99	S1	2026657	Leuconostoc mesenteroides subsp. jonggajibkimchii
0.00	2	2	S1	33967	Leuconostoc mesenteroides subsp. mesenteroides
0.01	25	25	S	1252	Leuconostoc carnosum
0.01	24	24	S	2766470	Leuconostoc falkenbergense
0.00	8	0	S	136609	Leuconostoc kimchii
0.00	8	8	S1	762051	Leuconostoc kimchii IMSNU 11154
0.00	5	4	S	33964	Leuconostoc citreum
0.00	1	1	S1	349519	Leuconostoc citreum KM20
0.00	4	4	S	1246	Leuconostoc lactis
0.00	3	3	S	1511761	Leuconostoc suionicum
0.05	153	0	G	2767879	Companilactobacillus
0.04	129	0	S	1602	Companilactobacillus alimentarius
0.04	129	129	S1	1423720	Companilactobacillus alimentarius DSM 20249
0.00	13	13	S	1007676	Companilactobacillus ginsenosidimutans
0.00	3	3	S	1074467	Companilactobacillus heilongjiangensis
0.00	2	2	S	83526	Companilactobacillus paralimentarius
0.00	2	2	S	1847728	Companilactobacillus allii
0.00	2	2	S	2304606	Companilactobacillus zhachilii
0.00	1	1	S	392416	Companilactobacillus crustorum
0.00	1	1	S	938155	Companilactobacillus futsaii
0.04	120	0	G	2767889	Loigolactobacillus
0.03	76	76	S	375175	Loigolactobacillus backii
0.01	36	30	S	1610	Loigolactobacillus coryniformis
0.00	6	0	S1	115542	Loigolactobacillus coryniformis subsp. torquens
0.00	6	6	S2	1423822	Loigolactobacillus coryniformis subsp. torquens DSM 20004 = KCTC 3535
0.00	8	8	S	1607	Loigolactobacillus bifermentans
0.04	119	0	G	2767891	Schleiferilactobacillus
0.04	119	119	S	304207	Schleiferilactobacillus harbinensis
0.02	67	1	G	2767890	Paucilactobacillus
0.02	60	60	S	1296540	Paucilactobacillus nenjiangensis
0.00	6	0	S	1193095	Paucilactobacillus hokkaidonensis
0.00	6	6	S1	1291742	Paucilactobacillus hokkaidonensis JCM 18461
0.02	45	1	G	2767885	Latilactobacillus
0.01	29	29	S	1599	Latilactobacillus sakei
0.01	15	15	S	28038	Latilactobacillus curvatus
0.01	34	0	G	46254	Oenococcus
0.01	23	0	S	336988	Oenococcus kitaharae
0.01	23	23	S1	1045004	Oenococcus kitaharae DSM 17330
0.00	7	0	G1	2636988	unclassified Oenococcus
0.00	7	7	S	2259623	Oenococcus sp. UCMA 16435
0.00	4	2	S	1247	Oenococcus oeni
0.00	2	2	S1	203123	Oenococcus oeni PSU-1
0.01	15	0	G	2767882	Furfurilactobacillus
0.01	15	15	S	231049	Furfurilactobacillus rossiae
0.00	6	0	G	2767878	Bombilactobacillus
0.00	6	6	S	1303590	Bombilactobacillus bombi
0.00	5	0	G	2767877	Apilactobacillus
0.00	4	4	S	148814	Apilactobacillus kunkeei
0.00	1	1	S	2419772	Apilactobacillus bombintestini
0.00	2	0	G	2767881	Fructilactobacillus
0.00	2	2	S	1625	Fructilactobacillus sanfranciscensis
0.02	66	1	F	1300	Streptococcaceae
0.01	38	12	G	1301	Streptococcus
0.00	8	8	S	315405	Streptococcus gallolyticus
0.00	5	5	S	1314	Streptococcus pyogenes
0.00	4	4	S	1307	Streptococcus suis
0.00	3	3	S	1313	Streptococcus pneumoniae
0.00	1	1	S	1234680	Streptococcus rubneri
0.00	1	1	S	28037	Streptococcus mitis
0.00	1	1	S	2021971	Streptococcus respiraculi
0.00	1	1	S	1340	Streptococcus porcinus
0.00	1	0	S	1318	Streptococcus parasanguinis
0.00	1	1	S1	1114965	Streptococcus parasanguinis FW213
0.00	1	1	S	1811193	Streptococcus pantholopis
0.01	27	3	G	1357	Lactococcus
0.00	11	0	S	1364	Lactococcus piscium
0.00	11	11	S1	297352	Lactococcus piscium MKFS47
0.00	10	10	S	1363	Lactococcus garvieae
0.00	2	2	S	1151742	Lactococcus taiwanensis
0.00	1	1	S	1359	Lactococcus cremoris
0.02	52	2	F	81852	Enterococcaceae
0.01	43	35	G	1350	Enterococcus
0.00	6	6	S	1352	Enterococcus faecium
0.00	2	2	S	33945	Enterococcus avium
0.00	5	0	G	51668	Tetragenococcus
0.00	4	4	S	290335	Tetragenococcus koreensis
0.00	1	1	S	526944	Tetragenococcus osmophilus
0.00	2	0	G	2737	Vagococcus
0.00	1	1	S	633807	Vagococcus penaei
0.00	1	1	S	2714947	Vagococcus hydrophili
0.00	5	0	F	186828	Carnobacteriaceae
0.00	5	0	G	2747	Carnobacterium
0.00	5	5	S	2751	Carnobacterium maltaromaticum
1.76	5261	2	O	1385	Bacillales
1.74	5198	1	F	186817	Bacillaceae
1.73	5175	10	G	1386	Bacillus
1.71	5128	0	G1	86661	Bacillus cereus group
1.46	4372	0	S	1396	Bacillus cereus
1.46	4363	4363	S1	526969	Bacillus cereus m1550
0.00	8	8	S1	526973	Bacillus cereus m1293
0.00	1	1	S1	1217984	Bacillus cereus FRI-35
0.25	755	755	S	1890302	Bacillus wiedmannii
0.00	1	1	S	1392	Bacillus anthracis
0.01	24	0	G1	185979	unclassified Bacillus (in: Bacteria)
0.01	15	15	S	2529386	Bacillus sp. SYJ
0.00	4	4	S	1565991	Bacillus sp. X1(2014)
0.00	2	2	S	666686	Bacillus sp. 1NLA3E
0.00	1	1	S	1581038	Bacillus sp. FJAT-22090
0.00	1	1	S	2851015	Bacillus sp. 7D3
0.00	1	1	S	2592382	Bacillus sp. M4U3P1
0.00	8	8	S	1408	Bacillus pumilus
0.00	4	0	G1	653685	Bacillus subtilis group
0.00	3	0	G2	1938374	Bacillus amyloliquefaciens group
0.00	3	3	S	492670	Bacillus velezensis
0.00	1	0	S	1452	Bacillus atrophaeus
0.00	1	1	S1	1529886	Bacillus atrophaeus subsp. globigii
0.00	1	1	S	1479	Bacillus smithii
0.00	6	4	G	129337	Geobacillus
0.00	2	1	G1	2642459	unclassified Geobacillus
0.00	1	1	S	1233873	Geobacillus sp. GHH01
0.00	6	0	G	2817139	Weizmannia
0.00	6	6	S	1398	Weizmannia coagulans
0.00	3	0	G	2837506	Niallia
0.00	3	3	S	1397	Niallia circulans
0.00	2	0	G	182709	Oceanobacillus
0.00	2	2	S	182710	Oceanobacillus iheyensis
0.00	2	0	G	2675232	Neobacillus
0.00	2	2	S	1193713	Neobacillus mesonae
0.00	1	0	G	84406	Virgibacillus
0.00	1	0	G1	2620237	unclassified Virgibacillus
0.00	1	1	S	2700081	Virgibacillus sp. MSP4-1
0.00	1	0	G	175304	Lentibacillus
0.00	1	0	G1	2614679	unclassified Lentibacillus
0.00	1	1	S	2518176	Lentibacillus sp. CBA3610
0.00	1	0	G	2675234	Alkalihalobacillus
0.00	1	1	S	2598861	Alkalihalobacillus miscanthi
0.01	27	2	F	90964	Staphylococcaceae
0.01	22	4	G	1279	Staphylococcus
0.00	13	13	S	28035	Staphylococcus lugdunensis
0.00	4	4	S	308354	Staphylococcus simiae
0.00	1	1	S	1280	Staphylococcus aureus
0.00	2	0	G	2803850	Mammaliicoccus
0.00	2	2	S	1296	Mammaliicoccus sciuri
0.00	1	0	G	1955413	Abyssicoccus
0.00	1	1	S	1817405	Abyssicoccus albus
0.00	14	0	F	186822	Paenibacillaceae
0.00	14	0	G	44249	Paenibacillus
0.00	10	0	G1	2044880	Paenibacillus sonchi group
0.00	9	9	S	373687	Paenibacillus sonchi
0.00	1	0	S	483937	Paenibacillus riograndensis
0.00	1	1	S1	1073571	Paenibacillus riograndensis SBR5
0.00	4	0	S	61624	Paenibacillus mucilaginosus
0.00	4	4	S1	1036673	Paenibacillus mucilaginosus KNP414
0.00	10	0	F	186818	Planococcaceae
0.00	6	0	G	651660	Paenisporosarcina
0.00	6	6	S	417367	Paenisporosarcina antarctica
0.00	3	0	G	1649	Kurthia
0.00	3	3	S	1650	Kurthia zopfii
0.00	1	0	G	162291	Planomicrobium
0.00	1	1	S	459472	Planomicrobium glaciei
0.00	6	0	O1	539002	Bacillales incertae sedis
0.00	6	0	O2	539738	Bacillales Family XI. Incertae Sedis
0.00	6	0	G	1378	Gemella
0.00	4	0	G1	2624949	unclassified Gemella
0.00	4	4	S	2840371	Gemella sp. zg-570
0.00	2	2	S	29391	Gemella morbillorum
0.00	3	0	F	186820	Listeriaceae
0.00	2	0	G	2755	Brochothrix
0.00	2	2	S	2756	Brochothrix thermosphacta
0.00	1	0	G	1637	Listeria
0.00	1	1	S	1639	Listeria monocytogenes
0.00	1	0	F	186824	Thermoactinomycetaceae
0.00	1	0	G	292635	Laceyella
0.00	1	1	S	37482	Laceyella sacchari
0.03	85	0	C	186801	Clostridia
0.02	70	0	O	186802	Eubacteriales
0.02	57	0	F	31979	Clostridiaceae
0.02	53	17	G	1485	Clostridium
0.01	19	19	S	36745	Clostridium saccharoperbutylacetonicum
0.00	6	6	S	1502	Clostridium perfringens
0.00	3	0	S	238834	Clostridium estertheticum
0.00	3	3	S1	1552	Clostridium estertheticum subsp. estertheticum
0.00	2	2	S	1491	Clostridium botulinum
0.00	2	0	S	1538	Clostridium ljungdahlii
0.00	2	2	S1	748727	Clostridium ljungdahlii DSM 13528
0.00	1	0	S	1501	Clostridium pasteurianum
0.00	1	1	S1	86416	Clostridium pasteurianum BC1
0.00	1	1	S	1513	Clostridium tetani
0.00	1	1	S	94869	Clostridium gasigenes
0.00	1	1	S	1542	Clostridium novyi
0.00	4	0	G	49082	Candidatus Arthromitus
0.00	4	0	G1	2638829	unclassified Candidatus Arthromitus
0.00	4	4	S	1041504	Candidatus Arthromitus sp. SFB-rat-Yit
0.00	7	0	F	216572	Oscillospiraceae
0.00	5	0	G	1263	Ruminococcus
0.00	5	0	G1	2608920	unclassified Ruminococcus
0.00	5	5	S	2564099	Ruminococcus sp. JE7A12
0.00	1	0	G	253238	Ethanoligenens
0.00	1	1	S	253239	Ethanoligenens harbinense
0.00	1	0	G	1508657	Ruminiclostridium
0.00	1	0	S	1521	Ruminiclostridium cellulolyticum
0.00	1	1	S1	394503	Ruminiclostridium cellulolyticum H10
0.00	3	0	F	2867375	Desulfallaceae
0.00	3	0	G	2867376	Desulfoscipio
0.00	3	0	S	102134	Desulfoscipio gibsoniae
0.00	3	3	S1	767817	Desulfoscipio gibsoniae DSM 7213
0.00	2	0	F	186804	Peptostreptococcaceae
0.00	1	0	G	1501226	Romboutsia
0.00	1	1	S	1115758	Romboutsia ilealis
0.00	1	0	G	1870884	Clostridioides
0.00	1	1	S	1496	Clostridioides difficile
0.00	1	0	F	186806	Eubacteriaceae
0.00	1	0	G	33951	Acetobacterium
0.00	1	0	S	33952	Acetobacterium woodii
0.00	1	1	S1	931626	Acetobacterium woodii DSM 1030
0.00	14	0	O	68295	Thermoanaerobacterales
0.00	13	0	F	543371	Thermoanaerobacterales Family III. Incertae Sedis
0.00	10	2	G	44000	Caldicellulosiruptor
0.00	3	0	S	52765	Caldicellulosiruptor kristjanssonii
0.00	3	3	S1	632335	Caldicellulosiruptor kristjanssonii I77R1B
0.00	3	0	G1	2622462	unclassified Caldicellulosiruptor
0.00	3	3	S	2806205	Caldicellulosiruptor sp. YA01
0.00	1	0	S	31899	Caldicellulosiruptor bescii
0.00	1	1	S1	521460	Caldicellulosiruptor bescii DSM 6725
0.00	1	1	S	1222016	Caldicellulosiruptor changbaiensis
0.00	3	0	G	28895	Thermoanaerobacterium
0.00	1	1	S	1517	Thermoanaerobacterium thermosaccharolyticum
0.00	1	0	S	29329	Thermoanaerobacterium xylanolyticum
0.00	1	1	S1	858215	Thermoanaerobacterium xylanolyticum LX-11
0.00	1	1	S	47490	Thermoanaerobacterium aotearoense
0.00	1	0	F	543372	Thermoanaerobacterales Family IV. Incertae Sedis
0.00	1	0	G	252965	Mahella
0.00	1	0	S	252966	Mahella australiensis
0.00	1	1	S1	697281	Mahella australiensis 50-1 BON
0.00	1	0	O	53433	Halanaerobiales
0.00	1	0	F	972	Halanaerobiaceae
0.00	1	0	G	32636	Halothermothrix
0.00	1	0	S	31909	Halothermothrix orenii
0.00	1	1	S1	373903	Halothermothrix orenii H 168
0.00	10	0	C	1737404	Tissierellia
0.00	10	0	O	1737405	Tissierellales
0.00	10	7	F	1570339	Peptoniphilaceae
0.00	3	0	G	150022	Finegoldia
0.00	3	0	S	1260	Finegoldia magna
0.00	3	3	S1	525282	Finegoldia magna ATCC 53516
0.00	6	0	C	526524	Erysipelotrichia
0.00	6	0	O	526525	Erysipelotrichales
0.00	5	0	F	128827	Erysipelotrichaceae
0.00	5	5	G	1647	Erysipelothrix
0.00	1	0	F	2810281	Turicibacteraceae
0.00	1	0	G	191303	Turicibacter
0.00	1	1	S	154288	Turicibacter sanguinis
0.00	4	0	C	909932	Negativicutes
0.00	3	0	O	909929	Selenomonadales
0.00	3	0	F	1843491	Selenomonadaceae
0.00	3	0	G	970	Selenomonas
0.00	3	0	S	971	Selenomonas ruminantium
0.00	3	0	S1	114197	Selenomonas ruminantium subsp. lactilytica
0.00	3	3	S2	927704	Selenomonas ruminantium subsp. lactilytica TAM6421
0.00	1	0	O	1843489	Veillonellales
0.00	1	0	F	31977	Veillonellaceae
0.00	1	0	G	29465	Veillonella
0.00	1	0	S	29466	Veillonella parvula
0.00	1	1	S1	1316254	Veillonella parvula HSIVP1
1.63	4891	0	P	201174	Actinobacteria
1.63	4891	21	C	1760	Actinomycetia
1.60	4795	34	O	85006	Micrococcales
1.59	4756	6	F	85017	Promicromonosporaceae
1.59	4750	3033	G	157920	Cellulosimicrobium
0.57	1708	1708	S	1710	Cellulosimicrobium cellulans
0.00	9	0	G1	2624466	unclassified Cellulosimicrobium
0.00	4	4	S	1906273	Cellulosimicrobium sp. JZ28
0.00	4	4	S	2587808	Cellulosimicrobium sp. BI34T
0.00	1	1	S	1980001	Cellulosimicrobium sp. TH-20
0.00	3	0	F	85023	Microbacteriaceae
0.00	2	0	G	110932	Leifsonia
0.00	2	0	S	1575	Leifsonia xyli
0.00	2	0	S1	59736	Leifsonia xyli subsp. xyli
0.00	2	2	S2	281090	Leifsonia xyli subsp. xyli str. CTCB07
0.00	1	0	G	46352	Agrococcus
0.00	1	0	G1	2615065	unclassified Agrococcus
0.00	1	1	S	2070347	Agrococcus sp. SGAir0287
0.00	2	0	F	1268	Micrococcaceae
0.00	2	0	G	1663	Arthrobacter
0.00	2	0	G1	235627	unclassified Arthrobacter
0.00	1	1	S	290399	Arthrobacter sp. FB24
0.00	1	1	S	2575374	Arthrobacter sp. 24S4-2
0.02	57	0	O	85007	Corynebacteriales
0.02	52	0	F	1762	Mycobacteriaceae
0.01	34	0	G	1866885	Mycolicibacterium
0.01	18	18	S	53462	Mycolicibacterium mageritense
0.01	15	15	S	1793	Mycolicibacterium fallax
0.00	1	1	S	1795	Mycolicibacterium neoaurum
0.01	18	0	G	1763	Mycobacterium
0.01	17	0	G1	2642494	unclassified Mycobacterium
0.01	17	17	S	212767	Mycobacterium sp. JS623
0.00	1	0	G1	2249310	Mycobacterium simiae complex
0.00	1	1	S	722731	Mycobacterium shigaense
0.00	3	0	F	85025	Nocardiaceae
0.00	3	0	G	1817	Nocardia
0.00	3	3	S	480035	Nocardia wallacei
0.00	2	0	F	1653	Corynebacteriaceae
0.00	2	1	G	1716	Corynebacterium
0.00	1	0	S	1404244	Corynebacterium glyciniphilum
0.00	1	1	S1	1404245	Corynebacterium glyciniphilum AJ 3170
0.00	7	0	O	85009	Propionibacteriales
0.00	6	0	F	31957	Propionibacteriaceae
0.00	6	1	G	1912216	Cutibacterium
0.00	3	3	S	1747	Cutibacterium acnes
0.00	2	2	S	2559073	Cutibacterium modestum
0.00	1	0	F	85015	Nocardioidaceae
0.00	1	0	G	1839	Nocardioides
0.00	1	1	S	402297	Nocardioides daphniae
0.00	6	0	O	85011	Streptomycetales
0.00	6	0	F	2062	Streptomycetaceae
0.00	6	0	G	1883	Streptomyces
0.00	3	0	G1	2593676	unclassified Streptomyces
0.00	2	2	S	1882757	Streptomyces sp. 3214.6
0.00	1	1	S	2099584	Streptomyces sp. ICC4
0.00	2	0	S	379067	Streptomyces bingchenggensis
0.00	2	2	S1	749414	Streptomyces bingchenggensis BCW-1
0.00	1	1	S	47716	Streptomyces olivaceus
0.00	3	0	O	2037	Actinomycetales
0.00	3	0	F	2049	Actinomycetaceae
0.00	3	0	G	1654	Actinomyces
0.00	3	0	G1	2609248	unclassified Actinomyces
0.00	3	3	S	2708340	Actinomyces sp. zg-332
0.00	1	0	O	85008	Micromonosporales
0.00	1	0	F	28056	Micromonosporaceae
0.00	1	0	G	35753	Dactylosporangium
0.00	1	1	S	53362	Dactylosporangium vinaceum
0.00	1	0	O	85010	Pseudonocardiales
0.00	1	0	F	2070	Pseudonocardiaceae
0.00	1	0	G	165301	Lentzea
0.00	1	1	S	1586287	Lentzea guizhouensis
0.02	54	0	P	544448	Tenericutes
0.02	54	0	C	31969	Mollicutes
0.01	30	0	O	186328	Entomoplasmatales
0.01	28	0	F	2131	Spiroplasmataceae
0.01	28	0	G	2132	Spiroplasma
0.01	27	27	S	216931	Spiroplasma alleghenense
0.00	1	0	S	216937	Spiroplasma floricola
0.00	1	1	S1	1336749	Spiroplasma floricola 23-6
0.00	2	0	F	33925	Entomoplasmataceae
0.00	2	0	G	46239	Mesoplasma
0.00	2	0	S	138853	Mesoplasma lactucae
0.00	2	2	S1	81460	Mesoplasma lactucae ATCC 49193
0.01	24	0	O	2085	Mycoplasmatales
0.01	24	0	F	2092	Mycoplasmataceae
0.01	17	0	G	2093	Mycoplasma
0.00	9	9	S	45363	Mycoplasma alkalescens
0.00	4	4	S	538220	Mycoplasma struthionis
0.00	4	0	S	2123	Mycoplasma putrefaciens
0.00	3	3	S1	1292033	Mycoplasma putrefaciens Mput9231
0.00	1	1	S1	743965	Mycoplasma putrefaciens KS1
0.00	6	0	G	2767358	Mycoplasmopsis
0.00	6	6	S	76629	Mycoplasmopsis gallopavonis
0.00	1	0	G	295595	Candidatus Hepatoplasma
0.00	1	0	S	295596	Candidatus Hepatoplasma crinochetorum
0.00	1	1	S1	1427984	Candidatus Hepatoplasma crinochetorum Av
0.01	19	0	D2	1798711	Cyanobacteria/Melainabacteria group
0.01	19	0	P	1117	Cyanobacteria
0.00	12	0	O	1161	Nostocales
0.00	10	0	F	2661849	Calotrichaceae
0.00	10	0	G	1186	Calothrix
0.00	10	0	G1	2619626	unclassified Calothrix
0.00	10	10	S	1954172	Calothrix sp. NIES-2100
0.00	2	0	F	1162	Nostocaceae
0.00	2	0	G	1177	Nostoc
0.00	2	0	G1	2593658	unclassified Nostoc
0.00	2	2	S	76335	Nostoc sp. ATCC 53789
0.00	7	0	O	1890424	Synechococcales
0.00	6	0	F	1890426	Synechococcaceae
0.00	6	0	G	1129	Synechococcus
0.00	6	0	G1	2626047	unclassified Synechococcus
0.00	6	6	S	195253	Synechococcus sp. PCC 6312
0.00	1	0	F	1890438	Leptolyngbyaceae
0.00	1	0	G	47251	Leptolyngbya
0.00	1	0	G1	2650499	unclassified Leptolyngbya
0.00	1	1	S	2812896	Leptolyngbya sp. 7M
0.00	1	0	P	67819	Armatimonadetes
0.00	1	0	C	1663419	Fimbriimonadia
0.00	1	0	O	1663425	Fimbriimonadales
0.00	1	0	F	1663426	Fimbriimonadaceae
0.00	1	0	G	1005038	Fimbriimonas
0.00	1	0	S	1005039	Fimbriimonas ginsengisoli
0.00	1	1	S1	661478	Fimbriimonas ginsengisoli Gsoil 348
0.00	1	0	P	200795	Chloroflexi
0.00	1	0	C	301297	Dehalococcoidia
0.00	1	0	G	670486	Dehalogenimonas
0.00	1	0	S	552810	Dehalogenimonas lykanthroporepellens
0.00	1	1	S1	552811	Dehalogenimonas lykanthroporepellens BL-DC-9
0.11	334	7	P	1224	Proteobacteria
0.06	176	8	C	1236	Gammaproteobacteria
0.02	69	3	O	91347	Enterobacterales
0.01	28	4	F	543	Enterobacteriaceae
0.00	7	1	G	547	Enterobacter
0.00	3	2	G1	354276	Enterobacter cloacae complex
0.00	1	1	S	61645	Enterobacter asburiae
0.00	2	0	G1	2608935	unclassified Enterobacter
0.00	2	2	S	1914861	Enterobacter sp. SA187
0.00	1	1	S	881260	Enterobacter bugandensis
0.00	7	0	G	570	Klebsiella
0.00	6	6	S	1463165	Klebsiella quasipneumoniae
0.00	1	1	S	573	Klebsiella pneumoniae
0.00	4	0	G	590	Salmonella
0.00	4	0	S	28901	Salmonella enterica
0.00	4	0	S1	59201	Salmonella enterica subsp. enterica
0.00	2	2	S2	2583588	Salmonella enterica subsp. enterica serovar 1,4,[5],12:i:-
0.00	2	2	S2	98360	Salmonella enterica subsp. enterica serovar Dublin
0.00	3	1	F1	36866	unclassified Enterobacteriaceae
0.00	2	2	S	2675786	Enterobacteriaceae endosymbiont of Donacia thalassina
0.00	2	0	G	1330547	Kosakonia
0.00	1	1	S	283686	Kosakonia radicincitans
0.00	1	1	S	1158459	Kosakonia sacchari
0.00	1	0	F1	191675	Enterobacteriaceae incertae sedis
0.00	1	0	F2	84563	ant, tsetse, mealybug, aphid, etc. endosymbionts
0.00	1	0	G	1302410	Candidatus Annandia
0.00	1	1	S	1302411	Candidatus Annandia adelgestsuga
0.01	19	0	F	1903409	Erwiniaceae
0.00	10	0	G	551	Erwinia
0.00	10	10	S	1922217	Candidatus Erwinia haradaeae
0.00	5	0	G	53335	Pantoea
0.00	4	0	G1	2630326	unclassified Pantoea
0.00	4	4	S	2787629	Pantoea sp. SM3640
0.00	1	1	S	55209	Pantoea cypripedii
0.00	4	0	G	32199	Buchnera
0.00	4	0	S	9	Buchnera aphidicola
0.00	3	3	S1	2518977	Buchnera aphidicola (Cinara laricifoliae)
0.00	1	1	S1	98793	Buchnera aphidicola (Rhopalosiphum padi)
0.00	12	0	F	1903411	Yersiniaceae
0.00	12	0	G	629	Yersinia
0.00	12	0	G1	1649845	Yersinia pseudotuberculosis complex
0.00	12	12	S	632	Yersinia pestis
0.00	7	0	F	1903414	Morganellaceae
0.00	5	0	G	583	Proteus
0.00	5	5	S	584	Proteus mirabilis
0.00	2	0	G	626	Xenorhabdus
0.00	1	1	S	351671	Xenorhabdus doucetiae
0.00	1	1	S	351679	Xenorhabdus hominickii
0.02	54	0	O	72274	Pseudomonadales
0.01	35	0	F	468	Moraxellaceae
0.01	31	8	G	469	Acinetobacter
0.01	19	0	G1	909768	Acinetobacter calcoaceticus/baumannii complex
0.00	8	8	S	470	Acinetobacter baumannii
0.00	6	6	S	48296	Acinetobacter pittii
0.00	5	5	S	1785128	Acinetobacter lactucae
0.00	2	2	S	40215	Acinetobacter junii
0.00	1	1	S	29430	Acinetobacter haemolyticus
0.00	1	0	S	1148157	Acinetobacter oleivorans
0.00	1	1	S1	436717	Acinetobacter oleivorans DR1
0.00	3	0	G	497	Psychrobacter
0.00	3	2	G1	196806	unclassified Psychrobacter
0.00	1	1	S	1720344	Psychrobacter sp. AntiMn-1
0.00	1	0	G	475	Moraxella
0.00	1	1	S	34062	Moraxella osloensis
0.01	19	1	F	135621	Pseudomonadaceae
0.01	18	5	G	286	Pseudomonas
0.00	4	0	G1	136845	Pseudomonas putida group
0.00	2	0	S	47880	Pseudomonas fulva
0.00	2	2	S1	743720	Pseudomonas fulva 12-X
0.00	2	2	S	47885	Pseudomonas oryzihabitans
0.00	4	1	G1	196821	unclassified Pseudomonas
0.00	2	2	S	2726956	Pseudomonas sp. MSPm1
0.00	1	1	S	2597770	Pseudomonas sp. BJP69
0.00	2	0	G1	136841	Pseudomonas aeruginosa group
0.00	1	1	S	287	Pseudomonas aeruginosa
0.00	1	0	S	300	Pseudomonas mendocina
0.00	1	1	S1	1225174	Pseudomonas mendocina S5.2
0.00	1	1	S	157782	Pseudomonas parafulva
0.00	1	1	G1	136846	Pseudomonas stutzeri group
0.00	1	1	S	237609	Pseudomonas alkylphenolica
0.01	16	0	O	135622	Alteromonadales
0.00	10	0	F	267890	Shewanellaceae
0.00	10	0	G	22	Shewanella
0.00	5	5	S	238836	Shewanella donghaensis
0.00	5	0	G1	196818	unclassified Shewanella
0.00	5	5	S	2803864	Shewanella sp. KX20019
0.00	4	0	F	267891	Moritellaceae
0.00	4	0	G	58050	Moritella
0.00	4	0	S	90736	Moritella marina
0.00	4	4	S1	1202962	Moritella marina ATCC 15381
0.00	1	1	F	72275	Alteromonadaceae
0.00	1	0	F	267889	Colwelliaceae
0.00	1	0	G	1518149	Thalassotalea
0.00	1	0	G1	2614972	unclassified Thalassotalea
0.00	1	1	S	2769490	Thalassotalea sp. LPB0316
0.00	9	0	O	135614	Xanthomonadales
0.00	8	0	F	32033	Xanthomonadaceae
0.00	5	0	G	40323	Stenotrophomonas
0.00	2	2	S	128780	Stenotrophomonas acidaminiphila
0.00	2	0	G1	196198	unclassified Stenotrophomonas
0.00	2	2	S	1904944	Stenotrophomonas sp. LM091
0.00	1	0	G1	995085	Stenotrophomonas maltophilia group
0.00	1	1	S	2072413	Stenotrophomonas sp. SAU14A_NAIMI4_5
0.00	3	3	G	338	Xanthomonas
0.00	1	0	F	1775411	Rhodanobacteraceae
0.00	1	1	G	231454	Dyella
0.00	8	0	O	135623	Vibrionales
0.00	8	0	F	641	Vibrionaceae
0.00	7	0	G	662	Vibrio
0.00	3	0	G1	717610	Vibrio harveyi group
0.00	3	0	G2	2315253	Vibrio diabolicus subgroup
0.00	3	3	S	50719	Vibrio diabolicus
0.00	3	3	S	55601	Vibrio anguillarum
0.00	1	1	S	190893	Vibrio coralliilyticus
0.00	1	0	G	51366	Salinivibrio
0.00	1	1	S	51367	Salinivibrio costicola
0.00	6	0	O	135619	Oceanospirillales
0.00	6	0	F	191033	Oleiphilaceae
0.00	6	0	G	141450	Oleiphilus
0.00	6	6	S	141451	Oleiphilus messinensis
0.00	5	0	O	135625	Pasteurellales
0.00	5	0	F	712	Pasteurellaceae
0.00	4	0	G	745	Pasteurella
0.00	4	4	S	747	Pasteurella multocida
0.00	1	0	G	109471	Bisgaardia
0.00	1	1	S	109472	Bisgaardia hudsonensis
0.00	1	0	O	72273	Thiotrichales
0.00	1	0	F	34064	Francisellaceae
0.00	1	0	G	262	Francisella
0.00	1	0	G1	2610885	unclassified Francisella
0.00	1	1	S	1395624	Francisella sp. LA112445
0.04	112	7	C	28211	Alphaproteobacteria
0.02	55	0	O	204441	Rhodospirillales
0.02	50	10	F	433	Acetobacteraceae
0.01	24	3	G	434	Acetobacter
0.00	5	0	G1	2628570	unclassified Acetobacter
0.00	5	5	S	2592655	Acetobacter sp. KACC 21233
0.00	4	3	S	438	Acetobacter pasteurianus
0.00	1	1	S1	1266844	Acetobacter pasteurianus 386B
0.00	4	0	G1	151157	Acetobacter subgen. Acetobacter
0.00	4	4	S	435	Acetobacter aceti
0.00	4	4	S	431306	Acetobacter ghanensis
0.00	2	2	S	446692	Acetobacter senegalensis
0.00	1	1	S	104102	Acetobacter tropicalis
0.00	1	1	S	146474	Acetobacter orientalis
0.00	12	4	G	1434011	Komagataeibacter
0.00	3	3	S	215221	Komagataeibacter rhaeticus
0.00	2	1	S	28448	Komagataeibacter xylinus
0.00	1	1	S1	1296990	Komagataeibacter xylinus E25
0.00	1	1	S	436	Komagataeibacter hansenii
0.00	1	1	S	265959	Komagataeibacter saccharivorans
0.00	1	0	S	1177712	Komagataeibacter medellinensis
0.00	1	1	S1	634177	Komagataeibacter medellinensis NBRC 3288
0.00	1	1	G	441	Gluconobacter
0.00	1	0	G	89583	Gluconacetobacter
0.00	1	0	S	33996	Gluconacetobacter diazotrophicus
0.00	1	1	S1	272568	Gluconacetobacter diazotrophicus PA1 5
0.00	1	0	G	320496	Neoasaia
0.00	1	1	S	320497	Neoasaia chiangmaiensis
0.00	1	0	G	1223423	Neokomagataea
0.00	1	1	S	661191	Neokomagataea tanensis
0.00	3	0	F	41295	Rhodospirillaceae
0.00	3	0	G	1263978	Candidatus Endolissoclinum
0.00	3	0	S	1263979	Candidatus Endolissoclinum faulkneri
0.00	3	3	S1	1193729	Candidatus Endolissoclinum faulkneri L2
0.00	1	0	F	2829815	Azospirillaceae
0.00	1	0	G	1543705	Nitrospirillum
0.00	1	0	S	28077	Nitrospirillum amazonense
0.00	1	1	S1	1441467	Nitrospirillum amazonense CBAmc
0.00	1	0	F	2844866	Thalassospiraceae
0.00	1	0	G	168934	Thalassospira
0.00	1	0	G1	2648997	unclassified Thalassospira
0.00	1	1	S	2785908	Thalassospira sp. A40-3
0.01	19	2	O	356	Hyphomicrobiales
0.00	8	0	F	82115	Rhizobiaceae
0.00	7	0	F1	227290	Rhizobium/Agrobacterium group
0.00	4	0	G	357	Agrobacterium
0.00	2	2	S	373	Agrobacterium vitis
0.00	1	0	G1	1183400	Agrobacterium tumefaciens complex
0.00	1	1	S	358	Agrobacterium tumefaciens
0.00	1	1	S	1183413	Agrobacterium salinitolerans
0.00	3	0	G	379	Rhizobium
0.00	2	0	G1	2613769	unclassified Rhizobium
0.00	1	1	S	1981173	Rhizobium sp. NXC14
0.00	1	1	S	2603277	Rhizobium sp. WL3
0.00	1	1	S	384	Rhizobium leguminosarum
0.00	1	0	F1	227292	Sinorhizobium/Ensifer group
0.00	1	0	G	28105	Sinorhizobium
0.00	1	1	S	382	Sinorhizobium meliloti
0.00	4	0	F	41294	Bradyrhizobiaceae
0.00	2	1	G	374	Bradyrhizobium
0.00	1	0	G1	2631580	unclassified Bradyrhizobium
0.00	1	1	S	2057741	Bradyrhizobium sp. SK17
0.00	2	0	G	1073	Rhodopseudomonas
0.00	1	0	S	1076	Rhodopseudomonas palustris
0.00	1	1	S1	316058	Rhodopseudomonas palustris HaA2
0.00	1	0	G1	2638247	unclassified Rhodopseudomonas
0.00	1	1	S	340268	Rhodopseudomonas sp. SK50-23
0.00	2	0	F	69277	Phyllobacteriaceae
0.00	1	0	G	68287	Mesorhizobium
0.00	1	1	S	28104	Mesorhizobium huakuii
0.00	1	0	G	274591	Hoeflea
0.00	1	0	S	244596	Hoeflea phototrophica
0.00	1	1	S1	411684	Hoeflea phototrophica DFL-43
0.00	1	0	F	45404	Beijerinckiaceae
0.00	1	0	G	120652	Methylocella
0.00	1	1	S	227605	Methylocella tundrae
0.00	1	0	F	2831106	Devosiaceae
0.00	1	0	G	46913	Devosia
0.00	1	0	G1	196773	unclassified Devosia
0.00	1	1	S	2774137	Devosia sp. LEGU1
0.00	1	0	F	335928	Xanthobacteraceae
0.00	1	0	G	6	Azorhizobium
0.00	1	0	S	7	Azorhizobium caulinodans
0.00	1	1	S1	438753	Azorhizobium caulinodans ORS 571
0.00	14	0	O	204457	Sphingomonadales
0.00	10	0	F	41297	Sphingomonadaceae
0.00	5	1	G	13687	Sphingomonas
0.00	1	1	S	93064	Sphingomonas koreensis
0.00	1	1	S	152682	Sphingomonas melonis
0.00	1	0	G1	196159	unclassified Sphingomonas
0.00	1	1	S	745310	Sphingomonas sp. MM-1
0.00	1	0	S	397260	Sphingomonas sanxanigenens
0.00	1	1	S1	1123269	Sphingomonas sanxanigenens DSM 19645 = NX02
0.00	4	2	G	165695	Sphingobium
0.00	1	1	S	13690	Sphingobium yanoikuyae
0.00	1	0	G1	2611147	unclassified Sphingobium
0.00	1	1	S	1315974	Sphingobium sp. TKS
0.00	1	0	G	165697	Sphingopyxis
0.00	1	1	S	33050	Sphingopyxis macrogoltabida
0.00	4	0	F	335929	Erythrobacteraceae
0.00	3	0	F1	2800788	Erythrobacter/Porphyrobacter group
0.00	2	0	G	1111	Porphyrobacter
0.00	2	0	G1	2683265	unclassified Porphyrobacter
0.00	1	1	S	2003315	Porphyrobacter sp. CACIAM 03H1
0.00	1	1	S	2023229	Porphyrobacter sp. HT-58-2
0.00	1	0	G	1041	Erythrobacter
0.00	1	1	S	1112	Erythrobacter neustonensis
0.00	1	0	G	1855416	Qipengyuania
0.00	1	0	G1	2645039	unclassified Qipengyuania
0.00	1	1	S	2867231	Qipengyuania sp. 1NDH1
0.00	11	0	O	54526	Pelagibacterales
0.00	11	0	F	1655514	Pelagibacteraceae
0.00	11	0	G	198251	Candidatus Pelagibacter
0.00	10	0	S	198252	Candidatus Pelagibacter ubique
0.00	10	10	S1	335992	Candidatus Pelagibacter ubique HTCC1062
0.00	1	0	G1	2647897	unclassified Candidatus Pelagibacter
0.00	1	1	S	1002672	Candidatus Pelagibacter sp. IMCC9063
0.00	4	0	O	204458	Caulobacterales
0.00	4	0	F	76892	Caulobacteraceae
0.00	4	1	G	41275	Brevundimonas
0.00	2	1	G1	2622653	unclassified Brevundimonas
0.00	1	1	S	2560058	Brevundimonas sp. Bb-A
0.00	1	0	S	74313	Brevundimonas subvibrioides
0.00	1	1	S1	633149	Brevundimonas subvibrioides ATCC 15264
0.00	2	0	O	204455	Rhodobacterales
0.00	1	0	F	31989	Rhodobacteraceae
0.00	1	0	G	265	Paracoccus
0.00	1	1	S	34004	Paracoccus aminovorans
0.00	1	0	F	2854170	Roseobacteraceae
0.00	1	0	G	60136	Sulfitobacter
0.00	1	0	G1	196795	unclassified Sulfitobacter
0.00	1	1	S	2785912	Sulfitobacter sp. B30-2
0.01	26	0	C	28216	Betaproteobacteria
0.01	24	0	O	80840	Burkholderiales
0.00	10	0	F	506	Alcaligenaceae
0.00	10	0	G	222	Achromobacter
0.00	10	0	G1	2626865	unclassified Achromobacter
0.00	10	10	S	1758194	Achromobacter sp. AONIH1
0.00	9	0	F	119060	Burkholderiaceae
0.00	3	0	G	32008	Burkholderia
0.00	2	1	G1	87882	Burkholderia cepacia complex
0.00	1	1	S	95485	Burkholderia stabilis
0.00	1	1	S	28095	Burkholderia gladioli
0.00	2	0	G	1810868	Mycoavidus
0.00	2	0	G1	2649241	unclassified Mycoavidus
0.00	2	2	S	2651972	Mycoavidus sp. B2-EB
0.00	1	0	G	44013	Polynucleobacter
0.00	1	1	S	576610	Polynucleobacter necessarius
0.00	1	1	G	48736	Ralstonia
0.00	1	0	G	93217	Pandoraea
0.00	1	1	S	1891094	Pandoraea fibrosis
0.00	1	0	G	1822464	Paraburkholderia
0.00	1	1	S	2654982	Paraburkholderia atlantica
0.00	2	0	F	75682	Oxalobacteraceae
0.00	1	0	G	846	Oxalobacter
0.00	1	1	S	847	Oxalobacter formigenes
0.00	1	0	G	963	Herbaspirillum
0.00	1	0	S	341045	Herbaspirillum hiltneri
0.00	1	1	S1	1262470	Herbaspirillum hiltneri N3
0.00	2	1	F	80864	Comamonadaceae
0.00	1	0	G	47420	Hydrogenophaga
0.00	1	0	G1	2610897	unclassified Hydrogenophaga
0.00	1	1	S	2184519	Hydrogenophaga sp. NH-16
0.00	1	1	O1	224471	Burkholderiales genera incertae sedis
0.00	1	0	O	32003	Nitrosomonadales
0.00	1	0	F	2008790	Thiobacillaceae
0.00	1	0	G	919	Thiobacillus
0.00	1	0	S	36861	Thiobacillus denitrificans
0.00	1	1	S1	292415	Thiobacillus denitrificans ATCC 25259
0.00	1	0	C1	119066	Betaproteobacteria incertae sedis
0.00	1	1	G	33055	Candidatus Kinetoplastibacterium
0.00	13	0	P1	68525	delta/epsilon subdivisions
0.00	12	0	C	29547	Epsilonproteobacteria
0.00	12	0	O	213849	Campylobacterales
0.00	11	0	F	72294	Campylobacteraceae
0.00	9	0	F1	2321108	Arcobacter group
0.00	4	0	G	2321115	Halarcobacter
0.00	4	4	S	663364	Halarcobacter bivalviorum
0.00	3	0	G	28196	Arcobacter
0.00	2	2	S	1054033	Arcobacter venerupis
0.00	1	1	S	2320140	Arcobacter peruensis
0.00	2	0	G	2321114	Malaciobacter
0.00	1	1	S	505249	Malaciobacter marinus
0.00	1	0	S	1032072	Malaciobacter molluscorum
0.00	1	1	S1	870501	Malaciobacter molluscorum LMG 25693
0.00	2	0	G	194	Campylobacter
0.00	2	0	G1	2593542	unclassified Campylobacter
0.00	2	2	S	1813595	Campylobacter sp. 2014D-0216
0.00	1	0	F	72293	Helicobacteraceae
0.00	1	0	G	209	Helicobacter
0.00	1	1	S	135569	Helicobacter apodemus
0.00	1	0	C	28221	Deltaproteobacteria
0.00	1	0	O	213118	Desulfobacterales
0.00	1	0	F	213119	Desulfobacteraceae
0.00	1	0	G	2299	Desulfosarcina
0.00	1	1	S	571177	Desulfosarcina alkanivorans
0.04	106	0	D1	1783270	FCB group
0.04	106	0	D2	68336	Bacteroidetes/Chlorobi group
0.04	106	0	P	976	Bacteroidetes
0.03	80	0	C	117743	Flavobacteriia
0.03	80	2	O	200644	Flavobacteriales
0.02	46	0	F	49546	Flavobacteriaceae
0.00	8	0	G	290174	Aquimarina
0.00	8	0	G1	2627091	unclassified Aquimarina
0.00	5	5	S	1714849	Aquimarina sp. AD10
0.00	3	3	S	1714848	Aquimarina sp. AD1
0.00	7	0	G	237	Flavobacterium
0.00	2	0	S	55197	Flavobacterium branchiophilum
0.00	2	2	S1	1034807	Flavobacterium branchiophilum FL-15
0.00	2	2	S	2547394	Flavobacterium nackdongense
0.00	2	1	S	986	Flavobacterium johnsoniae
0.00	1	1	S1	376686	Flavobacterium johnsoniae UW101
0.00	1	0	G1	196869	unclassified Flavobacterium
0.00	1	1	S	2478552	Flavobacterium sp. 140616W15
0.00	7	0	G	291183	Lacinutrix
0.00	7	7	S	1486034	Lacinutrix venerupis
0.00	6	0	G	1016	Capnocytophaga
0.00	6	6	S	28189	Capnocytophaga cynodegmi
0.00	6	0	G	261827	Algibacter
0.00	6	6	S	1736674	Algibacter alginicilyticus
0.00	4	0	G	52959	Polaribacter
0.00	4	2	G1	196858	unclassified Polaribacter
0.00	2	2	S	2806551	Polaribacter sp. Q13
0.00	2	0	G	326319	Dokdonia
0.00	2	2	G1	2615033	unclassified Dokdonia
0.00	2	0	G	221065	Kordia
0.00	2	0	G1	2685202	unclassified Kordia
0.00	2	2	S	2282170	Kordia sp. SMS9
0.00	2	0	G	286104	Winogradskyella
0.00	2	2	S	2697010	Winogradskyella helgolandensis
0.00	1	0	G	1287916	Euzebyella
0.00	1	1	S	1761453	Euzebyella marina
0.00	1	0	G	244698	Gillisia
0.00	1	0	G1	2615025	unclassified Gillisia
0.00	1	1	S	1336796	Gillisia sp. Hel1_33_143
0.01	22	0	F	39782	Blattabacteriaceae
0.01	22	0	G	34098	Blattabacterium
0.01	22	22	S	1653831	Blattabacterium cuenoti
0.00	10	0	F	2762318	Weeksellaceae
0.00	10	0	F1	2782232	Chryseobacterium group
0.00	7	0	G	59732	Chryseobacterium
0.00	4	4	S	1124835	Chryseobacterium carnipullorum
0.00	2	2	S	1813611	Chryseobacterium cucumeris
0.00	1	1	S	1324352	Chryseobacterium gallinarum
0.00	3	0	G	2782231	Kaistella
0.00	3	3	S	1241979	Kaistella carnis
0.00	11	0	C	200643	Bacteroidia
0.00	9	0	O	171549	Bacteroidales
0.00	6	0	F	171552	Prevotellaceae
0.00	6	0	G	838	Prevotella
0.00	6	0	G1	2638335	unclassified Prevotella
0.00	6	6	S	2801997	Prevotella sp. WR041
0.00	3	0	F	815	Bacteroidaceae
0.00	3	0	G	816	Bacteroides
0.00	2	2	S	329854	Bacteroides intestinalis
0.00	1	1	S	28119	Bacteroides zoogleoformans
0.00	2	0	O	1970189	Marinilabiliales
0.00	2	0	F	1471398	Prolixibacteraceae
0.00	2	0	G	1471399	Draconibacterium
0.00	2	2	S	2706887	Draconibacterium halophilum
0.00	9	0	C	768503	Cytophagia
0.00	9	0	O	768507	Cytophagales
0.00	5	0	F	89373	Cytophagaceae
0.00	5	0	G	2173039	Arcticibacterium
0.00	5	5	S	1784714	Arcticibacterium luteifluviistationis
0.00	4	0	F	1853232	Hymenobacteraceae
0.00	3	0	G	323449	Pontibacter
0.00	3	3	S	400092	Pontibacter korlensis
0.00	1	1	G	89966	Hymenobacter
0.00	4	0	C	117747	Sphingobacteriia
0.00	4	0	O	200666	Sphingobacteriales
0.00	4	0	F	84566	Sphingobacteriaceae
0.00	4	0	G	423349	Mucilaginibacter
0.00	4	0	S	423351	Mucilaginibacter paludis
0.00	4	4	S1	714943	Mucilaginibacter paludis DSM 18603
0.00	2	0	C	1853228	Chitinophagia
0.00	2	0	O	1853229	Chitinophagales
0.00	2	0	F	563835	Chitinophagaceae
0.00	2	0	G	398041	Flavisolibacter
0.00	2	2	S	1492898	Flavisolibacter tropicus
0.01	27	0	P	203691	Spirochaetes
0.01	27	0	C	203692	Spirochaetia
0.01	17	0	O	136	Spirochaetales
0.01	15	0	F	2791015	Sphaerochaetaceae
0.01	15	0	G	399320	Sphaerochaeta
0.01	15	0	S	273376	Sphaerochaeta coccoides
0.01	15	15	S1	760011	Sphaerochaeta coccoides DSM 17374
0.00	2	0	F	2845253	Treponemataceae
0.00	2	0	G	157	Treponema
0.00	1	0	S	158	Treponema denticola
0.00	1	1	S1	999426	Treponema denticola AL-2
0.00	1	1	S	409322	Treponema pedis
0.00	10	0	O	1643686	Brachyspirales
0.00	10	0	F	143786	Brachyspiraceae
0.00	10	0	G	29521	Brachyspira
0.00	9	0	S	84378	Brachyspira murdochii
0.00	9	9	S1	526224	Brachyspira murdochii DSM 12563
0.00	1	0	S	84377	Brachyspira intermedia
0.00	1	1	S1	1045858	Brachyspira intermedia PWS/A
0.01	19	0	P	32066	Fusobacteria
0.01	19	0	C	203490	Fusobacteriia
0.01	19	4	O	203491	Fusobacteriales
0.00	11	0	F	203492	Fusobacteriaceae
0.00	11	0	G	848	Fusobacterium
0.00	7	0	S	861	Fusobacterium ulcerans
0.00	7	7	S1	469617	Fusobacterium ulcerans ATCC 49185
0.00	4	4	S	856	Fusobacterium varium
0.00	4	0	F	1129771	Leptotrichiaceae
0.00	4	0	G	32068	Sebaldella
0.00	4	0	S	826	Sebaldella termitidis
0.00	4	4	S1	526218	Sebaldella termitidis ATCC 33386
0.00	6	0	D1	1783257	PVC group
0.00	3	0	P	74201	Verrucomicrobia
0.00	2	0	C	1955630	Methylacidiphilae
0.00	2	0	O	717963	Methylacidiphilales
0.00	2	0	F	717964	Methylacidiphilaceae
0.00	2	2	G	511745	Methylacidiphilum
0.00	1	0	C	203494	Verrucomicrobiae
0.00	1	0	O	48461	Verrucomicrobiales
0.00	1	0	F	1647988	Akkermansiaceae
0.00	1	0	G	239934	Akkermansia
0.00	1	1	S	239935	Akkermansia muciniphila
0.00	3	0	P	203682	Planctomycetes
0.00	3	0	C	203683	Planctomycetia
0.00	3	0	O	2691355	Gemmatales
0.00	3	0	F	1914233	Gemmataceae
0.00	3	0	G	1382832	Telmatocola
0.00	3	3	S	1123043	Telmatocola sphagniphila
0.00	1	0	P	57723	Acidobacteria
0.00	1	0	C	204432	Acidobacteriia
0.00	1	0	O	204433	Acidobacteriales
0.00	1	1	F	204434	Acidobacteriaceae
0.00	1	0	P	200783	Aquificae
0.00	1	0	C	187857	Aquificae
0.00	1	0	O	32069	Aquificales
0.00	1	0	F	224027	Hydrogenothermaceae
0.00	1	0	G	212790	Sulfurihydrogenibium
0.00	1	0	S	309806	Sulfurihydrogenibium azorense
0.00	1	1	S1	204536	Sulfurihydrogenibium azorense Az-Fu1
0.05	160	0	D	2759	Eukaryota
0.05	160	0	D1	33154	Opisthokonta
0.05	160	0	K	33208	Metazoa
0.05	160	0	K1	6072	Eumetazoa
0.05	160	0	K2	33213	Bilateria
0.05	160	0	K3	33511	Deuterostomia
0.05	160	0	P	7711	Chordata
0.05	160	0	P1	89593	Craniata
0.05	160	0	P2	7742	Vertebrata
0.05	160	0	P3	7776	Gnathostomata
0.05	160	0	P4	117570	Teleostomi
0.05	160	0	P5	117571	Euteleostomi
0.05	160	0	P6	8287	Sarcopterygii
0.05	160	0	P7	1338369	Dipnotetrapodomorpha
0.05	160	0	P8	32523	Tetrapoda
0.05	160	0	P9	32524	Amniota
0.05	160	0	C	40674	Mammalia
0.05	160	0	C1	32525	Theria
0.05	160	0	C2	9347	Eutheria
0.05	160	0	C3	1437010	Boreoeutheria
0.05	160	0	C4	314146	Euarchontoglires
0.05	160	0	O	9443	Primates
0.05	160	0	O1	376913	Haplorrhini
0.05	160	0	O2	314293	Simiiformes
0.05	160	0	O3	9526	Catarrhini
0.05	160	0	O4	314295	Hominoidea
0.05	160	0	F	9604	Hominidae
0.05	160	0	F1	207598	Homininae
0.05	160	0	G	9605	Homo
0.05	160	160	S	9606	Homo sapiens
0.01	30	0	D	2157	Archaea
0.01	18	0	P	28890	Euryarchaeota
0.00	9	0	P1	2283794	Methanomada group
0.00	9	0	C	183939	Methanococci
0.00	9	0	O	2182	Methanococcales
0.00	9	0	F	196117	Methanocaldococcaceae
0.00	9	0	G	196118	Methanocaldococcus
0.00	9	0	G1	2641196	unclassified Methanocaldococcus
0.00	9	9	S	644281	Methanocaldococcus sp. FS406-22
0.00	9	0	P1	2290931	Stenosarchaea group
0.00	8	0	C	224756	Methanomicrobia
0.00	7	0	O	94695	Methanosarcinales
0.00	7	0	F	2206	Methanosarcinaceae
0.00	7	0	G	2207	Methanosarcina
0.00	7	0	S	2214	Methanosarcina acetivorans
0.00	7	7	S1	188937	Methanosarcina acetivorans C2A
0.00	1	0	O	570264	Methanocellales
0.00	1	0	F	570265	Methanocellaceae
0.00	1	0	G	570266	Methanocella
0.00	1	0	S	1175445	Methanocella arvoryzae
0.00	1	1	S1	351160	Methanocella arvoryzae MRE50
0.00	1	0	C	183963	Halobacteria
0.00	1	0	O	2235	Halobacteriales
0.00	1	0	F	2236	Halobacteriaceae
0.00	1	0	G	1070314	Halorussus
0.00	1	0	G1	2643768	unclassified Halorussus
0.00	1	1	S	2505977	Halorussus sp. RC-68
0.00	12	0	D1	1783275	TACK group
0.00	10	0	P	651137	Thaumarchaeota
0.00	10	0	O	31932	Nitrosopumilales
0.00	10	0	F	338190	Nitrosopumilaceae
0.00	9	0	G	1007082	Nitrosarchaeum
0.00	9	0	G1	2641124	unclassified Nitrosarchaeum
0.00	9	9	S	2259673	Nitrosarchaeum sp. AC2
0.00	1	0	G	338191	Nitrosopumilus
0.00	1	1	S	1959104	Nitrosopumilus oxyclinae
0.00	2	0	P	28889	Crenarchaeota
0.00	2	0	C	183924	Thermoprotei
0.00	2	0	O	2281	Sulfolobales
0.00	2	0	F	118883	Sulfolobaceae
0.00	2	0	G	12914	Acidianus
0.00	2	0	S	312539	Acidianus sulfidivorans
0.00	2	2	S1	619593	Acidianus sulfidivorans JP7
0.26	778	0	R1	2787854	other entries
0.26	778	778	R2	28384	other sequences
0.04	128	0	D	10239	Viruses
0.04	127	0	D1	2731341	Duplodnaviria
0.04	127	0	K	2731360	Heunggongvirae
0.04	127	0	P	2731618	Uroviricota
0.04	127	0	C	2731619	Caudoviricetes
0.04	127	0	O	28883	Caudovirales
0.02	64	0	F	10662	Myoviridae
0.02	63	0	F1	196896	unclassified Myoviridae
0.02	63	63	S	1206110	Lactobacillus phage phiAQ113
0.00	1	0	G	2843406	Kungbxnavirus
0.00	1	0	S	2846436	Tenacibaculum virus pT24
0.00	1	1	S1	1880590	Tenacibaculum phage pT24
0.02	63	0	F	10699	Siphoviridae
0.02	54	0	F1	196894	unclassified Siphoviridae
0.02	52	52	S	438780	Lactobacillus phage phiPYB5
0.00	2	2	S	12417	Lactobacillus phage phiadh
0.00	9	0	G	2843410	Lafunavirus
0.00	9	0	S	2845133	Lactobacillus virus LF1
0.00	9	9	S1	947980	Lactobacillus phage LF1
0.00	1	0	C	2840056	Naldaviricetes
0.00	1	0	O	2840070	Lefavirales
0.00	1	0	F	1511852	Nudiviridae
0.00	1	0	G	1511853	Alphanudivirus
0.00	1	0	S	2844102	Drosophila melanogaster nudivirus B
0.00	1	1	S1	2053981	Tomelloso virus
