## Supplementary Material 1 for "Dynamics of Contaminant Microbes in Bioethanol Production from Sugarcane": kraken_UIR_2019_107.txt

32.58	19958	19958	U	0	unclassified
67.42	41306	753	R	1	root
64.89	39755	91	R1	131567	cellular organisms
63.83	39106	25	D	2	Bacteria
63.49	38896	5	D1	1783272	Terrabacteria group
62.82	38484	2	P	1239	Firmicutes
62.78	38459	4	C	91061	Bacilli
56.83	34816	28	O	186826	Lactobacillales
56.68	34723	2593	F	33958	Lactobacillaceae
45.32	27767	1948	G	1578	Lactobacillus
36.63	22440	12785	S	1604	Lactobacillus amylovorus
13.41	8213	8213	S1	1423723	Lactobacillus amylovorus DSM 20531
1.46	892	892	S1	695560	Lactobacillus amylovorus GRL 1112
0.90	550	550	S1	695562	Lactobacillus amylovorus GRL1118
2.47	1513	1481	S	47770	Lactobacillus crispatus
0.05	29	29	S1	748671	Lactobacillus crispatus ST1
0.00	3	3	S1	1381118	Lactobacillus crispatus 2029
1.66	1017	912	S	1587	Lactobacillus helveticus
0.06	37	37	S1	585520	Lactobacillus helveticus DSM 20075 = CGMCC 1.1877
0.05	30	30	S1	767462	Lactobacillus helveticus H10
0.03	21	21	S1	767456	Lactobacillus helveticus H9
0.03	16	16	S1	405566	Lactobacillus helveticus DPC 4571
0.00	1	1	S1	880633	Lactobacillus helveticus R0052
0.40	248	248	S	1579	Lactobacillus acidophilus
0.23	140	121	S	267818	Lactobacillus kefiranofaciens
0.03	19	19	S1	190905	Lactobacillus kefiranofaciens subsp. kefiranofaciens
0.22	134	134	S	83683	Lactobacillus amylolyticus
0.21	127	84	S	33959	Lactobacillus johnsonii
0.07	42	42	S1	633699	Lactobacillus johnsonii FI9785
0.00	1	1	S1	909954	Lactobacillus johnsonii DPC 6026
0.19	117	117	S	227945	Lactobacillus ultunensis
0.04	27	24	S	1596	Lactobacillus gasseri
0.00	3	3	S1	1380360	Lactobacillus gasseri DSM 14869
0.03	21	21	S	1600	Lactobacillus acetotolerans
0.02	13	12	S	2107999	Lactobacillus paragasseri
0.00	1	1	S1	525326	Lactobacillus paragasseri JV-V03
0.01	6	4	S	1584	Lactobacillus delbrueckii
0.00	2	2	S1	1585	Lactobacillus delbrueckii subsp. bulgaricus
0.01	5	0	G1	2620435	unclassified Lactobacillus
0.00	2	2	S	2099788	Lactobacillus sp. CBA3605
0.00	2	2	S	2099789	Lactobacillus sp. CBA3606
0.00	1	1	S	2690380	Lactobacillus sp. JM1
0.01	4	4	S	109790	Lactobacillus jensenii
0.00	3	3	S	2012495	Lactobacillus panisapium
0.00	2	2	S	1218493	Lactobacillus kullabergensis
0.00	1	1	S	508451	Lactobacillus taiwanensis
0.00	1	1	S	147802	Lactobacillus iners
3.57	2185	13	G	2742598	Limosilactobacillus
3.16	1934	1898	S	1613	Limosilactobacillus fermentum
0.02	14	14	S1	334390	Limosilactobacillus fermentum IFO 3956
0.02	14	14	S1	1381124	Limosilactobacillus fermentum 3872
0.01	8	8	S1	767453	Limosilactobacillus fermentum F-6
0.15	91	91	S	47493	Limosilactobacillus panis
0.11	70	27	S	1598	Limosilactobacillus reuteri
0.07	41	41	S1	491077	Limosilactobacillus reuteri SD2112
0.00	2	2	S1	1340495	Limosilactobacillus reuteri I5007
0.05	31	31	S	1633	Limosilactobacillus vaginalis
0.03	18	18	S	227942	Limosilactobacillus gastricus
0.02	15	15	S	97478	Limosilactobacillus mucosae
0.02	10	10	S	104955	Limosilactobacillus frumenti
0.00	3	3	S	35787	Limosilactobacillus pontis
0.82	500	55	G	2767842	Lactiplantibacillus
0.72	442	382	S	1590	Lactiplantibacillus plantarum
0.07	43	43	S1	337330	Lactiplantibacillus plantarum subsp. plantarum
0.03	16	16	S1	1304889	Lacticaseibacillus plantarum CMPG5300
0.00	1	1	S1	1327988	Lacticaseibacillus plantarum 16
0.00	2	2	S	271881	Lactiplantibacillus argentoratensis
0.00	1	1	S	1589	Lactiplantibacillus pentosus
0.81	495	0	G	1253	Pediococcus
0.70	429	2	S	187452	Pediococcus claussenii
0.70	427	427	S1	701521	Pediococcus claussenii ATCC BAA-344
0.10	60	0	G1	1670797	Pediococcus acidilactici group
0.10	60	60	S	1254	Pediococcus acidilactici
0.01	6	6	S	1255	Pediococcus pentosaceus
0.61	374	29	G	2759736	Lacticaseibacillus
0.35	216	216	S	2100821	Lacticaseibacillus chiayiensis
0.20	123	116	S	1597	Lacticaseibacillus paracasei
0.01	4	3	S1	47714	Lacticaseibacillus paracasei subsp. paracasei
0.00	1	1	S2	537973	Lacticaseibacillus paracasei subsp. paracasei 8700:2
0.00	2	2	S1	113557	Lacticaseibacillus paracasei subsp. tolerans
0.00	1	1	S1	903522	Lacticaseibacillus paracasei TXW
0.01	6	4	S	47715	Lacticaseibacillus rhamnosus
0.00	2	2	S1	486408	Lacticaseibacillus rhamnosus HN001
0.31	190	0	G	2767893	Lentilactobacillus
0.20	121	0	S	1581	Lentilactobacillus buchneri
0.19	119	119	S1	511437	Lentilactobacillus buchneri NRRL B-30929
0.00	2	0	S1	2737512	Lentilactobacillus buchneri subsp. silagei
0.00	2	2	S2	1071400	Lentilactobacillus buchneri subsp. silagei CD034
0.10	62	62	S	1588	Lentilactobacillus hilgardii
0.01	7	7	S	152331	Lentilactobacillus parabuchneri
0.26	162	3	G	46255	Weissella
0.12	76	76	S	1249	Weissella paramesenteroides
0.11	65	65	S	46256	Weissella hellenica
0.03	17	17	S	137591	Weissella cibaria
0.00	1	1	S	2714949	Weissella coleopterorum
0.23	138	1	G	2767888	Liquorilactobacillus
0.21	130	2	S	468911	Liquorilactobacillus hordei
0.21	128	128	S1	1423759	Liquorilactobacillus hordei DSM 19519
0.01	7	0	S	82688	Liquorilactobacillus nagelii
0.01	7	7	S1	1122150	Liquorilactobacillus nagelii DSM 13675
0.10	61	0	G	2767887	Ligilactobacillus
0.09	53	53	S	89059	Ligilactobacillus acidipiscis
0.01	6	4	S	1624	Ligilactobacillus salivarius
0.00	2	2	S1	362948	Ligilactobacillus salivarius UCC118
0.00	1	1	S	1601	Ligilactobacillus agilis
0.00	1	1	S	1622	Ligilactobacillus murinus
0.08	50	0	G	2767892	Secundilactobacillus
0.08	50	50	S	240427	Secundilactobacillus paracollinoides
0.08	47	1	G	1243	Leuconostoc
0.04	24	0	S	1245	Leuconostoc mesenteroides
0.04	24	24	S1	2026657	Leuconostoc mesenteroides subsp. jonggajibkimchii
0.01	8	7	S	1252	Leuconostoc carnosum
0.00	1	1	S1	1229758	Leuconostoc carnosum JB16
0.01	8	8	S	2766470	Leuconostoc falkenbergense
0.00	3	1	S	33964	Leuconostoc citreum
0.00	2	2	S1	349519	Leuconostoc citreum KM20
0.00	1	0	S	1244	Leuconostoc gelidum
0.00	1	1	S1	115778	Leuconostoc gelidum subsp. gasicomitatum
0.00	1	1	S	1246	Leuconostoc lactis
0.00	1	0	S	136609	Leuconostoc kimchii
0.00	1	1	S1	762051	Leuconostoc kimchii IMSNU 11154
0.07	41	0	G	2767886	Levilactobacillus
0.05	29	28	S	1580	Levilactobacillus brevis
0.00	1	1	S1	1334191	Levilactobacillus brevis BSO 464
0.02	12	12	S	267363	Levilactobacillus zymae
0.06	39	0	G	2767889	Loigolactobacillus
0.04	26	26	S	375175	Loigolactobacillus backii
0.02	11	8	S	1610	Loigolactobacillus coryniformis
0.00	3	0	S1	115542	Loigolactobacillus coryniformis subsp. torquens
0.00	3	3	S2	1423822	Loigolactobacillus coryniformis subsp. torquens DSM 20004 = KCTC 3535
0.00	2	2	S	1607	Loigolactobacillus bifermentans
0.04	24	0	G	2767879	Companilactobacillus
0.04	22	0	S	1602	Companilactobacillus alimentarius
0.04	22	22	S1	1423720	Companilactobacillus alimentarius DSM 20249
0.00	2	2	S	1007676	Companilactobacillus ginsenosidimutans
0.03	20	0	G	2767891	Schleiferilactobacillus
0.03	20	20	S	304207	Schleiferilactobacillus harbinensis
0.02	15	0	G	46254	Oenococcus
0.02	10	0	S	336988	Oenococcus kitaharae
0.02	10	10	S1	1045004	Oenococcus kitaharae DSM 17330
0.00	3	0	G1	2636988	unclassified Oenococcus
0.00	3	3	S	2259623	Oenococcus sp. UCMA 16435
0.00	2	2	S	1247	Oenococcus oeni
0.02	10	0	G	2767885	Latilactobacillus
0.01	7	7	S	1599	Latilactobacillus sakei
0.00	3	3	S	28038	Latilactobacillus curvatus
0.01	9	0	G	2767890	Paucilactobacillus
0.01	8	8	S	1296540	Paucilactobacillus nenjiangensis
0.00	1	0	S	1193095	Paucilactobacillus hokkaidonensis
0.00	1	1	S1	1291742	Paucilactobacillus hokkaidonensis JCM 18461
0.00	2	0	G	2767882	Furfurilactobacillus
0.00	2	2	S	231049	Furfurilactobacillus rossiae
0.00	1	0	G	2767878	Bombilactobacillus
0.00	1	1	S	1303590	Bombilactobacillus bombi
0.08	52	0	F	1300	Streptococcaceae
0.08	50	7	G	1301	Streptococcus
0.03	21	16	S	28037	Streptococcus mitis
0.01	5	5	S1	365659	Streptococcus mitis B6
0.01	6	3	S	1313	Streptococcus pneumoniae
0.00	1	1	S1	869309	Streptococcus pneumoniae SPNA45
0.00	1	1	S1	512566	Streptococcus pneumoniae G54
0.00	1	1	S1	516950	Streptococcus pneumoniae CGSP14
0.01	5	0	S	257758	Streptococcus pseudopneumoniae
0.01	5	5	S1	1054460	Streptococcus pseudopneumoniae IS7493
0.00	3	0	G1	2608887	unclassified Streptococcus
0.00	2	2	S	712633	Streptococcus sp. oral taxon 431
0.00	1	1	S	712623	Streptococcus sp. oral taxon 061
0.00	2	2	S	1305	Streptococcus sanguinis
0.00	1	1	S	1303	Streptococcus oralis
0.00	1	1	S	1156431	Streptococcus ilei
0.00	1	1	S	1335	Streptococcus equinus
0.00	1	1	S	1302	Streptococcus gordonii
0.00	1	1	S	1311	Streptococcus agalactiae
0.00	1	1	S	1307	Streptococcus suis
0.00	2	0	G	1357	Lactococcus
0.00	1	1	S	1363	Lactococcus garvieae
0.00	1	1	S	1940789	Lactococcus petauri
0.02	13	0	F	81852	Enterococcaceae
0.02	13	11	G	1350	Enterococcus
0.00	1	1	S	1352	Enterococcus faecium
0.00	1	1	S	2005703	Enterococcus wangshanyuanii
5.94	3639	0	O	1385	Bacillales
5.78	3539	1	F	186817	Bacillaceae
5.77	3537	2	G	1386	Bacillus
5.76	3531	0	G1	86661	Bacillus cereus group
4.85	2969	0	S	1396	Bacillus cereus
4.84	2968	2968	S1	526969	Bacillus cereus m1550
0.00	1	1	S1	526973	Bacillus cereus m1293
0.92	562	562	S	1890302	Bacillus wiedmannii
0.00	3	0	G1	185979	unclassified Bacillus (in: Bacteria)
0.00	2	2	S	1565991	Bacillus sp. X1(2014)
0.00	1	1	S	2592382	Bacillus sp. M4U3P1
0.00	1	1	S	1408	Bacillus pumilus
0.00	1	0	G	2817139	Weizmannia
0.00	1	1	S	1398	Weizmannia coagulans
0.13	81	0	F	90964	Staphylococcaceae
0.13	80	3	G	1279	Staphylococcus
0.12	72	72	S	28035	Staphylococcus lugdunensis
0.00	2	2	S	1282	Staphylococcus epidermidis
0.00	1	1	S	1280	Staphylococcus aureus
0.00	1	1	S	170573	Staphylococcus pettenkoferi
0.00	1	1	S	308354	Staphylococcus simiae
0.00	1	0	G	1955413	Abyssicoccus
0.00	1	1	S	1817405	Abyssicoccus albus
0.01	9	0	F	186822	Paenibacillaceae
0.01	9	0	G	44249	Paenibacillus
0.01	8	0	G1	2044880	Paenibacillus sonchi group
0.01	8	8	S	373687	Paenibacillus sonchi
0.00	1	0	G1	185978	unclassified Paenibacillus
0.00	1	1	S	1536772	Paenibacillus sp. FSL R7-0273
0.01	7	0	O1	539002	Bacillales incertae sedis
0.01	7	0	O2	539738	Bacillales Family XI. Incertae Sedis
0.01	7	0	G	1378	Gemella
0.01	5	5	S	1379	Gemella haemolysans
0.00	1	1	S	29391	Gemella morbillorum
0.00	1	0	G1	2624949	unclassified Gemella
0.00	1	1	S	2840371	Gemella sp. zg-570
0.00	2	0	F	186818	Planococcaceae
0.00	2	0	G	651660	Paenisporosarcina
0.00	2	2	S	417367	Paenisporosarcina antarctica
0.00	1	0	F	186823	Alicyclobacillaceae
0.00	1	0	G	29330	Alicyclobacillus
0.00	1	0	S	405212	Alicyclobacillus acidocaldarius
0.00	1	0	S1	1388	Alicyclobacillus acidocaldarius subsp. acidocaldarius
0.00	1	1	S2	521098	Alicyclobacillus acidocaldarius subsp. acidocaldarius DSM 446
0.03	20	0	C	186801	Clostridia
0.03	17	0	O	186802	Eubacteriales
0.01	9	0	F	31979	Clostridiaceae
0.01	9	0	G	1485	Clostridium
0.01	4	0	S	1538	Clostridium ljungdahlii
0.01	4	4	S1	748727	Clostridium ljungdahlii DSM 13528
0.00	2	2	S	1491	Clostridium botulinum
0.00	1	1	S	36845	Clostridium intestinale
0.00	1	1	S	1519	Clostridium tyrobutyricum
0.00	1	1	S	1216932	Clostridium bornimense
0.01	7	0	F	186804	Peptostreptococcaceae
0.01	7	0	G	1501226	Romboutsia
0.01	7	7	S	1115758	Romboutsia ilealis
0.00	1	0	F	216572	Oscillospiraceae
0.00	1	0	G	1263	Ruminococcus
0.00	1	0	G1	2608920	unclassified Ruminococcus
0.00	1	1	S	2564099	Ruminococcus sp. JE7A12
0.00	3	0	O	68295	Thermoanaerobacterales
0.00	2	0	F	543371	Thermoanaerobacterales Family III. Incertae Sedis
0.00	1	0	G	28895	Thermoanaerobacterium
0.00	1	0	G1	2622527	unclassified Thermoanaerobacterium
0.00	1	1	S	1550240	Thermoanaerobacterium sp. RBIITD
0.00	1	0	G	44000	Caldicellulosiruptor
0.00	1	0	S	52765	Caldicellulosiruptor kristjanssonii
0.00	1	1	S1	632335	Caldicellulosiruptor kristjanssonii I77R1B
0.00	1	0	F	186814	Thermoanaerobacteraceae
0.00	1	1	G	1754	Thermoanaerobacter
0.00	2	0	C	1737404	Tissierellia
0.00	2	0	O	1737405	Tissierellales
0.00	2	1	F	1570339	Peptoniphilaceae
0.00	1	0	G	150022	Finegoldia
0.00	1	0	S	1260	Finegoldia magna
0.00	1	1	S1	525282	Finegoldia magna ATCC 53516
0.00	1	0	C	909932	Negativicutes
0.00	1	0	O	1843489	Veillonellales
0.00	1	0	F	31977	Veillonellaceae
0.00	1	0	G	29465	Veillonella
0.00	1	0	S	29466	Veillonella parvula
0.00	1	1	S1	1316254	Veillonella parvula HSIVP1
0.55	335	0	P	201174	Actinobacteria
0.55	335	2	C	1760	Actinomycetia
0.49	299	0	O	85006	Micrococcales
0.49	298	0	F	85017	Promicromonosporaceae
0.49	298	165	G	157920	Cellulosimicrobium
0.21	131	131	S	1710	Cellulosimicrobium cellulans
0.00	2	0	G1	2624466	unclassified Cellulosimicrobium
0.00	1	1	S	1906273	Cellulosimicrobium sp. JZ28
0.00	1	1	S	2587808	Cellulosimicrobium sp. BI34T
0.00	1	0	F	1268	Micrococcaceae
0.00	1	0	G	1663	Arthrobacter
0.00	1	0	G1	235627	unclassified Arthrobacter
0.00	1	1	S	2575374	Arthrobacter sp. 24S4-2
0.03	16	0	O	85009	Propionibacteriales
0.03	16	0	F	31957	Propionibacteriaceae
0.03	16	0	G	1912216	Cutibacterium
0.03	16	16	S	1747	Cutibacterium acnes
0.02	14	0	O	85007	Corynebacteriales
0.02	12	0	F	1762	Mycobacteriaceae
0.01	6	0	G	1763	Mycobacterium
0.01	6	0	G1	2642494	unclassified Mycobacterium
0.01	6	6	S	212767	Mycobacterium sp. JS623
0.01	6	0	G	1866885	Mycolicibacterium
0.01	6	6	S	53462	Mycolicibacterium mageritense
0.00	1	0	F	1653	Corynebacteriaceae
0.00	1	0	G	1716	Corynebacterium
0.00	1	1	S	161879	Corynebacterium kroppenstedtii
0.00	1	0	F	85025	Nocardiaceae
0.00	1	0	G	1817	Nocardia
0.00	1	1	S	480035	Nocardia wallacei
0.00	3	0	O	2037	Actinomycetales
0.00	3	0	F	2049	Actinomycetaceae
0.00	3	0	G	1654	Actinomyces
0.00	1	1	S	1656	Actinomyces viscosus
0.00	1	1	S	1655	Actinomyces naeslundii
0.00	1	1	S	544580	Actinomyces oris
0.00	1	0	O	85011	Streptomycetales
0.00	1	0	F	2062	Streptomycetaceae
0.00	1	0	G	1883	Streptomyces
0.00	1	0	G1	2593676	unclassified Streptomyces
0.00	1	1	S	1882757	Streptomyces sp. 3214.6
0.10	64	0	P	544448	Tenericutes
0.10	64	0	C	31969	Mollicutes
0.08	48	0	O	2085	Mycoplasmatales
0.08	48	1	F	2092	Mycoplasmataceae
0.06	34	0	G	295595	Candidatus Hepatoplasma
0.06	34	0	S	295596	Candidatus Hepatoplasma crinochetorum
0.06	34	34	S1	1427984	Candidatus Hepatoplasma crinochetorum Av
0.02	13	0	G	2093	Mycoplasma
0.02	11	11	S	45363	Mycoplasma alkalescens
0.00	2	0	S	2123	Mycoplasma putrefaciens
0.00	2	2	S1	1292033	Mycoplasma putrefaciens Mput9231
0.02	14	0	O	186328	Entomoplasmatales
0.02	13	0	F	2131	Spiroplasmataceae
0.02	13	0	G	2132	Spiroplasma
0.02	13	13	S	216931	Spiroplasma alleghenense
0.00	1	0	F	33925	Entomoplasmataceae
0.00	1	0	G	46239	Mesoplasma
0.00	1	0	S	138853	Mesoplasma lactucae
0.00	1	1	S1	81460	Mesoplasma lactucae ATCC 49193
0.00	2	0	O	186329	Acholeplasmatales
0.00	2	0	F	2146	Acholeplasmataceae
0.00	2	0	G	33926	Candidatus Phytoplasma
0.00	2	0	G1	85620	Candidatus Phytoplasma asteris
0.00	2	0	S	229545	Aster yellows witches'-broom phytoplasma
0.00	2	2	S1	322098	Aster yellows witches'-broom phytoplasma AYWB
0.01	8	0	D2	1798711	Cyanobacteria/Melainabacteria group
0.01	8	0	P	1117	Cyanobacteria
0.01	8	0	O	1161	Nostocales
0.01	8	0	F	2661849	Calotrichaceae
0.01	8	0	G	1186	Calothrix
0.01	8	0	G1	2619626	unclassified Calothrix
0.01	8	8	S	1954172	Calothrix sp. NIES-2100
0.17	102	0	P	1224	Proteobacteria
0.07	40	1	C	1236	Gammaproteobacteria
0.03	16	0	O	91347	Enterobacterales
0.01	6	0	F	1903411	Yersiniaceae
0.01	6	0	G	629	Yersinia
0.01	6	0	G1	1649845	Yersinia pseudotuberculosis complex
0.01	6	6	S	632	Yersinia pestis
0.01	5	0	F	543	Enterobacteriaceae
0.00	3	3	F1	36866	unclassified Enterobacteriaceae
0.00	1	0	G	561	Escherichia
0.00	1	1	S	562	Escherichia coli
0.00	1	0	G	570	Klebsiella
0.00	1	1	S	1463165	Klebsiella quasipneumoniae
0.01	5	0	F	1903409	Erwiniaceae
0.01	4	0	G	32199	Buchnera
0.01	4	0	S	9	Buchnera aphidicola
0.00	2	2	S1	1241869	Buchnera aphidicola (Muscaphis stroyani)
0.00	1	1	S1	2518977	Buchnera aphidicola (Cinara laricifoliae)
0.00	1	1	S1	1315998	Buchnera aphidicola (Thelaxes californica)
0.00	1	0	G	551	Erwinia
0.00	1	1	S	1922217	Candidatus Erwinia haradaeae
0.02	11	0	O	72274	Pseudomonadales
0.02	11	0	F	468	Moraxellaceae
0.02	10	1	G	469	Acinetobacter
0.01	5	0	G1	909768	Acinetobacter calcoaceticus/baumannii complex
0.00	2	2	S	470	Acinetobacter baumannii
0.00	2	2	S	48296	Acinetobacter pittii
0.00	1	1	S	1785128	Acinetobacter lactucae
0.00	3	3	S	40215	Acinetobacter junii
0.00	1	1	S	108980	Acinetobacter ursingii
0.00	1	0	G	497	Psychrobacter
0.00	1	0	G1	196806	unclassified Psychrobacter
0.00	1	1	S	1720344	Psychrobacter sp. AntiMn-1
0.01	5	0	O	135625	Pasteurellales
0.01	5	0	F	712	Pasteurellaceae
0.00	2	0	G	724	Haemophilus
0.00	2	1	S	729	Haemophilus parainfluenzae
0.00	1	1	S1	862965	Haemophilus parainfluenzae T3T1
0.00	2	0	G	109471	Bisgaardia
0.00	2	2	S	109472	Bisgaardia hudsonensis
0.00	1	0	G	745	Pasteurella
0.00	1	1	S	747	Pasteurella multocida
0.00	3	0	O	118969	Legionellales
0.00	3	0	F	444	Legionellaceae
0.00	3	0	G	445	Legionella
0.00	3	0	S	446	Legionella pneumophila
0.00	3	0	S1	66976	Legionella pneumophila serogroup 1
0.00	3	3	S2	423212	Legionella pneumophila 2300/99 Alcoy
0.00	1	0	O	72273	Thiotrichales
0.00	1	0	F	135617	Thiotrichaceae
0.00	1	0	G	1021	Beggiatoa
0.00	1	1	S	288004	Beggiatoa leptomitoformis
0.00	1	0	O	135623	Vibrionales
0.00	1	0	F	641	Vibrionaceae
0.00	1	0	G	662	Vibrio
0.00	1	1	S	693153	Vibrio atlanticus
0.00	1	0	O	135619	Oceanospirillales
0.00	1	0	F	191033	Oleiphilaceae
0.00	1	0	G	141450	Oleiphilus
0.00	1	1	S	141451	Oleiphilus messinensis
0.00	1	0	O	135614	Xanthomonadales
0.00	1	0	F	32033	Xanthomonadaceae
0.00	1	0	G	83614	Luteimonas
0.00	1	0	G1	2629088	unclassified Luteimonas
0.00	1	1	S	2761107	Luteimonas sp. MC1825
0.05	32	0	C	28211	Alphaproteobacteria
0.05	30	0	O	204441	Rhodospirillales
0.05	30	0	F	433	Acetobacteraceae
0.04	27	4	G	434	Acetobacter
0.02	15	14	S	438	Acetobacter pasteurianus
0.00	1	1	S1	1006554	Acetobacter pasteurianus NBRC 101655
0.01	6	6	S	2500548	Acetobacter oryzoeni
0.00	1	0	G1	151157	Acetobacter subgen. Acetobacter
0.00	1	1	S	435	Acetobacter aceti
0.00	1	1	S	481146	Acetobacter ascendens
0.00	3	0	G	1434011	Komagataeibacter
0.00	3	3	S	65958	Komagataeibacter oboediens
0.00	1	0	O	204455	Rhodobacterales
0.00	1	1	F	31989	Rhodobacteraceae
0.00	1	0	O	204457	Sphingomonadales
0.00	1	0	F	41297	Sphingomonadaceae
0.00	1	1	G	165695	Sphingobium
0.04	23	0	P1	68525	delta/epsilon subdivisions
0.04	23	0	C	29547	Epsilonproteobacteria
0.04	23	0	O	213849	Campylobacterales
0.04	22	0	F	72294	Campylobacteraceae
0.03	21	0	F1	2321108	Arcobacter group
0.02	14	0	G	2321115	Halarcobacter
0.02	14	14	S	663364	Halarcobacter bivalviorum
0.01	6	0	G	28196	Arcobacter
0.01	6	6	S	1054033	Arcobacter venerupis
0.00	1	0	G	2321187	Poseidonibacter
0.00	1	1	S	1904463	Poseidonibacter lekithochrous
0.00	1	0	G	194	Campylobacter
0.00	1	1	S	824	Campylobacter gracilis
0.00	1	0	F	72293	Helicobacteraceae
0.00	1	0	G	209	Helicobacter
0.00	1	1	S	135569	Helicobacter apodemus
0.01	7	2	C	28216	Betaproteobacteria
0.00	2	0	O	80840	Burkholderiales
0.00	1	0	F	506	Alcaligenaceae
0.00	1	0	G	222	Achromobacter
0.00	1	0	G1	2626865	unclassified Achromobacter
0.00	1	1	S	1758194	Achromobacter sp. AONIH1
0.00	1	0	F	119060	Burkholderiaceae
0.00	1	1	G	106589	Cupriavidus
0.00	1	0	O	32003	Nitrosomonadales
0.00	1	0	F	2008790	Thiobacillaceae
0.00	1	0	G	919	Thiobacillus
0.00	1	0	S	36861	Thiobacillus denitrificans
0.00	1	1	S1	292415	Thiobacillus denitrificans ATCC 25259
0.00	1	0	O	206351	Neisseriales
0.00	1	0	F	481	Neisseriaceae
0.00	1	0	G	482	Neisseria
0.00	1	1	S	28449	Neisseria subflava
0.00	1	0	O	206389	Rhodocyclales
0.00	1	0	F	2808923	Fluviibacteraceae
0.00	1	0	G	2808942	Fluviibacter
0.00	1	1	S	1751046	Fluviibacter phosphoraccumulans
0.12	75	0	D1	1783270	FCB group
0.12	75	0	D2	68336	Bacteroidetes/Chlorobi group
0.12	75	0	P	976	Bacteroidetes
0.12	74	0	C	117743	Flavobacteriia
0.12	74	0	O	200644	Flavobacteriales
0.09	56	0	F	39782	Blattabacteriaceae
0.09	56	0	G	34098	Blattabacterium
0.09	56	56	S	1653831	Blattabacterium cuenoti
0.02	14	0	F	49546	Flavobacteriaceae
0.01	5	0	G	52959	Polaribacter
0.01	5	0	G1	196858	unclassified Polaribacter
0.01	5	5	S	2806551	Polaribacter sp. Q13
0.00	3	0	G	290174	Aquimarina
0.00	3	0	G1	2627091	unclassified Aquimarina
0.00	2	2	S	1714848	Aquimarina sp. AD1
0.00	1	1	S	1714849	Aquimarina sp. AD10
0.00	2	0	G	261827	Algibacter
0.00	2	2	S	1736674	Algibacter alginicilyticus
0.00	1	0	G	326319	Dokdonia
0.00	1	0	G1	2615033	unclassified Dokdonia
0.00	1	1	S	983548	Dokdonia sp. 4H-3-7-5
0.00	1	0	G	286104	Winogradskyella
0.00	1	1	S	1382466	Winogradskyella sediminis
0.00	1	0	G	244698	Gillisia
0.00	1	0	G1	2615025	unclassified Gillisia
0.00	1	1	S	1336796	Gillisia sp. Hel1_33_143
0.00	1	0	G	527198	Mariniflexile
0.00	1	0	G1	2643887	unclassified Mariniflexile
0.00	1	1	S	2027857	Mariniflexile sp. TRM1-10
0.01	4	0	F	2762318	Weeksellaceae
0.00	2	1	G	501783	Cloacibacterium
0.00	1	1	S	2004710	Cloacibacterium caeni
0.00	2	0	F1	2782232	Chryseobacterium group
0.00	2	0	G	59732	Chryseobacterium
0.00	1	1	S	2754694	Chryseobacterium manosquense
0.00	1	1	S	1124835	Chryseobacterium carnipullorum
0.00	1	0	C	768503	Cytophagia
0.00	1	0	O	768507	Cytophagales
0.00	1	0	F	89373	Cytophagaceae
0.00	1	0	G	2173039	Arcticibacterium
0.00	1	1	S	1784714	Arcticibacterium luteifluviistationis
0.01	6	0	P	32066	Fusobacteria
0.01	6	0	C	203490	Fusobacteriia
0.01	6	0	O	203491	Fusobacteriales
0.00	3	0	F	203492	Fusobacteriaceae
0.00	3	0	G	848	Fusobacterium
0.00	1	1	S	851	Fusobacterium nucleatum
0.00	1	1	S	856	Fusobacterium varium
0.00	1	0	S	861	Fusobacterium ulcerans
0.00	1	1	S1	469617	Fusobacterium ulcerans ATCC 49185
0.00	3	0	F	1129771	Leptotrichiaceae
0.00	3	0	G	32067	Leptotrichia
0.00	3	3	S	157687	Leptotrichia wadei
0.00	1	0	D1	1783257	PVC group
0.00	1	0	P	74201	Verrucomicrobia
0.00	1	0	C	203494	Verrucomicrobiae
0.00	1	0	O	48461	Verrucomicrobiales
0.00	1	0	F	1647988	Akkermansiaceae
0.00	1	0	G	239934	Akkermansia
0.00	1	1	S	239935	Akkermansia muciniphila
0.00	1	0	P	203691	Spirochaetes
0.00	1	0	C	203692	Spirochaetia
0.00	1	0	O	136	Spirochaetales
0.00	1	0	F	2791015	Sphaerochaetaceae
0.00	1	0	G	399320	Sphaerochaeta
0.00	1	0	S	273376	Sphaerochaeta coccoides
0.00	1	1	S1	760011	Sphaerochaeta coccoides DSM 17374
0.91	555	0	D	2759	Eukaryota
0.91	555	0	D1	33154	Opisthokonta
0.91	555	0	K	33208	Metazoa
0.91	555	0	K1	6072	Eumetazoa
0.91	555	0	K2	33213	Bilateria
0.91	555	0	K3	33511	Deuterostomia
0.91	555	0	P	7711	Chordata
0.91	555	0	P1	89593	Craniata
0.91	555	0	P2	7742	Vertebrata
0.91	555	0	P3	7776	Gnathostomata
0.91	555	0	P4	117570	Teleostomi
0.91	555	0	P5	117571	Euteleostomi
0.91	555	0	P6	8287	Sarcopterygii
0.91	555	0	P7	1338369	Dipnotetrapodomorpha
0.91	555	0	P8	32523	Tetrapoda
0.91	555	0	P9	32524	Amniota
0.91	555	0	C	40674	Mammalia
0.91	555	0	C1	32525	Theria
0.91	555	0	C2	9347	Eutheria
0.91	555	0	C3	1437010	Boreoeutheria
0.91	555	0	C4	314146	Euarchontoglires
0.91	555	0	O	9443	Primates
0.91	555	0	O1	376913	Haplorrhini
0.91	555	0	O2	314293	Simiiformes
0.91	555	0	O3	9526	Catarrhini
0.91	555	0	O4	314295	Hominoidea
0.91	555	0	F	9604	Hominidae
0.91	555	0	F1	207598	Homininae
0.91	555	0	G	9605	Homo
0.91	555	555	S	9606	Homo sapiens
0.00	3	0	D	2157	Archaea
0.00	3	0	D1	1783275	TACK group
0.00	3	0	P	651137	Thaumarchaeota
0.00	3	0	O	31932	Nitrosopumilales
0.00	3	0	F	338190	Nitrosopumilaceae
0.00	3	0	G	338191	Nitrosopumilus
0.00	3	3	S	1959104	Nitrosopumilus oxyclinae
1.29	792	0	R1	2787854	other entries
1.29	792	792	R2	28384	other sequences
0.01	6	0	D	10239	Viruses
0.01	5	0	D1	2731341	Duplodnaviria
0.01	5	0	K	2731360	Heunggongvirae
0.01	5	0	P	2731618	Uroviricota
0.01	5	0	C	2731619	Caudoviricetes
0.01	5	0	O	28883	Caudovirales
0.00	3	0	F	10699	Siphoviridae
0.00	3	0	F1	196894	unclassified Siphoviridae
0.00	2	2	S	438780	Lactobacillus phage phiPYB5
0.00	1	1	S	12417	Lactobacillus phage phiadh
0.00	2	0	F	10662	Myoviridae
0.00	2	0	F1	196896	unclassified Myoviridae
0.00	2	2	S	1206110	Lactobacillus phage phiAQ113
0.00	1	0	D1	2732004	Varidnaviria
0.00	1	0	K	2732005	Bamfordvirae
0.00	1	0	P	2732007	Nucleocytoviricota
0.00	1	0	C	2732523	Megaviricetes
0.00	1	0	O	2732524	Algavirales
0.00	1	0	F	10501	Phycodnaviridae
0.00	1	0	F1	455363	unclassified Phycodnaviridae
0.00	1	1	S	1474867	Aureococcus anophagefferens virus
