## Supplementary Material 1 for "Dynamics of Contaminant Microbes in Bioethanol Production from Sugarcane": kraken_UIR_2019_174.txt

13.39	111292	111292	U	0	unclassified
86.61	719803	4057	R	1	root
85.79	713035	287	R1	131567	cellular organisms
85.66	711942	296	D	2	Bacteria
85.51	710687	35	D1	1783272	Terrabacteria group
84.59	703046	27	P	1239	Firmicutes
84.57	702856	76	C	91061	Bacilli
83.04	690105	740	O	186826	Lactobacillales
82.87	688762	57673	F	33958	Lactobacillaceae
66.57	553245	40113	G	1578	Lactobacillus
53.02	440687	255672	S	1604	Lactobacillus amylovorus
18.83	156478	156478	S1	1423723	Lactobacillus amylovorus DSM 20531
2.11	17517	17517	S1	695560	Lactobacillus amylovorus GRL 1112
1.33	11020	11020	S1	695562	Lactobacillus amylovorus GRL1118
3.93	32694	31808	S	47770	Lactobacillus crispatus
0.10	842	842	S1	748671	Lactobacillus crispatus ST1
0.01	44	44	S1	1381118	Lactobacillus crispatus 2029
2.60	21645	19332	S	1587	Lactobacillus helveticus
0.09	775	775	S1	585520	Lactobacillus helveticus DSM 20075 = CGMCC 1.1877
0.08	642	642	S1	767462	Lactobacillus helveticus H10
0.06	464	464	S1	405566	Lactobacillus helveticus DPC 4571
0.05	410	410	S1	767456	Lactobacillus helveticus H9
0.00	19	19	S1	880633	Lactobacillus helveticus R0052
0.00	3	3	S1	326425	Lactobacillus helveticus CNRZ32
0.71	5920	5916	S	1579	Lactobacillus acidophilus
0.00	4	4	S1	272621	Lactobacillus acidophilus NCFM
0.31	2592	2592	S	83683	Lactobacillus amylolyticus
0.31	2549	2220	S	267818	Lactobacillus kefiranofaciens
0.04	329	329	S1	190905	Lactobacillus kefiranofaciens subsp. kefiranofaciens
0.30	2516	1903	S	33959	Lactobacillus johnsonii
0.07	605	605	S1	633699	Lactobacillus johnsonii FI9785
0.00	5	5	S1	257314	Lactobacillus johnsonii NCC 533
0.00	3	3	S1	909954	Lactobacillus johnsonii DPC 6026
0.27	2224	2224	S	227945	Lactobacillus ultunensis
0.11	879	845	S	1596	Lactobacillus gasseri
0.00	30	30	S1	1380360	Lactobacillus gasseri DSM 14869
0.00	4	4	S1	324831	Lactobacillus gasseri ATCC 33323 = JCM 1131
0.09	775	775	S	1600	Lactobacillus acetotolerans
0.03	266	250	S	2107999	Lactobacillus paragasseri
0.00	16	16	S1	525326	Lactobacillus paragasseri JV-V03
0.01	110	20	S	1584	Lactobacillus delbrueckii
0.01	50	40	S1	83684	Lactobacillus delbrueckii subsp. delbrueckii
0.00	10	10	S2	1423823	Lactobacillus delbrueckii subsp. delbrueckii DSM 20074 = JCM 1012
0.00	16	0	S1	1537158	Lactobacillus delbrueckii subsp. jakobsenii
0.00	16	16	S2	1217420	Lactobacillus delbrueckii subsp. jakobsenii ZN7a-9 = DSM 26046
0.00	11	11	S1	1585	Lactobacillus delbrueckii subsp. bulgaricus
0.00	8	8	S1	29397	Lactobacillus delbrueckii subsp. lactis
0.00	3	3	S1	249265	Lactobacillus delbrueckii subsp. indicus
0.00	2	2	S1	1050107	Lactobacillus delbrueckii subsp. sunkii
0.01	103	103	S	109790	Lactobacillus jensenii
0.01	51	51	S	1218493	Lactobacillus kullabergensis
0.00	32	32	S	147802	Lactobacillus iners
0.00	24	24	S	303541	Lactobacillus apis
0.00	23	23	S	508451	Lactobacillus taiwanensis
0.00	22	22	S	2012495	Lactobacillus panisapium
0.00	19	0	G1	2620435	unclassified Lactobacillus
0.00	9	9	S	2099789	Lactobacillus sp. CBA3606
0.00	5	5	S	2690380	Lactobacillus sp. JM1
0.00	4	4	S	2099788	Lactobacillus sp. CBA3605
0.00	1	1	S	2695882	Lactobacillus sp. 3B(2020)
0.00	1	1	S	1218494	Lactobacillus helsingborgensis
3.43	28540	294	G	2742598	Limosilactobacillus
2.34	19423	19066	S	1613	Limosilactobacillus fermentum
0.02	167	167	S1	1381124	Limosilactobacillus fermentum 3872
0.01	97	97	S1	334390	Limosilactobacillus fermentum IFO 3956
0.01	93	93	S1	767453	Limosilactobacillus fermentum F-6
0.62	5188	5188	S	47493	Limosilactobacillus panis
0.20	1697	791	S	1598	Limosilactobacillus reuteri
0.11	897	897	S1	491077	Limosilactobacillus reuteri SD2112
0.00	5	5	S1	1358027	Limosilactobacillus reuteri TD1
0.00	3	3	S1	1340495	Limosilactobacillus reuteri I5007
0.00	1	0	S1	927703	Limosilactobacillus reuteri subsp. suis
0.00	1	1	S2	1273150	Limosilactobacillus reuteri 1063
0.10	869	869	S	1633	Limosilactobacillus vaginalis
0.05	442	442	S	227942	Limosilactobacillus gastricus
0.04	311	311	S	104955	Limosilactobacillus frumenti
0.04	302	297	S	97478	Limosilactobacillus mucosae
0.00	5	5	S1	1130798	Limosilactobacillus mucosae LM1
0.00	14	14	S	35787	Limosilactobacillus pontis
1.41	11714	2	G	1253	Pediococcus
1.28	10620	3	S	187452	Pediococcus claussenii
1.28	10617	10617	S1	701521	Pediococcus claussenii ATCC BAA-344
0.11	896	0	G1	1670797	Pediococcus acidilactici group
0.11	896	896	S	1254	Pediococcus acidilactici
0.02	171	171	S	1255	Pediococcus pentosaceus
0.00	15	15	S	51663	Pediococcus damnosus
0.00	10	10	S	114090	Pediococcus inopinatus
1.40	11649	515	G	2759736	Lacticaseibacillus
1.00	8278	8278	S	2100821	Lacticaseibacillus chiayiensis
0.34	2794	2704	S	1597	Lacticaseibacillus paracasei
0.01	47	18	S1	47714	Lacticaseibacillus paracasei subsp. paracasei
0.00	29	29	S2	537973	Lacticaseibacillus paracasei subsp. paracasei 8700:2
0.00	26	26	S1	113557	Lacticaseibacillus paracasei subsp. tolerans
0.00	17	17	S1	321967	Lacticaseibacillus paracasei ATCC 334
0.01	49	40	S	47715	Lacticaseibacillus rhamnosus
0.00	9	9	S1	486408	Lacticaseibacillus rhamnosus HN001
0.00	8	8	S	88233	Lacticaseibacillus manihotivorans
0.00	3	3	S	1582	Lacticaseibacillus casei
0.00	2	2	S	57037	Lacticaseibacillus zeae
0.92	7642	762	G	2767842	Lactiplantibacillus
0.82	6842	6352	S	1590	Lactiplantibacillus plantarum
0.05	406	406	S1	1304889	Lacticaseibacillus plantarum CMPG5300
0.01	66	63	S1	337330	Lactiplantibacillus plantarum subsp. plantarum
0.00	3	3	S2	767468	Lacticaseibacillus plantarum subsp. plantarum P-8
0.00	13	13	S1	1327988	Lacticaseibacillus plantarum 16
0.00	3	3	S1	1385856	Lacticaseibacillus plantarum 2025
0.00	1	1	S1	220668	Lacticaseibacillus plantarum WCFS1
0.00	1	1	S1	1284663	Lacticaseibacillus plantarum ZJ316
0.00	27	27	S	60520	Lactiplantibacillus paraplantarum
0.00	6	6	S	271881	Lactiplantibacillus argentoratensis
0.00	5	4	S	1589	Lactiplantibacillus pentosus
0.00	1	1	S1	1136177	Lactiplantibacillus pentosus KCA1
0.69	5695	103	G	46255	Weissella
0.29	2425	2425	S	46256	Weissella hellenica
0.29	2419	2419	S	1249	Weissella paramesenteroides
0.09	735	735	S	137591	Weissella cibaria
0.00	7	7	S	1583	Weissella confusa
0.00	4	4	S	2714949	Weissella coleopterorum
0.00	2	2	S	1631871	Weissella jogaejeotgali
0.38	3186	5	G	2767893	Lentilactobacillus
0.24	2018	1	S	1581	Lentilactobacillus buchneri
0.24	2008	2008	S1	511437	Lentilactobacillus buchneri NRRL B-30929
0.00	9	0	S1	2737512	Lentilactobacillus buchneri subsp. silagei
0.00	9	9	S2	1071400	Lentilactobacillus buchneri subsp. silagei CD034
0.14	1137	1137	S	1588	Lentilactobacillus hilgardii
0.00	18	18	S	152331	Lentilactobacillus parabuchneri
0.00	6	6	S	33962	Lentilactobacillus kefiri
0.00	2	2	S	1138822	Lentilactobacillus curieae
0.38	3123	18	G	2767888	Liquorilactobacillus
0.33	2780	3	S	468911	Liquorilactobacillus hordei
0.33	2777	2777	S1	1423759	Liquorilactobacillus hordei DSM 19519
0.04	324	13	S	82688	Liquorilactobacillus nagelii
0.04	311	311	S1	1122150	Liquorilactobacillus nagelii DSM 13675
0.00	1	1	S	1618	Liquorilactobacillus mali
0.18	1509	10	G	1243	Leuconostoc
0.11	914	2	S	1245	Leuconostoc mesenteroides
0.11	909	909	S1	2026657	Leuconostoc mesenteroides subsp. jonggajibkimchii
0.00	2	2	S1	33967	Leuconostoc mesenteroides subsp. mesenteroides
0.00	1	1	S1	33966	Leuconostoc mesenteroides subsp. dextranicum
0.04	333	333	S	2766470	Leuconostoc falkenbergense
0.03	225	222	S	1252	Leuconostoc carnosum
0.00	3	3	S1	1229758	Leuconostoc carnosum JB16
0.00	14	7	S	33964	Leuconostoc citreum
0.00	7	7	S1	349519	Leuconostoc citreum KM20
0.00	5	0	S	136609	Leuconostoc kimchii
0.00	5	5	S1	762051	Leuconostoc kimchii IMSNU 11154
0.00	4	4	S	1246	Leuconostoc lactis
0.00	2	2	S	1511761	Leuconostoc suionicum
0.00	1	1	S	33968	Leuconostoc pseudomesenteroides
0.00	1	1	S	255248	Leuconostoc garlicum
0.16	1304	0	G	2767887	Ligilactobacillus
0.14	1192	1192	S	89059	Ligilactobacillus acidipiscis
0.01	94	66	S	1624	Ligilactobacillus salivarius
0.00	25	25	S1	362948	Ligilactobacillus salivarius UCC118
0.00	3	3	S1	1194971	Ligilactobacillus salivarius str. Ren
0.00	10	10	S	1622	Ligilactobacillus murinus
0.00	6	6	S	1601	Ligilactobacillus agilis
0.00	2	2	S	1605	Ligilactobacillus animalis
0.10	871	0	G	2767892	Secundilactobacillus
0.10	867	867	S	240427	Secundilactobacillus paracollinoides
0.00	4	4	S	176292	Secundilactobacillus malefermentans
0.10	824	0	G	2767889	Loigolactobacillus
0.06	540	540	S	375175	Loigolactobacillus backii
0.03	235	196	S	1610	Loigolactobacillus coryniformis
0.00	36	0	S1	115542	Loigolactobacillus coryniformis subsp. torquens
0.00	36	36	S2	1423822	Loigolactobacillus coryniformis subsp. torquens DSM 20004 = KCTC 3535
0.00	3	0	S1	115541	Loigolactobacillus coryniformis subsp. coryniformis
0.00	3	3	S2	913848	Loigolactobacillus coryniformis subsp. coryniformis KCTC 3167 = DSM 20001
0.01	49	49	S	1607	Loigolactobacillus bifermentans
0.07	603	0	G	2767879	Companilactobacillus
0.07	541	0	S	1602	Companilactobacillus alimentarius
0.07	541	541	S1	1423720	Companilactobacillus alimentarius DSM 20249
0.00	39	39	S	1007676	Companilactobacillus ginsenosidimutans
0.00	9	9	S	1847728	Companilactobacillus allii
0.00	7	7	S	83526	Companilactobacillus paralimentarius
0.00	4	4	S	2714036	Companilactobacillus pabuli
0.00	2	2	S	938155	Companilactobacillus futsaii
0.00	1	1	S	392416	Companilactobacillus crustorum
0.05	410	0	G	2767886	Levilactobacillus
0.03	272	248	S	1580	Levilactobacillus brevis
0.00	21	21	S1	1334191	Levilactobacillus brevis BSO 464
0.00	2	2	S1	387344	Levilactobacillus brevis ATCC 367
0.00	1	1	S1	1001583	Levilactobacillus brevis KB290
0.02	137	137	S	267363	Levilactobacillus zymae
0.00	1	1	S	2292255	Levilactobacillus suantsaii
0.03	219	3	G	2767885	Latilactobacillus
0.02	182	182	S	1599	Latilactobacillus sakei
0.00	34	34	S	28038	Latilactobacillus curvatus
0.02	185	0	G	2767882	Furfurilactobacillus
0.02	185	185	S	231049	Furfurilactobacillus rossiae
0.02	175	1	G	2767890	Paucilactobacillus
0.02	126	126	S	1296540	Paucilactobacillus nenjiangensis
0.01	47	0	S	1193095	Paucilactobacillus hokkaidonensis
0.01	47	47	S1	1291742	Paucilactobacillus hokkaidonensis JCM 18461
0.00	1	0	S	293371	Paucilactobacillus oligofermentans
0.00	1	1	S1	1423778	Paucilactobacillus oligofermentans DSM 15707 = LMG 22743
0.01	117	0	G	2767891	Schleiferilactobacillus
0.01	117	117	S	304207	Schleiferilactobacillus harbinensis
0.01	58	0	G	46254	Oenococcus
0.00	31	0	S	336988	Oenococcus kitaharae
0.00	31	31	S1	1045004	Oenococcus kitaharae DSM 17330
0.00	21	0	G1	2636988	unclassified Oenococcus
0.00	21	21	S	2259623	Oenococcus sp. UCMA 16435
0.00	6	6	S	1247	Oenococcus oeni
0.00	9	0	G	2767877	Apilactobacillus
0.00	9	9	S	148814	Apilactobacillus kunkeei
0.00	7	0	G	2767878	Bombilactobacillus
0.00	7	7	S	1303590	Bombilactobacillus bombi
0.00	3	0	G	2767881	Fructilactobacillus
0.00	3	3	S	1625	Fructilactobacillus sanfranciscensis
0.00	1	0	G	2767876	Amylolactobacillus
0.00	1	0	S	1603	Amylolactobacillus amylophilus
0.00	1	1	S1	1423721	Amylolactobacillus amylophilus DSM 20533 = JCM 1125
0.05	454	3	F	81852	Enterococcaceae
0.05	415	387	G	1350	Enterococcus
0.00	19	19	S	33945	Enterococcus avium
0.00	7	7	S	1352	Enterococcus faecium
0.00	1	1	S	53345	Enterococcus durans
0.00	1	1	S	118060	Enterococcus rotai
0.00	21	1	G	51668	Tetragenococcus
0.00	18	18	S	290335	Tetragenococcus koreensis
0.00	2	2	S	526944	Tetragenococcus osmophilus
0.00	15	0	G	2737	Vagococcus
0.00	13	13	S	2714947	Vagococcus hydrophili
0.00	2	2	S	633807	Vagococcus penaei
0.02	135	2	F	1300	Streptococcaceae
0.01	92	4	G	1357	Lactococcus
0.01	72	0	S	1364	Lactococcus piscium
0.01	72	72	S1	297352	Lactococcus piscium MKFS47
0.00	14	14	S	1363	Lactococcus garvieae
0.00	1	1	S	1358	Lactococcus lactis
0.00	1	1	S	1940789	Lactococcus petauri
0.00	41	8	G	1301	Streptococcus
0.00	10	10	S	1307	Streptococcus suis
0.00	7	7	S	1313	Streptococcus pneumoniae
0.00	4	4	S	1314	Streptococcus pyogenes
0.00	3	3	S	1234680	Streptococcus rubneri
0.00	3	1	S	1308	Streptococcus thermophilus
0.00	2	2	S1	1436725	Streptococcus thermophilus TH1477
0.00	2	2	S	1335	Streptococcus equinus
0.00	1	1	S	1309	Streptococcus mutans
0.00	1	0	G1	2608887	unclassified Streptococcus
0.00	1	1	S	2576376	Streptococcus sp. 1643
0.00	1	1	S	1329	Streptococcus canis
0.00	1	1	S	28037	Streptococcus mitis
0.00	11	0	F	186828	Carnobacteriaceae
0.00	6	0	G	29393	Dolosigranulum
0.00	6	6	S	29394	Dolosigranulum pigrum
0.00	5	0	G	2747	Carnobacterium
0.00	5	5	S	2751	Carnobacterium maltaromaticum
0.00	3	0	F	186827	Aerococcaceae
0.00	3	0	G	1375	Aerococcus
0.00	3	3	S	51665	Aerococcus urinaeequi
1.53	12675	1	O	1385	Bacillales
1.49	12420	3	F	186817	Bacillaceae
1.49	12380	30	G	1386	Bacillus
1.48	12291	5	G1	86661	Bacillus cereus group
1.25	10366	0	S	1396	Bacillus cereus
1.25	10354	10354	S1	526969	Bacillus cereus m1550
0.00	12	12	S1	526973	Bacillus cereus m1293
0.23	1919	1919	S	1890302	Bacillus wiedmannii
0.00	1	0	S	1428	Bacillus thuringiensis
0.00	1	1	S1	527019	Bacillus thuringiensis IBL 200
0.00	24	24	S	1408	Bacillus pumilus
0.00	22	0	G1	185979	unclassified Bacillus (in: Bacteria)
0.00	13	13	S	1565991	Bacillus sp. X1(2014)
0.00	7	7	S	2592382	Bacillus sp. M4U3P1
0.00	2	2	S	666686	Bacillus sp. 1NLA3E
0.00	10	0	G1	653685	Bacillus subtilis group
0.00	9	0	G2	1938374	Bacillus amyloliquefaciens group
0.00	9	9	S	492670	Bacillus velezensis
0.00	1	1	S	119858	Bacillus sonorensis
0.00	1	1	S	1479	Bacillus smithii
0.00	1	0	G1	1792192	Bacillus altitudinis complex
0.00	1	1	S	293387	Bacillus altitudinis
0.00	1	1	S	1664069	Bacillus glycinifermentans
0.00	15	0	G	2817139	Weizmannia
0.00	15	15	S	1398	Weizmannia coagulans
0.00	9	0	G	150247	Anoxybacillus
0.00	6	6	S	294699	Anoxybacillus amylolyticus
0.00	3	0	S	33934	Anoxybacillus flavithermus
0.00	3	3	S1	491915	Anoxybacillus flavithermus WK1
0.00	4	0	G	129337	Geobacillus
0.00	3	0	G1	2642459	unclassified Geobacillus
0.00	2	2	S	1233873	Geobacillus sp. GHH01
0.00	1	1	S	391290	Geobacillus sp. E263
0.00	1	1	S	129338	Geobacillus subterraneus
0.00	3	0	G	2675232	Neobacillus
0.00	3	3	S	1193713	Neobacillus mesonae
0.00	2	0	G	29331	Amphibacillus
0.00	2	0	S	1449	Amphibacillus xylanus
0.00	2	2	S1	698758	Amphibacillus xylanus NBRC 15112
0.00	1	0	G	1906945	Parageobacillus
0.00	1	1	S	1426	Parageobacillus thermoglucosidasius
0.00	1	0	G	2675233	Metabacillus
0.00	1	0	G1	2675274	unclassified Metabacillus
0.00	1	1	S	2745198	Metabacillus sp. KUDC1714
0.00	1	0	G	2675234	Alkalihalobacillus
0.00	1	1	S	2598861	Alkalihalobacillus miscanthi
0.00	1	0	G	2837506	Niallia
0.00	1	1	S	1397	Niallia circulans
0.02	142	0	F	90964	Staphylococcaceae
0.02	140	7	G	1279	Staphylococcus
0.01	104	104	S	28035	Staphylococcus lugdunensis
0.00	19	19	S	308354	Staphylococcus simiae
0.00	6	6	S	1280	Staphylococcus aureus
0.00	2	2	S	1282	Staphylococcus epidermidis
0.00	1	0	S	1283	Staphylococcus haemolyticus
0.00	1	1	S1	279808	Staphylococcus haemolyticus JCSC1435
0.00	1	1	S	2044912	Staphylococcus debuckii
0.00	1	0	G	69965	Macrococcus
0.00	1	1	S	1855823	Macrococcus canis
0.00	1	0	G	227979	Jeotgalicoccus
0.00	1	0	G1	2630462	unclassified Jeotgalicoccus
0.00	1	1	S	946435	Jeotgalicoccus sp. ATCC 8456
0.01	59	0	O1	539002	Bacillales incertae sedis
0.01	59	0	O2	539738	Bacillales Family XI. Incertae Sedis
0.01	59	0	G	1378	Gemella
0.00	39	39	S	29391	Gemella morbillorum
0.00	19	1	G1	2624949	unclassified Gemella
0.00	18	18	S	2840371	Gemella sp. zg-570
0.00	1	1	S	84135	Gemella sanguinis
0.00	22	0	F	186822	Paenibacillaceae
0.00	22	1	G	44249	Paenibacillus
0.00	20	0	G1	2044880	Paenibacillus sonchi group
0.00	20	20	S	373687	Paenibacillus sonchi
0.00	1	0	G1	185978	unclassified Paenibacillus
0.00	1	1	S	1532905	Paenibacillus sp. CAA11
0.00	17	0	F	186818	Planococcaceae
0.00	17	0	G	651660	Paenisporosarcina
0.00	17	17	S	417367	Paenisporosarcina antarctica
0.00	11	1	F	186823	Alicyclobacillaceae
0.00	10	0	G	29330	Alicyclobacillus
0.00	10	0	S	405212	Alicyclobacillus acidocaldarius
0.00	10	0	S1	1388	Alicyclobacillus acidocaldarius subsp. acidocaldarius
0.00	8	8	S2	521098	Alicyclobacillus acidocaldarius subsp. acidocaldarius DSM 446
0.00	2	2	S2	1048834	Alicyclobacillus acidocaldarius subsp. acidocaldarius Tc-4-1
0.00	3	0	F	186820	Listeriaceae
0.00	2	0	G	1637	Listeria
0.00	2	2	S	1639	Listeria monocytogenes
0.00	1	0	G	2755	Brochothrix
0.00	1	1	S	2756	Brochothrix thermosphacta
0.01	82	0	C	1737404	Tissierellia
0.01	82	0	O	1737405	Tissierellales
0.01	82	79	F	1570339	Peptoniphilaceae
0.00	3	0	G	150022	Finegoldia
0.00	3	0	S	1260	Finegoldia magna
0.00	3	3	S1	525282	Finegoldia magna ATCC 53516
0.01	70	0	C	186801	Clostridia
0.01	57	0	O	186802	Eubacteriales
0.00	33	0	F	31979	Clostridiaceae
0.00	24	2	G	1485	Clostridium
0.00	10	0	G1	2614128	unclassified Clostridium
0.00	10	10	S	1155388	Clostridium sp. C1
0.00	5	5	S	1491	Clostridium botulinum
0.00	4	0	S	1538	Clostridium ljungdahlii
0.00	4	4	S1	748727	Clostridium ljungdahlii DSM 13528
0.00	2	2	S	94869	Clostridium gasigenes
0.00	1	0	S	238834	Clostridium estertheticum
0.00	1	1	S1	1552	Clostridium estertheticum subsp. estertheticum
0.00	7	0	G	49082	Candidatus Arthromitus
0.00	7	0	G1	2638829	unclassified Candidatus Arthromitus
0.00	7	7	S	1041504	Candidatus Arthromitus sp. SFB-rat-Yit
0.00	2	0	G	1890059	Serpentinicella
0.00	2	2	S	1734049	Serpentinicella alkaliphila
0.00	15	0	F	186804	Peptostreptococcaceae
0.00	11	0	G	1501226	Romboutsia
0.00	11	11	S	1115758	Romboutsia ilealis
0.00	2	0	G	1849822	Paraclostridium
0.00	2	2	S	1490	Paraclostridium bifermentans
0.00	2	0	G	1870884	Clostridioides
0.00	2	2	S	1496	Clostridioides difficile
0.00	5	0	F	2867375	Desulfallaceae
0.00	5	0	G	2867376	Desulfoscipio
0.00	5	0	S	102134	Desulfoscipio gibsoniae
0.00	5	5	S1	767817	Desulfoscipio gibsoniae DSM 7213
0.00	3	0	F	216572	Oscillospiraceae
0.00	2	0	G	1263	Ruminococcus
0.00	2	0	G1	2608920	unclassified Ruminococcus
0.00	2	2	S	2564099	Ruminococcus sp. JE7A12
0.00	1	0	G	1508657	Ruminiclostridium
0.00	1	0	S	1521	Ruminiclostridium cellulolyticum
0.00	1	1	S1	394503	Ruminiclostridium cellulolyticum H10
0.00	1	0	F	186803	Lachnospiraceae
0.00	1	0	G	33042	Coprococcus
0.00	1	1	S	116085	Coprococcus catus
0.00	7	0	O	68295	Thermoanaerobacterales
0.00	7	0	F	543371	Thermoanaerobacterales Family III. Incertae Sedis
0.00	4	0	G	44000	Caldicellulosiruptor
0.00	2	0	S	52765	Caldicellulosiruptor kristjanssonii
0.00	2	2	S1	632335	Caldicellulosiruptor kristjanssonii I77R1B
0.00	1	0	S	52766	Caldicellulosiruptor lactoaceticus
0.00	1	1	S1	632516	Caldicellulosiruptor lactoaceticus 6A
0.00	1	0	G1	2622462	unclassified Caldicellulosiruptor
0.00	1	1	S	2806205	Caldicellulosiruptor sp. YA01
0.00	3	0	G	28895	Thermoanaerobacterium
0.00	1	1	S	1517	Thermoanaerobacterium thermosaccharolyticum
0.00	1	1	S	47490	Thermoanaerobacterium aotearoense
0.00	1	0	G1	2622527	unclassified Thermoanaerobacterium
0.00	1	1	S	1550240	Thermoanaerobacterium sp. RBIITD
0.00	6	0	O	53433	Halanaerobiales
0.00	6	0	F	972	Halanaerobiaceae
0.00	6	0	G	32636	Halothermothrix
0.00	6	0	S	31909	Halothermothrix orenii
0.00	6	6	S1	373903	Halothermothrix orenii H 168
0.00	6	0	C	526524	Erysipelotrichia
0.00	6	0	O	526525	Erysipelotrichales
0.00	6	0	F	128827	Erysipelotrichaceae
0.00	6	6	G	1647	Erysipelothrix
0.00	5	0	C	909932	Negativicutes
0.00	4	0	O	1843489	Veillonellales
0.00	4	0	F	31977	Veillonellaceae
0.00	3	0	G	906	Megasphaera
0.00	3	3	S	907	Megasphaera elsdenii
0.00	1	0	G	29465	Veillonella
0.00	1	1	S	29466	Veillonella parvula
0.00	1	0	O	909929	Selenomonadales
0.00	1	0	F	1843491	Selenomonadaceae
0.00	1	0	G	970	Selenomonas
0.00	1	0	S	971	Selenomonas ruminantium
0.00	1	0	S1	114197	Selenomonas ruminantium subsp. lactilytica
0.00	1	1	S2	927704	Selenomonas ruminantium subsp. lactilytica TAM6421
0.90	7456	0	P	201174	Actinobacteria
0.90	7456	28	C	1760	Actinomycetia
0.84	7008	28	O	85006	Micrococcales
0.84	6975	6	F	85017	Promicromonosporaceae
0.84	6969	3974	G	157920	Cellulosimicrobium
0.36	2981	2981	S	1710	Cellulosimicrobium cellulans
0.00	14	0	G1	2624466	unclassified Cellulosimicrobium
0.00	4	4	S	1906273	Cellulosimicrobium sp. JZ28
0.00	4	4	S	2731680	Cellulosimicrobium sp. 72-3
0.00	3	3	S	1980001	Cellulosimicrobium sp. TH-20
0.00	3	3	S	2587808	Cellulosimicrobium sp. BI34T
0.00	2	0	F	145357	Dermacoccaceae
0.00	2	0	G	57495	Dermacoccus
0.00	2	2	S	1274	Dermacoccus nishinomiyaensis
0.00	1	0	F	85020	Dermabacteraceae
0.00	1	0	G	36739	Dermabacter
0.00	1	1	S	1667168	Dermabacter jinjuensis
0.00	1	0	F	85023	Microbacteriaceae
0.00	1	0	G	2034	Curtobacterium
0.00	1	0	G1	257496	unclassified Curtobacterium
0.00	1	1	S	2070337	Curtobacterium sp. SGAir0471
0.00	1	0	F	1268	Micrococcaceae
0.00	1	0	G	1663	Arthrobacter
0.00	1	0	G1	235627	unclassified Arthrobacter
0.00	1	1	S	2575374	Arthrobacter sp. 24S4-2
0.05	376	0	O	85007	Corynebacteriales
0.04	364	0	F	1762	Mycobacteriaceae
0.04	343	0	G	1866885	Mycolicibacterium
0.04	342	342	S	53462	Mycolicibacterium mageritense
0.00	1	1	S	1793	Mycolicibacterium fallax
0.00	21	0	G	1763	Mycobacterium
0.00	21	0	G1	2642494	unclassified Mycobacterium
0.00	21	21	S	212767	Mycobacterium sp. JS623
0.00	11	0	F	85025	Nocardiaceae
0.00	10	0	G	1817	Nocardia
0.00	10	10	S	480035	Nocardia wallacei
0.00	1	0	G	1827	Rhodococcus
0.00	1	0	G1	192944	unclassified Rhodococcus
0.00	1	1	S	1564114	Rhodococcus sp. B7740
0.00	1	0	F	1653	Corynebacteriaceae
0.00	1	0	G	1716	Corynebacterium
0.00	1	1	S	169292	Corynebacterium aurimucosum
0.00	33	0	O	85009	Propionibacteriales
0.00	33	0	F	31957	Propionibacteriaceae
0.00	33	1	G	1912216	Cutibacterium
0.00	32	32	S	1747	Cutibacterium acnes
0.00	8	0	O	85011	Streptomycetales
0.00	8	0	F	2062	Streptomycetaceae
0.00	7	1	G	1883	Streptomyces
0.00	5	0	G1	2593676	unclassified Streptomyces
0.00	5	5	S	1882757	Streptomyces sp. 3214.6
0.00	1	0	G1	1477431	Streptomyces albidoflavus group
0.00	1	1	S	1886	Streptomyces albidoflavus
0.00	1	0	G	2063	Kitasatospora
0.00	1	0	S	2066	Kitasatospora setae
0.00	1	1	S1	452652	Kitasatospora setae KM-6054
0.00	1	0	O	2039638	Candidatus Nanopelagicales
0.00	1	0	F	2162846	Candidatus Nanopelagicaceae
0.00	1	0	G	622681	Candidatus Planktophila
0.00	1	1	S	1884913	Candidatus Planktophila lacus
0.00	1	0	O	2037	Actinomycetales
0.00	1	0	F	2049	Actinomycetaceae
0.00	1	0	G	1654	Actinomyces
0.00	1	0	G1	2609248	unclassified Actinomyces
0.00	1	1	S	2081702	Actinomyces sp. oral taxon 897
0.00	1	0	O	414714	Catenulisporales
0.00	1	0	F	414877	Catenulisporaceae
0.00	1	0	G	414878	Catenulispora
0.00	1	0	S	304895	Catenulispora acidiphila
0.00	1	1	S1	479433	Catenulispora acidiphila DSM 44928
0.01	106	0	P	544448	Tenericutes
0.01	106	0	C	31969	Mollicutes
0.01	73	0	O	2085	Mycoplasmatales
0.01	73	0	F	2092	Mycoplasmataceae
0.00	39	0	G	2093	Mycoplasma
0.00	20	1	S	2123	Mycoplasma putrefaciens
0.00	13	13	S1	1292033	Mycoplasma putrefaciens Mput9231
0.00	6	6	S1	743965	Mycoplasma putrefaciens KS1
0.00	16	16	S	45363	Mycoplasma alkalescens
0.00	3	3	S	538220	Mycoplasma struthionis
0.00	32	0	G	295595	Candidatus Hepatoplasma
0.00	32	0	S	295596	Candidatus Hepatoplasma crinochetorum
0.00	32	32	S1	1427984	Candidatus Hepatoplasma crinochetorum Av
0.00	2	0	G	2767358	Mycoplasmopsis
0.00	2	2	S	76629	Mycoplasmopsis gallopavonis
0.00	33	0	O	186328	Entomoplasmatales
0.00	30	0	F	2131	Spiroplasmataceae
0.00	30	0	G	2132	Spiroplasma
0.00	29	29	S	216931	Spiroplasma alleghenense
0.00	1	0	S	2145	Spiroplasma taiwanense
0.00	1	1	S1	1276220	Spiroplasma taiwanense CT-1
0.00	3	0	F	33925	Entomoplasmataceae
0.00	3	0	G	46239	Mesoplasma
0.00	3	0	S	138853	Mesoplasma lactucae
0.00	3	3	S1	81460	Mesoplasma lactucae ATCC 49193
0.00	39	0	D2	1798711	Cyanobacteria/Melainabacteria group
0.00	39	0	P	1117	Cyanobacteria
0.00	33	0	O	1161	Nostocales
0.00	27	0	F	2661849	Calotrichaceae
0.00	27	0	G	1186	Calothrix
0.00	27	0	G1	2619626	unclassified Calothrix
0.00	27	27	S	1954172	Calothrix sp. NIES-2100
0.00	5	0	F	1162	Nostocaceae
0.00	5	0	G	1177	Nostoc
0.00	5	0	G1	2593658	unclassified Nostoc
0.00	5	5	S	76335	Nostoc sp. ATCC 53789
0.00	1	0	F	1185	Rivulariaceae
0.00	1	0	G	188910	Microchaete
0.00	1	0	S	1197	Microchaete diplosiphon
0.00	1	1	S1	1973485	Fremyella diplosiphon NIES-3275
0.00	5	0	O	1890424	Synechococcales
0.00	5	0	F	1890426	Synechococcaceae
0.00	3	0	G	1129	Synechococcus
0.00	3	1	G1	2626047	unclassified Synechococcus
0.00	1	1	S	195253	Synechococcus sp. PCC 6312
0.00	1	1	S	1916956	Synechococcus sp. SynAce01
0.00	2	0	G	146785	Thermosynechococcus
0.00	1	0	S	146786	Thermosynechococcus elongatus
0.00	1	1	S1	2016101	Thermosynechococcus elongatus PKUAC-SCTE542
0.00	1	0	G1	2622553	unclassified Thermosynechococcus
0.00	1	1	S	2813673	Thermosynechococcus sp. TA-1
0.00	1	0	P1	1301283	Oscillatoriophycideae
0.00	1	0	O	1150	Oscillatoriales
0.00	1	0	F	1892254	Oscillatoriaceae
0.00	1	0	G	1158	Oscillatoria
0.00	1	0	S	118323	Oscillatoria acuminata
0.00	1	1	S1	56110	Oscillatoria acuminata PCC 6304
0.00	5	0	P	1297	Deinococcus-Thermus
0.00	5	0	C	188787	Deinococci
0.00	5	0	O	68933	Thermales
0.00	5	0	F	188786	Thermaceae
0.00	5	1	G	270	Thermus
0.00	2	2	S	456163	Thermus parvatiensis
0.00	1	1	S	274	Thermus thermophilus
0.00	1	0	S	37636	Thermus scotoductus
0.00	1	1	S1	743525	Thermus scotoductus SA-01
0.06	518	8	P	1224	Proteobacteria
0.04	324	7	C	1236	Gammaproteobacteria
0.02	140	0	O	72274	Pseudomonadales
0.01	124	0	F	468	Moraxellaceae
0.01	121	15	G	469	Acinetobacter
0.01	69	0	G1	909768	Acinetobacter calcoaceticus/baumannii complex
0.00	37	37	S	1785128	Acinetobacter lactucae
0.00	24	24	S	48296	Acinetobacter pittii
0.00	8	8	S	470	Acinetobacter baumannii
0.00	28	28	S	29430	Acinetobacter haemolyticus
0.00	8	8	S	40215	Acinetobacter junii
0.00	1	1	S	40214	Acinetobacter johnsonii
0.00	2	0	G	497	Psychrobacter
0.00	2	0	G1	196806	unclassified Psychrobacter
0.00	2	2	S	1720344	Psychrobacter sp. AntiMn-1
0.00	1	0	G	475	Moraxella
0.00	1	1	S	34062	Moraxella osloensis
0.00	16	6	F	135621	Pseudomonadaceae
0.00	10	5	G	286	Pseudomonas
0.00	2	0	G1	196821	unclassified Pseudomonas
0.00	1	1	S	2749999	Pseudomonas sp. RtIB026
0.00	1	1	S	658630	Pseudomonas sp. CMR5c
0.00	1	0	G1	136842	Pseudomonas chlororaphis group
0.00	1	1	S	86185	Pseudomonas lundensis
0.00	1	0	G1	136845	Pseudomonas putida group
0.00	1	1	S	47885	Pseudomonas oryzihabitans
0.00	1	0	G1	136846	Pseudomonas stutzeri group
0.00	1	0	G2	578833	Pseudomonas stutzeri subgroup
0.00	1	0	S	316	Pseudomonas stutzeri
0.00	1	1	S1	1123519	Pseudomonas stutzeri DSM 10701
0.01	96	0	O	91347	Enterobacterales
0.01	44	5	F	543	Enterobacteriaceae
0.00	24	0	G	590	Salmonella
0.00	24	0	S	28901	Salmonella enterica
0.00	23	0	S1	59201	Salmonella enterica subsp. enterica
0.00	23	23	S2	98360	Salmonella enterica subsp. enterica serovar Dublin
0.00	1	0	S1	59202	Salmonella enterica subsp. salamae
0.00	1	0	S2	1243601	Salmonella enterica subsp. salamae serovar 55:k:z39
0.00	1	1	S3	1243602	Salmonella enterica subsp. salamae serovar 55:k:z39 str. 1315K
0.00	8	0	G	570	Klebsiella
0.00	8	8	S	1463165	Klebsiella quasipneumoniae
0.00	3	2	F1	36866	unclassified Enterobacteriaceae
0.00	1	1	S	2675786	Enterobacteriaceae endosymbiont of Donacia thalassina
0.00	2	1	G	547	Enterobacter
0.00	1	1	G1	354276	Enterobacter cloacae complex
0.00	2	0	G	1330547	Kosakonia
0.00	2	2	S	1158459	Kosakonia sacchari
0.00	28	0	F	1903409	Erwiniaceae
0.00	25	0	G	53335	Pantoea
0.00	24	0	G1	2630326	unclassified Pantoea
0.00	24	24	S	2787629	Pantoea sp. SM3640
0.00	1	1	S	553	Pantoea ananatis
0.00	3	0	G	32199	Buchnera
0.00	3	0	S	9	Buchnera aphidicola
0.00	1	1	S1	2518979	Buchnera aphidicola (Cinara splendens)
0.00	1	1	S1	1241869	Buchnera aphidicola (Muscaphis stroyani)
0.00	1	1	S1	2315801	Buchnera aphidicola (Macrosiphum gaurae)
0.00	20	0	F	1903411	Yersiniaceae
0.00	19	0	G	629	Yersinia
0.00	19	0	G1	1649845	Yersinia pseudotuberculosis complex
0.00	19	19	S	632	Yersinia pestis
0.00	1	1	G	613	Serratia
0.00	4	0	F	1903414	Morganellaceae
0.00	4	0	G	583	Proteus
0.00	4	4	S	584	Proteus mirabilis
0.00	30	0	O	135622	Alteromonadales
0.00	18	0	F	267890	Shewanellaceae
0.00	18	0	G	22	Shewanella
0.00	15	0	G1	196818	unclassified Shewanella
0.00	8	8	S	2775245	Shewanella sp. WPAGA9
0.00	7	7	S	2803864	Shewanella sp. KX20019
0.00	3	3	S	238836	Shewanella donghaensis
0.00	11	0	F	267891	Moritellaceae
0.00	11	0	G	58050	Moritella
0.00	11	0	S	90736	Moritella marina
0.00	11	11	S1	1202962	Moritella marina ATCC 15381
0.00	1	0	F	267888	Pseudoalteromonadaceae
0.00	1	0	G	53246	Pseudoalteromonas
0.00	1	0	G1	194690	unclassified Pseudoalteromonas
0.00	1	1	S	1390185	Pseudoalteromonas sp. DL-6
0.00	18	0	O	135625	Pasteurellales
0.00	18	0	F	712	Pasteurellaceae
0.00	13	0	G	745	Pasteurella
0.00	13	13	S	747	Pasteurella multocida
0.00	5	0	G	109471	Bisgaardia
0.00	5	5	S	109472	Bisgaardia hudsonensis
0.00	8	0	O	135623	Vibrionales
0.00	8	0	F	641	Vibrionaceae
0.00	8	0	G	662	Vibrio
0.00	5	0	G1	717610	Vibrio harveyi group
0.00	5	0	G2	2315253	Vibrio diabolicus subgroup
0.00	5	5	S	50719	Vibrio diabolicus
0.00	3	3	S	55601	Vibrio anguillarum
0.00	8	0	O	135614	Xanthomonadales
0.00	8	0	F	32033	Xanthomonadaceae
0.00	5	0	G	40323	Stenotrophomonas
0.00	4	0	G1	196198	unclassified Stenotrophomonas
0.00	4	4	S	1904944	Stenotrophomonas sp. LM091
0.00	1	0	G1	995085	Stenotrophomonas maltophilia group
0.00	1	1	S	40324	Stenotrophomonas maltophilia
0.00	1	1	G	338	Xanthomonas
0.00	1	0	G	2370	Xylella
0.00	1	1	S	2371	Xylella fastidiosa
0.00	1	0	G	83618	Pseudoxanthomonas
0.00	1	1	S	128785	Pseudoxanthomonas mexicana
0.00	6	0	O	72273	Thiotrichales
0.00	6	0	F	34064	Francisellaceae
0.00	6	0	G	262	Francisella
0.00	6	0	G1	2610885	unclassified Francisella
0.00	6	6	S	1395624	Francisella sp. LA112445
0.00	6	0	O	135624	Aeromonadales
0.00	6	0	F	84642	Aeromonadaceae
0.00	6	0	G	642	Aeromonas
0.00	6	6	S	644	Aeromonas hydrophila
0.00	4	0	O	135619	Oceanospirillales
0.00	3	0	F	191033	Oleiphilaceae
0.00	3	0	G	141450	Oleiphilus
0.00	3	3	S	141451	Oleiphilus messinensis
0.00	1	0	F	28256	Halomonadaceae
0.00	1	0	F1	114403	Zymobacter group
0.00	1	0	G	33073	Zymobacter
0.00	1	1	S	33074	Zymobacter palmae
0.00	1	0	O	118969	Legionellales
0.00	1	0	F	444	Legionellaceae
0.00	1	0	G	445	Legionella
0.00	1	0	S	446	Legionella pneumophila
0.00	1	0	S1	66976	Legionella pneumophila serogroup 1
0.00	1	1	S2	423212	Legionella pneumophila 2300/99 Alcoy
0.01	107	4	C	28211	Alphaproteobacteria
0.01	47	0	O	204441	Rhodospirillales
0.00	35	1	F	433	Acetobacteraceae
0.00	29	2	G	434	Acetobacter
0.00	11	7	S	438	Acetobacter pasteurianus
0.00	3	3	S1	1006554	Acetobacter pasteurianus NBRC 101655
0.00	1	1	S1	481145	Acetobacter pasteurianus subsp. pasteurianus
0.00	11	11	S	2500548	Acetobacter oryzoeni
0.00	2	2	S	481146	Acetobacter ascendens
0.00	2	2	S	1076596	Acetobacter persici
0.00	1	0	G1	2628570	unclassified Acetobacter
0.00	1	1	S	2592655	Acetobacter sp. KACC 21233
0.00	2	0	G	1434011	Komagataeibacter
0.00	1	0	S	28448	Komagataeibacter xylinus
0.00	1	1	S1	1296990	Komagataeibacter xylinus E25
0.00	1	1	S	265959	Komagataeibacter saccharivorans
0.00	1	0	G	441	Gluconobacter
0.00	1	0	S	442	Gluconobacter oxydans
0.00	1	1	S1	290633	Gluconobacter oxydans 621H
0.00	1	0	G	2804525	Lichenicola
0.00	1	1	S	1484109	Lichenicola cladoniae
0.00	1	0	G	153497	Kozakia
0.00	1	1	S	153496	Kozakia baliensis
0.00	8	0	F	41295	Rhodospirillaceae
0.00	7	0	G	1263978	Candidatus Endolissoclinum
0.00	7	0	S	1263979	Candidatus Endolissoclinum faulkneri
0.00	7	7	S1	1193729	Candidatus Endolissoclinum faulkneri L2
0.00	1	0	G	2705399	Hypericibacter
0.00	1	1	S	2602015	Hypericibacter terrae
0.00	2	0	F	2829815	Azospirillaceae
0.00	1	0	G	191	Azospirillum
0.00	1	1	S	192	Azospirillum brasilense
0.00	1	0	G	1543705	Nitrospirillum
0.00	1	0	S	28077	Nitrospirillum amazonense
0.00	1	1	S1	1441467	Nitrospirillum amazonense CBAmc
0.00	2	0	F	2844866	Thalassospiraceae
0.00	2	0	G	168934	Thalassospira
0.00	2	0	G1	2648997	unclassified Thalassospira
0.00	2	2	S	2785911	Thalassospira sp. B30-1
0.00	22	0	O	54526	Pelagibacterales
0.00	22	0	F	1655514	Pelagibacteraceae
0.00	22	0	G	198251	Candidatus Pelagibacter
0.00	22	0	G1	2647897	unclassified Candidatus Pelagibacter
0.00	22	22	S	1002672	Candidatus Pelagibacter sp. IMCC9063
0.00	15	1	O	204457	Sphingomonadales
0.00	14	0	F	41297	Sphingomonadaceae
0.00	8	1	G	13687	Sphingomonas
0.00	3	0	G1	196159	unclassified Sphingomonas
0.00	1	1	S	2681549	Sphingomonas sp. LMO-1
0.00	1	1	S	1327635	Sphingomonas sp. Cra20
0.00	1	1	S	2599297	Sphingomonas sp. XS-10
0.00	1	0	S	152682	Sphingomonas melonis
0.00	1	1	S1	621456	Sphingomonas melonis TY
0.00	1	0	S	397260	Sphingomonas sanxanigenens
0.00	1	1	S1	1123269	Sphingomonas sanxanigenens DSM 19645 = NX02
0.00	1	1	S	653931	Sphingomonas alpina
0.00	1	1	S	1609977	Sphingomonas hengshuiensis
0.00	3	0	G	165696	Novosphingobium
0.00	3	0	G1	2644732	unclassified Novosphingobium
0.00	2	2	S	1016987	Novosphingobium sp. THN1
0.00	1	1	S	702113	Novosphingobium sp. PP1Y
0.00	2	2	G	165697	Sphingopyxis
0.00	1	1	G	165695	Sphingobium
0.00	10	0	O	356	Hyphomicrobiales
0.00	2	0	F	119045	Methylobacteriaceae
0.00	1	0	G	407	Methylobacterium
0.00	1	1	S	1775910	Methylobacterium indicum
0.00	1	0	G	2282523	Methylorubrum
0.00	1	0	S	408	Methylorubrum extorquens
0.00	1	1	S1	272630	Methylorubrum extorquens AM1
0.00	2	0	F	335928	Xanthobacteraceae
0.00	2	0	G	279	Xanthobacter
0.00	2	0	G1	2623496	unclassified Xanthobacter
0.00	2	2	S	2528964	Xanthobacter sp. YN2
0.00	1	0	F	41294	Bradyrhizobiaceae
0.00	1	0	G	374	Bradyrhizobium
0.00	1	0	G1	2631580	unclassified Bradyrhizobium
0.00	1	1	S	2840469	Bradyrhizobium sp. S2-20-1
0.00	1	0	F	69277	Phyllobacteriaceae
0.00	1	0	G	68287	Mesorhizobium
0.00	1	1	G1	325217	unclassified Mesorhizobium
0.00	1	0	F	82115	Rhizobiaceae
0.00	1	0	F1	227290	Rhizobium/Agrobacterium group
0.00	1	1	G	379	Rhizobium
0.00	1	0	F	2831106	Devosiaceae
0.00	1	0	G	46913	Devosia
0.00	1	1	S	400770	Devosia ginsengisoli
0.00	1	0	F	2831104	Breoghaniaceae
0.00	1	0	G	1406135	Breoghania
0.00	1	0	G1	2624130	unclassified Breoghania
0.00	1	1	S	2304600	Breoghania sp. L-A4
0.00	1	0	F	2821832	Stappiaceae
0.00	1	0	G	478070	Labrenzia
0.00	1	1	G1	2648686	unclassified Labrenzia
0.00	6	0	O	204458	Caulobacterales
0.00	6	0	F	76892	Caulobacteraceae
0.00	6	0	G	75	Caulobacter
0.00	3	0	G1	2648921	unclassified Caulobacter
0.00	3	3	S	69665	Caulobacter sp. FWC26
0.00	2	2	S	155892	Caulobacter vibrioides
0.00	1	1	S	1679497	Caulobacter flavus
0.00	3	0	O	204455	Rhodobacterales
0.00	2	0	F	31989	Rhodobacteraceae
0.00	1	0	G	265	Paracoccus
0.00	1	1	S	82367	Paracoccus pantotrophus
0.00	1	0	G	366614	Haematobacter
0.00	1	1	S	195105	Haematobacter massiliensis
0.00	1	0	F	2854170	Roseobacteraceae
0.00	1	0	G	97050	Ruegeria
0.00	1	1	S	89184	Ruegeria pomeroyi
0.01	46	0	C	28216	Betaproteobacteria
0.00	39	0	O	80840	Burkholderiales
0.00	21	0	F	506	Alcaligenaceae
0.00	20	0	G	222	Achromobacter
0.00	20	0	G1	2626865	unclassified Achromobacter
0.00	20	20	S	1758194	Achromobacter sp. AONIH1
0.00	1	0	G	507	Alcaligenes
0.00	1	1	S	511	Alcaligenes faecalis
0.00	9	0	F	75682	Oxalobacteraceae
0.00	8	0	G	963	Herbaspirillum
0.00	8	8	S	964	Herbaspirillum seropedicae
0.00	1	0	G	149698	Massilia
0.00	1	1	S	321985	Massilia lutea
0.00	5	0	F	119060	Burkholderiaceae
0.00	3	0	G	44013	Polynucleobacter
0.00	2	2	S	576610	Polynucleobacter necessarius
0.00	1	0	G1	2640945	unclassified Polynucleobacter
0.00	1	1	S	2576917	Polynucleobacter sp. AP-Nino-20-G2
0.00	2	1	G	32008	Burkholderia
0.00	1	0	G1	87882	Burkholderia cepacia complex
0.00	1	1	S	87883	Burkholderia multivorans
0.00	4	0	F	80864	Comamonadaceae
0.00	1	0	G	28065	Rhodoferax
0.00	1	0	G1	2627954	unclassified Rhodoferax
0.00	1	1	S	2741720	Rhodoferax sp. BAB1
0.00	1	0	G	34072	Variovorax
0.00	1	1	G1	663243	unclassified Variovorax
0.00	1	0	G	47420	Hydrogenophaga
0.00	1	1	G1	2610897	unclassified Hydrogenophaga
0.00	1	0	G	238749	Diaphorobacter
0.00	1	0	G1	2649760	unclassified Diaphorobacter
0.00	1	1	S	2714924	Diaphorobacter sp. HDW4A
0.00	3	0	O	206351	Neisseriales
0.00	3	0	F	1499392	Chromobacteriaceae
0.00	2	0	G	885864	Jeongeupia
0.00	2	0	G1	2619593	unclassified Jeongeupia
0.00	2	2	S	1906741	Jeongeupia sp. USM3
0.00	1	0	G	57739	Vogesella
0.00	1	0	G1	2684990	unclassified Vogesella
0.00	1	1	S	1192162	Vogesella sp. LIG4
0.00	2	0	O	206389	Rhodocyclales
0.00	2	0	F	2008794	Zoogloeaceae
0.00	1	0	G	12960	Azoarcus
0.00	1	0	G1	2629479	unclassified Azoarcus
0.00	1	1	S	356837	Azoarcus sp. DN11
0.00	1	0	G	33057	Thauera
0.00	1	0	G1	2609274	unclassified Thauera
0.00	1	1	S	2005884	Thauera sp. K11
0.00	1	0	O	32003	Nitrosomonadales
0.00	1	0	F	2008790	Thiobacillaceae
0.00	1	0	G	919	Thiobacillus
0.00	1	0	S	36861	Thiobacillus denitrificans
0.00	1	1	S1	292415	Thiobacillus denitrificans ATCC 25259
0.00	1	0	C1	119066	Betaproteobacteria incertae sedis
0.00	1	0	F	2705999	Casimicrobiaceae
0.00	1	0	G	2706000	Casimicrobium
0.00	1	1	S	2591109	Casimicrobium huifangae
0.00	33	0	P1	68525	delta/epsilon subdivisions
0.00	30	0	C	29547	Epsilonproteobacteria
0.00	30	0	O	213849	Campylobacterales
0.00	23	0	F	72294	Campylobacteraceae
0.00	17	0	F1	2321108	Arcobacter group
0.00	10	0	G	2321115	Halarcobacter
0.00	10	10	S	663364	Halarcobacter bivalviorum
0.00	5	0	G	28196	Arcobacter
0.00	5	5	S	1054033	Arcobacter venerupis
0.00	2	0	G	2321114	Malaciobacter
0.00	1	1	S	505249	Malaciobacter marinus
0.00	1	0	S	1032072	Malaciobacter molluscorum
0.00	1	1	S1	870501	Malaciobacter molluscorum LMG 25693
0.00	6	0	G	194	Campylobacter
0.00	5	0	G1	2593542	unclassified Campylobacter
0.00	5	5	S	1813595	Campylobacter sp. 2014D-0216
0.00	1	1	S	1448857	Campylobacter corcagiensis
0.00	7	0	F	72293	Helicobacteraceae
0.00	7	0	G	209	Helicobacter
0.00	7	7	S	135569	Helicobacter apodemus
0.00	3	0	C	28221	Deltaproteobacteria
0.00	1	0	O	69541	Desulfuromonadales
0.00	1	0	F	213422	Geobacteraceae
0.00	1	0	G	28231	Geobacter
0.00	1	1	S	60035	Geobacter bremensis
0.00	1	0	O	213115	Desulfovibrionales
0.00	1	0	F	194924	Desulfovibrionaceae
0.00	1	0	G	2035811	Pseudodesulfovibrio
0.00	1	0	G1	2661612	unclassified Pseudodesulfovibrio
0.00	1	1	S	2725288	Pseudodesulfovibrio sp. zrk46
0.00	1	0	O	213118	Desulfobacterales
0.00	1	0	F	213119	Desulfobacteraceae
0.00	1	0	G	2299	Desulfosarcina
0.00	1	1	S	571177	Desulfosarcina alkanivorans
0.04	347	0	D1	1783270	FCB group
0.04	347	0	D2	68336	Bacteroidetes/Chlorobi group
0.04	347	0	P	976	Bacteroidetes
0.03	282	0	C	117743	Flavobacteriia
0.03	282	4	O	200644	Flavobacteriales
0.01	120	0	F	49546	Flavobacteriaceae
0.01	49	0	G	290174	Aquimarina
0.01	49	0	G1	2627091	unclassified Aquimarina
0.00	33	33	S	1714849	Aquimarina sp. AD10
0.00	16	16	S	1714848	Aquimarina sp. AD1
0.00	41	0	G	261827	Algibacter
0.00	41	41	S	1736674	Algibacter alginicilyticus
0.00	9	0	G	291183	Lacinutrix
0.00	9	9	S	1486034	Lacinutrix venerupis
0.00	7	0	G	52959	Polaribacter
0.00	7	0	G1	196858	unclassified Polaribacter
0.00	6	6	S	2806551	Polaribacter sp. Q13
0.00	1	1	S	2745562	Polaribacter sp. AHE13PA
0.00	5	0	G	237	Flavobacterium
0.00	2	0	G1	196869	unclassified Flavobacterium
0.00	2	2	S	2478552	Flavobacterium sp. 140616W15
0.00	2	0	S	312277	Flavobacterium indicum
0.00	2	2	S1	1094466	Flavobacterium indicum GPTSA100-9 = DSM 17447
0.00	1	0	S	55197	Flavobacterium branchiophilum
0.00	1	1	S1	1034807	Flavobacterium branchiophilum FL-15
0.00	4	0	G	326319	Dokdonia
0.00	4	4	G1	2615033	unclassified Dokdonia
0.00	3	0	G	1016	Capnocytophaga
0.00	3	3	S	28189	Capnocytophaga cynodegmi
0.00	1	0	G	83612	Psychroflexus
0.00	1	0	S	57029	Psychroflexus torquis
0.00	1	1	S1	313595	Psychroflexus torquis ATCC 700755
0.00	1	0	G	244698	Gillisia
0.00	1	0	G1	2615025	unclassified Gillisia
0.00	1	1	S	1336796	Gillisia sp. Hel1_33_143
0.01	83	0	F	39782	Blattabacteriaceae
0.01	83	0	G	34098	Blattabacterium
0.01	82	82	S	1653831	Blattabacterium cuenoti
0.00	1	1	S	164514	Blattabacterium punctulatus
0.01	75	0	F	2762318	Weeksellaceae
0.01	75	0	F1	2782232	Chryseobacterium group
0.01	72	0	G	59732	Chryseobacterium
0.01	60	60	S	1124835	Chryseobacterium carnipullorum
0.00	11	11	S	1813611	Chryseobacterium cucumeris
0.00	1	0	G1	2593645	unclassified Chryseobacterium
0.00	1	1	S	2478663	Chryseobacterium sp. 3008163
0.00	3	0	G	2782231	Kaistella
0.00	3	3	S	1241979	Kaistella carnis
0.00	30	0	C	200643	Bacteroidia
0.00	22	0	O	1970189	Marinilabiliales
0.00	22	0	F	1471398	Prolixibacteraceae
0.00	22	0	G	1471399	Draconibacterium
0.00	22	22	S	2706887	Draconibacterium halophilum
0.00	8	0	O	171549	Bacteroidales
0.00	5	0	F	171552	Prevotellaceae
0.00	5	0	G	838	Prevotella
0.00	4	0	G1	2638335	unclassified Prevotella
0.00	4	4	S	2801997	Prevotella sp. WR041
0.00	1	1	S	28129	Prevotella denticola
0.00	3	0	F	815	Bacteroidaceae
0.00	3	0	G	816	Bacteroides
0.00	3	3	S	329854	Bacteroides intestinalis
0.00	23	0	C	768503	Cytophagia
0.00	23	0	O	768507	Cytophagales
0.00	13	0	F	1853232	Hymenobacteraceae
0.00	13	0	G	323449	Pontibacter
0.00	13	13	S	400092	Pontibacter korlensis
0.00	10	0	F	89373	Cytophagaceae
0.00	10	0	G	2173039	Arcticibacterium
0.00	10	10	S	1784714	Arcticibacterium luteifluviistationis
0.00	11	0	C	117747	Sphingobacteriia
0.00	11	0	O	200666	Sphingobacteriales
0.00	11	0	F	84566	Sphingobacteriaceae
0.00	10	0	G	423349	Mucilaginibacter
0.00	10	0	S	423351	Mucilaginibacter paludis
0.00	10	10	S1	714943	Mucilaginibacter paludis DSM 18603
0.00	1	1	G	28453	Sphingobacterium
0.00	1	0	C	1853228	Chitinophagia
0.00	1	0	O	1853229	Chitinophagales
0.00	1	0	F	563835	Chitinophagaceae
0.00	1	0	G	398041	Flavisolibacter
0.00	1	1	S	1492898	Flavisolibacter tropicus
0.01	53	0	P	32066	Fusobacteria
0.01	53	0	C	203490	Fusobacteriia
0.01	53	0	O	203491	Fusobacteriales
0.00	40	0	F	203492	Fusobacteriaceae
0.00	40	0	G	848	Fusobacterium
0.00	25	25	S	856	Fusobacterium varium
0.00	15	0	S	861	Fusobacterium ulcerans
0.00	15	15	S1	469617	Fusobacterium ulcerans ATCC 49185
0.00	13	0	F	1129771	Leptotrichiaceae
0.00	13	0	G	32067	Leptotrichia
0.00	9	9	S	157687	Leptotrichia wadei
0.00	4	0	G1	2633022	unclassified Leptotrichia
0.00	3	3	S	712362	Leptotrichia sp. oral taxon 221
0.00	1	1	S	712357	Leptotrichia sp. oral taxon 212
0.00	38	0	P	203691	Spirochaetes
0.00	38	0	C	203692	Spirochaetia
0.00	22	0	O	1643686	Brachyspirales
0.00	22	0	F	143786	Brachyspiraceae
0.00	22	0	G	29521	Brachyspira
0.00	17	0	S	84378	Brachyspira murdochii
0.00	17	17	S1	526224	Brachyspira murdochii DSM 12563
0.00	4	0	S	84377	Brachyspira intermedia
0.00	4	4	S1	1045858	Brachyspira intermedia PWS/A
0.00	1	1	S	1287055	Brachyspira hampsonii
0.00	16	0	O	136	Spirochaetales
0.00	16	0	F	2845253	Treponemataceae
0.00	16	0	G	157	Treponema
0.00	13	13	S	409322	Treponema pedis
0.00	3	0	S	158	Treponema denticola
0.00	3	3	S1	999426	Treponema denticola AL-2
0.00	1	0	P	1930617	Calditrichaeota
0.00	1	0	C	1962850	Calditrichia
0.00	1	0	O	1962852	Calditrichales
0.00	1	0	F	1962854	Calditrichaceae
0.00	1	0	G	187144	Caldithrix
0.00	1	0	S	187145	Caldithrix abyssi
0.00	1	1	S1	880073	Caldithrix abyssi DSM 13497
0.00	1	0	P	57723	Acidobacteria
0.00	1	0	C	204432	Acidobacteriia
0.00	1	0	O	204433	Acidobacteriales
0.00	1	0	F	204434	Acidobacteriaceae
0.00	1	0	G	33973	Acidobacterium
0.00	1	0	G1	2625945	unclassified Acidobacterium
0.00	1	1	S	2763107	Acidobacterium sp. 4Y35
0.00	1	0	D1	1783257	PVC group
0.00	1	0	P	74201	Verrucomicrobia
0.00	1	0	C	203494	Verrucomicrobiae
0.00	1	0	O	48461	Verrucomicrobiales
0.00	1	0	F	203557	Verrucomicrobiaceae
0.00	1	0	G	1348508	Roseimicrobium
0.00	1	0	G1	2711230	unclassified Roseimicrobium
0.00	1	1	S	2711231	Roseimicrobium sp. ORNL1
0.09	739	0	D	2759	Eukaryota
0.09	739	0	D1	33154	Opisthokonta
0.09	739	0	K	33208	Metazoa
0.09	739	0	K1	6072	Eumetazoa
0.09	739	0	K2	33213	Bilateria
0.09	739	0	K3	33511	Deuterostomia
0.09	739	0	P	7711	Chordata
0.09	739	0	P1	89593	Craniata
0.09	739	0	P2	7742	Vertebrata
0.09	739	0	P3	7776	Gnathostomata
0.09	739	0	P4	117570	Teleostomi
0.09	739	0	P5	117571	Euteleostomi
0.09	739	0	P6	8287	Sarcopterygii
0.09	739	0	P7	1338369	Dipnotetrapodomorpha
0.09	739	0	P8	32523	Tetrapoda
0.09	739	0	P9	32524	Amniota
0.09	739	0	C	40674	Mammalia
0.09	739	0	C1	32525	Theria
0.09	739	0	C2	9347	Eutheria
0.09	739	0	C3	1437010	Boreoeutheria
0.09	739	0	C4	314146	Euarchontoglires
0.09	739	0	O	9443	Primates
0.09	739	0	O1	376913	Haplorrhini
0.09	739	0	O2	314293	Simiiformes
0.09	739	0	O3	9526	Catarrhini
0.09	739	0	O4	314295	Hominoidea
0.09	739	0	F	9604	Hominidae
0.09	739	0	F1	207598	Homininae
0.09	739	0	G	9605	Homo
0.09	739	739	S	9606	Homo sapiens
0.01	67	0	D	2157	Archaea
0.01	50	0	D1	1783275	TACK group
0.01	47	0	P	651137	Thaumarchaeota
0.01	47	0	O	31932	Nitrosopumilales
0.01	47	0	F	338190	Nitrosopumilaceae
0.00	39	0	G	1007082	Nitrosarchaeum
0.00	39	0	G1	2641124	unclassified Nitrosarchaeum
0.00	39	39	S	2259673	Nitrosarchaeum sp. AC2
0.00	8	0	G	338191	Nitrosopumilus
0.00	8	8	S	1959104	Nitrosopumilus oxyclinae
0.00	3	0	P	28889	Crenarchaeota
0.00	3	0	C	183924	Thermoprotei
0.00	1	0	O	2266	Thermoproteales
0.00	1	0	F	2267	Thermoproteaceae
0.00	1	0	G	164450	Vulcanisaeta
0.00	1	0	S	985052	Vulcanisaeta moutnovskia
0.00	1	1	S1	985053	Vulcanisaeta moutnovskia 768-28
0.00	1	0	O	2281	Sulfolobales
0.00	1	0	F	118883	Sulfolobaceae
0.00	1	0	G	12914	Acidianus
0.00	1	0	S	312539	Acidianus sulfidivorans
0.00	1	1	S1	619593	Acidianus sulfidivorans JP7
0.00	1	0	O	114380	Desulfurococcales
0.00	1	0	F	2272	Desulfurococcaceae
0.00	1	0	G	2273	Desulfurococcus
0.00	1	0	S	94694	Desulfurococcus amylolyticus
0.00	1	1	S1	490899	Desulfurococcus amylolyticus 1221n
0.00	17	0	P	28890	Euryarchaeota
0.00	14	0	P1	2283794	Methanomada group
0.00	14	0	C	183939	Methanococci
0.00	14	0	O	2182	Methanococcales
0.00	14	0	F	196117	Methanocaldococcaceae
0.00	14	0	G	196118	Methanocaldococcus
0.00	14	0	G1	2641196	unclassified Methanocaldococcus
0.00	14	14	S	644281	Methanocaldococcus sp. FS406-22
0.00	3	0	P1	2290931	Stenosarchaea group
0.00	3	0	C	224756	Methanomicrobia
0.00	3	0	O	94695	Methanosarcinales
0.00	3	0	F	2206	Methanosarcinaceae
0.00	3	0	G	2207	Methanosarcina
0.00	2	0	S	2214	Methanosarcina acetivorans
0.00	2	2	S1	188937	Methanosarcina acetivorans C2A
0.00	1	0	S	2208	Methanosarcina barkeri
0.00	1	1	S1	1434109	Methanosarcina barkeri str. Wiesmoor
0.30	2516	0	R1	2787854	other entries
0.30	2516	2516	R2	28384	other sequences
0.02	195	0	D	10239	Viruses
0.02	187	0	D1	2731341	Duplodnaviria
0.02	187	0	K	2731360	Heunggongvirae
0.02	187	0	P	2731618	Uroviricota
0.02	187	0	C	2731619	Caudoviricetes
0.02	187	0	O	28883	Caudovirales
0.02	152	0	F	10662	Myoviridae
0.02	149	0	F1	196896	unclassified Myoviridae
0.02	149	149	S	1206110	Lactobacillus phage phiAQ113
0.00	3	0	F1	1198136	Tevenvirinae
0.00	3	0	G	10663	Tequatrovirus
0.00	3	0	S	2844208	Escherichia virus KAW1E185
0.00	3	3	S1	2508180	Escherichia phage vB_EcoM_KAW1E185
0.00	35	0	F	10699	Siphoviridae
0.00	27	0	F1	196894	unclassified Siphoviridae
0.00	26	26	S	438780	Lactobacillus phage phiPYB5
0.00	1	1	S	12417	Lactobacillus phage phiadh
0.00	8	0	G	2843410	Lafunavirus
0.00	8	0	S	2845133	Lactobacillus virus LF1
0.00	8	8	S1	947980	Lactobacillus phage LF1
0.00	7	0	C	2840056	Naldaviricetes
0.00	7	0	O	2840070	Lefavirales
0.00	7	0	F	1511852	Nudiviridae
0.00	7	0	G	1511853	Alphanudivirus
0.00	7	0	S	2844102	Drosophila melanogaster nudivirus B
0.00	7	7	S1	2053981	Tomelloso virus
0.00	1	0	F	1458186	Alphasatellitidae
0.00	1	0	F1	283494	Geminialphasatellitinae
0.00	1	0	F2	1231296	unclassified Begomovirus-associated alphasatellites
0.00	1	1	S	1468597	Hibiscus leaf curl alphasatellite
